# Reliance on polyfunctional tissue leads to a reproduction-immunity tradeoff due to inherent constraint

**DOI:** 10.1101/2021.01.28.428655

**Authors:** Vanika Gupta, Ashley M. Frank, Nick Matolka, Brian P. Lazzaro

## Abstract

The use of one tissue for multiple purposes can result in constraints, impaired function, and tradeoffs. The insect fat body performs remarkably diverse functions including metabolic control, reproductive provisioning, and systemic immune responses. Immunity and reproduction are observed to trade off in many organisms, although the mechanistic basis for the tradeoff is generally unknown. More generally, how do polyfunctional tissues simultaneously execute multiple distinct physiological functions? Using single-nucleus sequencing, we determined the *Drosophila melanogaster* fat body executes diverse basal functions with heterogenous cellular subpopulations. However, as an emergency function, the immune response engages the entire tissue. We found that reproductively active females exhibit impaired capacity to produce new protein in response to infection, resulting in the reproduction-immunity tradeoff. We suggest that such inherent internal limitations may provide a general explanation for the wide prevalence of physiological and evolutionary tradeoffs.
