## Supplement Table 2 for "Reliance on polyfunctional tissue leads to a reproduction-immunity tradeoff due to inherent constraint"

### Sheet: Sheet1
Table S2. Differentially expressed genes upon mating. padj = P-value adjusted for multiple testing. fc = log fold-change between the two treatments. Pct. 1 = percentage of cells in Mated Uninfected(MU) expressing the gene. Pct. 2 = percentage of cells in Virgin Uninfected (VU) expressing the gene.
Upregulated in Mated uninfected (MU)									Downregulated in Mated uninfected (MU)
Flybase ID	fc	padj	pct1	pct2	cluster	gene			Flybase ID	fc	padj	pct1	pct2	cluster	gene
FBgn0004047	1.86679	2.51e-58	0.994	0.696	7	Yp3			FBgn0039300	-0.276456	0.000184634	0.913	0.847	2	RpS27
FBgn0085195	1.85443	9.93e-09	0.6925	0.2105	10	CG34166			FBgn0000064	-0.276536	0.0317068	0.881	0.876	3	Ald1
FBgn0038074	1.72463	6.93e-131	0.346	0.014	0	Gnmt			FBgn0034138	-0.295249	1.97e-16	0.979	0.9605	3	RpS15
FBgn0004047	1.70386	1.18e-18	1	0.7695	9	Yp3			FBgn0002622	-0.3061	1.12e-23	0.9925	0.965	2	RpS3
FBgn0004047	1.6615	2.36e-122	0.9985	0.737	1	Yp3			FBgn0033912	-0.306728	1.74e-12	0.8815	0.7905	0	RpS23
FBgn0004047	1.64716	1.39e-18	0.9975	0.92	10	Yp3			FBgn0261592	-0.307112	1.19e-19	0.959	0.9525	3	RpS6
FBgn0005391	1.64454	1.9e-55	0.9905	0.7265	7	Yp2			FBgn0002622	-0.309136	2.88e-20	0.975	0.9705	3	RpS3
FBgn0005391	1.6036	2.25e-17	0.994	0.755	9	Yp2			FBgn0010408	-0.311526	0.000299583	0.958	0.943	7	RpS9
FBgn0004047	1.58787	0.00215468	1	0.8255	17	Yp3			FBgn0261597	-0.312711	2.02e-13	0.9835	0.9255	2	RpS26
FBgn0038074	1.57234	9.18e-43	0.4515	0.0205	4	Gnmt			FBgn0265523	-0.312981	6.1e-06	0.8205	0.844	3	Smr
FBgn0038074	1.56457	2.02e-54	0.318	0.007	1	Gnmt			FBgn0010411	-0.317781	2.89e-20	0.974	0.9555	3	RpS18
FBgn0003983	1.55162	8.03e-79	0.244	0.0075	0	Vm34Ca			FBgn0261608	-0.318264	2.62e-07	0.917	0.823	2	RpL37A
FBgn0085195	1.44761	0.002651	0.771	0.1815	11	CG34166			FBgn0036825	-0.319218	1.8e-25	0.9815	0.9775	3	RpL26
FBgn0085195	1.43534	4.49e-48	0.8075	0.247	5	CG34166			FBgn0036428	-0.321489	3.96e-06	0.902	0.917	3	Gbs-70E
FBgn0004047	1.43469	8.67e-61	0.9965	0.853	8	Yp3			FBgn0000559	-0.322155	3.26e-08	0.9695	0.9615	7	eEF2
FBgn0033065	1.42844	0.00307133	0.6105	0.1295	14	Cyp6w1			FBgn0034138	-0.32556	3.06e-23	0.985	0.9645	2	RpS15
FBgn0004047	1.40649	2.69e-11	0.9955	0.824	12	Yp3			FBgn0010408	-0.328023	2.01e-20	0.981	0.9595	3	RpS9
FBgn0000565	1.40299	3.81e-77	0.6315	0.0985	3	MsrA			FBgn0261592	-0.328886	4.72e-12	0.972	0.938	2	RpS6
FBgn0004047	1.40214	4.85e-05	1	0.835	14	Yp3			FBgn0029897	-0.329535	1.06e-29	0.9815	0.9745	3	RpL17
FBgn0038074	1.39931	3.51e-28	0.372	0.0155	8	Gnmt			FBgn0016694	-0.329921	1.34e-06	0.9195	0.9405	3	Pdp1
FBgn0004047	1.38967	5.73e-67	1	0.9055	5	Yp3			FBgn0010412	-0.330789	2.89e-15	0.8985	0.8945	3	RpS19a
FBgn0004047	1.38084	7.49e-71	1	0.8925	4	Yp3			FBgn0035753	-0.334774	4.41e-28	0.967	0.967	3	RpL18
FBgn0085195	1.37616	1.88e-50	0.8075	0.3075	4	CG34166			FBgn0035753	-0.345157	3.81e-16	0.9825	0.9595	2	RpL18
FBgn0004047	1.32905	1.73e-67	1	0.898	6	Yp3			FBgn0031980	-0.353417	4.05e-07	0.896	0.8305	2	RpL36A
FBgn0004045	1.30677	7.98e-90	1	0.8305	1	Yp1			FBgn0033912	-0.358874	1.98e-13	0.964	0.966	3	RpS23
FBgn0040609	1.29198	4.82e-44	0.324	0.03	1	CG3348			FBgn0036825	-0.361711	2.89e-33	0.995	0.9885	2	RpL26
FBgn0004047	1.27636	6.43e-07	0.998	0.8535	11	Yp3			FBgn0033912	-0.365734	3.4e-24	0.9735	0.954	2	RpS23
FBgn0033065	1.26798	2.24e-48	0.4065	0.0495	1	Cyp6w1			FBgn0035753	-0.365885	2.16e-09	0.956	0.9505	7	RpL18
FBgn0005391	1.26447	2.02e-06	0.998	0.8835	11	Yp2			FBgn0002626	-0.367317	7.83e-18	0.965	0.9365	2	RpL32
FBgn0004047	1.24466	1.25e-145	1	0.9945	3	Yp3			FBgn0010408	-0.370778	6.48e-46	0.9975	0.9865	2	RpS9
FBgn0004045	1.24196	1.42e-15	1	0.9455	10	Yp1			FBgn0029897	-0.371826	2.24e-33	0.9965	0.9865	2	RpL17
FBgn0040609	1.21138	1.94e-55	0.52	0.071	2	CG3348			FBgn0039359	-0.37582	1.77e-22	0.97	0.9475	3	RpL27
FBgn0040609	1.19671	9.93e-71	0.277	0.033	0	CG3348			FBgn0034968	-0.378942	1.51e-31	0.9595	0.96	3	RpL12
FBgn0033065	1.17148	0.000230929	0.439	0.115	10	Cyp6w1			FBgn0000559	-0.37898	1.95e-25	0.995	0.983	2	eEF2
FBgn0031461	1.06637	3.23e-57	0.8115	0.4485	3	daw			FBgn0034968	-0.380221	2.04e-06	0.9075	0.8715	6	RpL12
FBgn0004045	1.04006	6.02e-05	0.9955	0.8705	12	Yp1			FBgn0010411	-0.382135	7.01e-27	0.9835	0.969	2	RpS18
FBgn0004045	1.0195	5.87e-61	1	0.937	4	Yp1			FBgn0285949	-0.382672	5.31e-24	0.9375	0.9415	3	RpL31
FBgn0004045	1.01895	1.93e-42	1	0.9205	8	Yp1			FBgn0265297	-0.391877	9.25e-12	0.928	0.881	2	pAbp
FBgn0051324	1.01832	5.24e-45	0.48	0.0945	3	CG31324			FBgn0085354	-0.399158	0.00484505	0.099	0.1955	3	CG34325
FBgn0040609	1.00674	2.37e-19	0.4015	0.0765	5	CG3348			FBgn0032518	-0.400355	3.5e-21	0.967	0.945	2	RpL24
FBgn0040609	0.988205	1.5e-14	0.3485	0.068	8	CG3348			FBgn0011225	-0.405838	0.0437468	0.472	0.53	3	jar
FBgn0004045	0.975452	2.86e-52	1	0.9505	5	Yp1			FBgn0285949	-0.409768	2.06e-11	0.922	0.858	2	RpL31
FBgn0040609	0.962278	3.73e-12	0.23	0.034	7	CG3348			FBgn0032138	-0.41215	0.000102591	0.6655	0.696	3	CG4364
FBgn0038914	0.958175	1.81e-39	0.545	0.1385	3	fit			FBgn0266064	-0.413675	0.00622836	0.3175	0.4105	3	GlyS
FBgn0033065	0.935698	1.56e-08	0.251	0.058	7	Cyp6w1			FBgn0027932	-0.415909	0.000463031	0.5655	0.6205	3	Akap200
FBgn0000565	0.935182	1.06e-37	0.258	0.0135	2	MsrA			FBgn0029897	-0.416346	0.093598	0.952	0.9735	10	RpL17
FBgn0034638	0.932272	9.15e-22	0.2535	0.039	1	CG10433			FBgn0031418	-0.416448	0.00717199	0.2505	0.3865	3	CG3609
FBgn0087002	0.915827	3.68e-07	0.912	0.613	10	apolpp			FBgn0033446	-0.416935	3.72e-16	0.943	0.917	2	CG1648
FBgn0032482	0.91223	5.41e-48	0.451	0.087	2	Pect			FBgn0039359	-0.418214	7.98e-32	0.964	0.9285	2	RpL27
FBgn0035282	0.90989	3.82e-50	0.417	0.019	3	CNMa			FBgn0032213	-0.42158	6.5e-05	0.2965	0.4125	3	CG5390
FBgn0038914	0.84905	1.31e-37	0.145	0.019	0	fit			FBgn0037607	-0.422221	5.67e-08	0.808	0.8065	3	CG8036
FBgn0038914	0.839965	1.17e-12	0.248	0.048	6	fit			FBgn0019982	-0.42295	0.0238166	0.3425	0.4315	3	Gs1l
FBgn0032322	0.837888	4.06e-47	0.628	0.2335	3	CG16743			FBgn0259171	-0.425089	1.9e-06	0.751	0.8115	3	Pde9
FBgn0262656	0.834806	9.38e-22	0.3555	0.096	2	Myc			FBgn0013684	-0.426666	5.54e-05	0.965	0.9355	2	mt:ND5
FBgn0040827	0.821278	0.000228455	0.641	0.2975	10	CG13315			FBgn0034968	-0.431173	6.59e-30	0.9635	0.931	2	RpL12
FBgn0004045	0.812987	2.16e-58	1	0.9905	6	Yp1			FBgn0259682	-0.435178	0.0196511	0.8445	0.98	9	Jabba
FBgn0025574	0.808272	5.48e-29	0.7335	0.4305	3	Pli			FBgn0004867	-0.438504	0.00607749	0.9305	0.97	10	RpS2
FBgn0004396	0.806764	4.3e-22	0.5355	0.189	3	CrebA			FBgn0000479	-0.441288	0.0183942	0.6655	0.763	4	dnc
FBgn0032773	0.798556	8.66e-22	0.266	0.0545	1	fon			FBgn0033446	-0.45115	1.8e-21	0.9665	0.9695	3	CG1648
FBgn0087002	0.793954	7.99e-05	0.8485	0.5405	9	apolpp			FBgn0286516	-0.455228	0.000191789	0.6585	0.6545	1	aqz
FBgn0036837	0.792587	2.5e-19	0.5915	0.2835	6	CG18135			FBgn0013679	-0.456161	2.7e-16	0.965	0.9475	2	mt:ND1
FBgn0040813	0.791209	5.03e-05	0.97	0.636	12	Nplp2			FBgn0035625	-0.461215	1.21e-06	0.6565	0.715	3	Blimp-1
FBgn0034909	0.789826	1.31e-35	0.6005	0.2285	3	CG4797			FBgn0039682	-0.464159	2.25e-18	0.955	0.953	3	Obp99c
FBgn0000565	0.784127	4.11e-10	0.2155	0.024	4	MsrA			FBgn0004403	-0.464254	0.0778296	0.7415	0.729	6	RpS14a
FBgn0031461	0.775567	2.35e-26	0.2555	0.038	2	daw			FBgn0037230	-0.467464	7.59e-05	0.5855	0.647	3	Nepl11
FBgn0284245	0.773049	6.08e-12	1	0.962	9	eEF1alpha1			FBgn0261444	-0.469241	0.000140327	0.568	0.6495	3	CG3638
FBgn0035542	0.764897	1.57e-20	0.222	0.04	1	DOR			FBgn0032400	-0.469528	0.0636383	0.738	0.6865	2	CG6770
FBgn0051324	0.763786	0.0471563	0.233	0.063	8	CG31324			FBgn0053138	-0.47013	0.000143502	0.634	0.673	3	AGBE
FBgn0037635	0.760477	6.6e-26	0.261	0.0335	2	CG9837			FBgn0011754	-0.473032	1.13e-13	0.722	0.7845	3	PhKgamma
FBgn0020513	0.758413	4.74e-25	0.465	0.142	1	Paics			FBgn0010408	-0.473187	0.0024382	0.95	0.96	10	RpS9
FBgn0038194	0.758028	4e-24	0.292	0.065	1	Cyp6d5			FBgn0001125	-0.478211	4.43e-06	0.5885	0.641	3	Got2
FBgn0038914	0.752533	2.7e-14	0.238	0.03	5	fit			FBgn0085446	-0.490624	4.59e-05	0.56	0.643	3	CG34417
FBgn0032482	0.747972	2.09e-44	0.2075	0.038	0	Pect			FBgn0030968	-0.49173	0.000105951	0.4345	0.54	3	CG7322
FBgn0000565	0.747951	1.35e-10	0.225	0.0455	6	MsrA			FBgn0025814	-0.500627	0.00014187	0.6005	0.6615	3	Mgstl
FBgn0283427	0.74595	1.63e-27	0.6	0.2365	1	FASN1			FBgn0263773	-0.525561	0.000908847	0.398	0.5095	3	fok
FBgn0000565	0.745079	5.52e-09	0.2185	0.0345	5	MsrA			FBgn0015778	-0.563711	0.00794525	0.6555	0.914	9	rin
FBgn0034909	0.741823	3.66e-17	0.2135	0.028	2	CG4797			FBgn0284243	-0.567804	2.44e-08	0.8005	0.866	7	betaTub56D
FBgn0262656	0.733878	5.77e-28	0.8855	0.7405	3	Myc			FBgn0026563	-0.569268	2.33e-15	0.064	0.2485	3	CG1979
FBgn0020513	0.733273	1.23e-15	0.5475	0.222	4	Paics			FBgn0023477	-0.584494	7.73e-18	0.757	0.807	3	Taldo
FBgn0024957	0.728526	1.89e-30	0.5745	0.2235	3	Irp-1B			FBgn0000253	-0.601648	1.13e-29	0.7785	0.852	3	Cam
FBgn0034501	0.724143	2.28e-16	0.2315	0.0495	1	CG13868			FBgn0032889	-0.621803	4.63e-08	0.539	0.639	3	CG9331
FBgn0047135	0.720553	2.27e-25	0.701	0.3675	3	CG32276			FBgn0034802	-0.63494	1.27e-17	0.925	0.9585	7	CNBP
FBgn0032136	0.719891	6.05e-15	0.2505	0.062	1	Apoltp			FBgn0001225	-0.651802	0.000697602	0.5965	0.9155	9	Hsp26
FBgn0032773	0.716032	3.77e-07	0.38	0.1195	5	fon			FBgn0004432	-0.654312	1.01e-12	0.678	0.686	1	Cyp1
FBgn0064225	0.715615	0.00239162	0.9415	0.753	9	RpL5			FBgn0034618	-0.669636	3.13e-10	0.5115	0.6475	3	CG9485
FBgn0037635	0.714584	5.96e-43	0.576	0.1795	3	CG9837			FBgn0003074	-0.670071	2.39e-20	0.606	0.705	3	Pgi
FBgn0032773	0.708442	0.0149745	0.192	0.053	7	fon			FBgn0265180	-0.685354	0.00266974	0.44	0.5545	4	CG44245
FBgn0261560	0.705786	2.27e-14	0.636	0.33	4	Thor			FBgn0004419	-0.687054	1.39e-05	0.7375	0.936	9	me31B
FBgn0032322	0.70518	1.32e-10	0.188	0.0225	5	CG16743			FBgn0260753	-0.704213	1.87e-13	0.649	0.7555	3	Pdfr
FBgn0032836	0.703392	2.77e-18	0.257	0.056	1	CG10680			FBgn0286508	-0.709932	2.35e-20	0.612	0.732	3	Had1
FBgn0038914	0.701148	2.12e-18	0.153	0.0165	1	fit			FBgn0029167	-0.717131	0.00204046	0.6825	0.7395	8	Hml
FBgn0052687	0.700474	2.09e-15	0.184	0.031	1	CG32687			FBgn0259682	-0.72182	6.33e-05	0.409	0.4975	1	Jabba
FBgn0034638	0.700408	9.59e-30	0.22	0.0535	0	CG10433			FBgn0032285	-0.728703	6.79e-06	0.498	0.5445	2	CG17108
FBgn0031069	0.696818	1.03e-24	0.321	0.0625	2	Abcd3			FBgn0261859	-0.730182	0.000175355	0.266	0.4285	3	CG42788
FBgn0038194	0.69463	0.00666124	0.2145	0.068	7	Cyp6d5			FBgn0004432	-0.730815	3.35e-09	0.908	0.995	9	Cyp1
FBgn0040813	0.690377	5.38e-39	0.9735	0.7705	4	Nplp2			FBgn0051363	-0.736406	0.0817766	0.211	0.297	1	Jupiter
FBgn0038914	0.686651	1.08e-22	0.3125	0.0645	2	fit			FBgn0034618	-0.742855	0.000503331	0.268	0.3425	2	CG9485
FBgn0020513	0.686633	1.62e-13	0.4965	0.2205	6	Paics			FBgn0015778	-0.769014	0.00629661	0.3025	0.392	1	rin
FBgn0036837	0.676978	2.55e-07	0.492	0.248	7	CG18135			FBgn0001250	-0.777252	7e-19	0.483	0.662	3	if
FBgn0031461	0.672965	5.12e-06	0.1505	0.0175	5	daw			FBgn0024841	-0.778743	0.0115005	0.271	0.6485	9	Pcd
FBgn0026576	0.671434	7.01e-19	0.2305	0.0295	2	Pisd			FBgn0035484	-0.793308	5.28e-30	0.5475	0.716	3	CG11594
FBgn0033926	0.666463	3.22e-05	0.222	0.0735	4	Arc1			FBgn0016119	-0.81815	0.000451424	0.275	0.3735	1	ATPsynCF6
FBgn0047135	0.66336	1.95e-27	0.175	0.038	0	CG32276			FBgn0032285	-0.830104	1.23e-33	0.7655	0.8705	3	CG17108
FBgn0032136	0.657415	1.99e-09	0.3855	0.139	4	Apoltp			FBgn0036728	-0.840653	0.0744148	0.357	0.71	9	UQCR-Q
FBgn0032322	0.654438	1.86e-21	0.254	0.0535	2	CG16743			FBgn0004419	-0.868029	5.05e-06	0.3245	0.4355	1	me31B
FBgn0027073	0.65365	5.05e-18	0.2565	0.0605	1	Ugt49B1			FBgn0000253	-0.879619	1.35e-13	0.445	0.5585	1	Cam
FBgn0032482	0.650935	1.08e-11	0.2355	0.056	1	Pect			FBgn0087040	-0.897895	0.000511331	0.178	0.2965	1	alphaTub67C
FBgn0032482	0.650529	9.29e-09	0.3525	0.134	4	Pect			FBgn0004362	-0.911515	2.02e-05	0.467	0.867	9	HmgD
FBgn0032136	0.649484	9.07e-13	0.363	0.106	5	Apoltp			FBgn0001225	-0.930558	0.000197657	0.182	0.337	1	Hsp26
FBgn0004045	0.645358	2.27e-84	1	0.9985	3	Yp1			FBgn0040773	-0.97686	0.0147355	0.247	0.6705	9	COX7C
FBgn0038914	0.642273	1.52e-05	0.1315	0.0165	7	fit			FBgn0040890	-1.02548	0.0199225	0.208	0.63	9	ksh
FBgn0032726	0.642202	6.54e-13	0.163	0.027	1	CG10621			FBgn0010113	-1.05349	1.22e-09	0.1355	0.3255	4	hdc
FBgn0032136	0.640681	5.79e-32	0.8835	0.6765	3	Apoltp			FBgn0032400	-1.074	1.55e-16	0.908	1	9	CG6770
FBgn0037635	0.638461	1.06e-07	0.155	0.015	4	CG9837			FBgn0001226	-1.07435	5.5e-12	0.7115	0.988	9	Hsp27
FBgn0031913	0.637485	2.86e-05	0.1495	0.0275	7	CG5958			FBgn0035209	-1.0794	0.0390164	0.0415	0.393	9	msd1
FBgn0040813	0.636925	2.44e-31	0.984	0.7535	5	Nplp2			FBgn0016119	-1.08051	0.000141957	0.46	0.8585	9	ATPsynCF6
FBgn0031069	0.633608	2.09e-21	0.138	0.0235	0	Abcd3			FBgn0032400	-1.08745	1.13e-37	0.6725	0.785	1	CG6770
FBgn0001145	0.632897	1.51e-21	0.645	0.287	3	Gs2			FBgn0264922	-1.13047	1.89e-09	0.684	0.9725	9	smt3
FBgn0032836	0.631557	0.00185906	0.3045	0.1055	8	CG10680			FBgn0024289	-1.20444	1.14e-63	0.539	0.8065	3	Sodh-1
FBgn0031069	0.630748	0.00461227	0.229	0.068	4	Abcd3			FBgn0030829	-1.23936	0.00852666	0.24	0.413	5	CG12998
FBgn0036337	0.629337	6.33e-22	0.6415	0.3275	3	Adk2			FBgn0264922	-1.27575	7.24e-19	0.2835	0.5225	1	smt3
FBgn0031913	0.628952	1.89e-15	0.1575	0.022	1	CG5958
FBgn0032726	0.627362	0.000116502	0.237	0.0725	8	CG10621
FBgn0031913	0.626435	1.17e-28	0.1635	0.0365	0	CG5958
FBgn0032726	0.623389	3.92e-09	0.2775	0.0835	4	CG10621
FBgn0034638	0.62037	1.64e-11	0.403	0.153	4	CG10433
FBgn0052425	0.618883	1.24e-13	0.218	0.058	1	CG32425
FBgn0023129	0.617109	2.66e-18	0.5595	0.2755	3	aay
FBgn0037890	0.615334	1.84e-21	0.2695	0.055	2	CG17734
FBgn0052425	0.614023	0.000332542	0.282	0.1205	6	CG32425
FBgn0001145	0.613457	3.1e-09	0.1305	0.017	1	Gs2
FBgn0013949	0.612326	3.3e-05	0.235	0.067	8	Elal
FBgn0022160	0.61197	7.1e-14	0.228	0.062	1	Gpo1
FBgn0032482	0.611458	3.19e-11	0.359	0.1145	5	Pect
FBgn0032773	0.608965	7.53e-05	0.301	0.0955	8	fon
FBgn0013949	0.60672	6.48e-15	0.1855	0.031	1	Elal
FBgn0002565	0.603944	0.000542031	0.2035	0.0625	7	Lsp2
FBgn0032773	0.603066	3.82e-06	0.3605	0.151	6	fon
FBgn0052425	0.600402	9e-31	0.1835	0.0415	0	CG32425
FBgn0047135	0.59725	3.95e-08	0.3605	0.1215	8	CG32276
FBgn0032726	0.597083	2.54e-26	0.165	0.0365	0	CG10621
FBgn0034638	0.596952	1.01e-05	0.343	0.126	8	CG10433
FBgn0025454	0.595766	5.19e-18	0.291	0.08	1	Cyp6g1
FBgn0037890	0.593664	5.84e-26	0.6775	0.3145	3	CG17734
FBgn0020513	0.592824	7.79e-34	0.747	0.3495	2	Paics
FBgn0052695	0.589285	9.09e-06	0.216	0.057	5	CG32695
FBgn0000046	0.588311	0.0402934	0.1615	0.0435	1	Act87E
FBgn0030262	0.587974	3.39e-17	0.5575	0.2515	3	Vago
FBgn0032836	0.582505	0.00916655	0.179	0.059	7	CG10680
FBgn0032726	0.582194	7.28e-07	0.2625	0.0965	6	CG10621
FBgn0047135	0.579479	3.24e-22	0.385	0.1145	2	CG32276
FBgn0020513	0.578529	7.87e-41	0.4415	0.153	0	Paics
FBgn0037635	0.577358	1.17e-07	0.1535	0.0175	5	CG9837
FBgn0031913	0.575602	7.72e-30	0.7595	0.4705	3	CG5958
FBgn0031913	0.573716	1.13e-07	0.275	0.0835	4	CG5958
FBgn0032482	0.573366	1.62e-05	0.385	0.187	6	Pect
FBgn0032773	0.571516	2.51e-38	0.3085	0.095	0	fon
FBgn0032836	0.568679	4.35e-11	0.3895	0.128	5	CG10680
FBgn0040813	0.567105	1.93e-19	0.99	0.7665	8	Nplp2
FBgn0261602	0.565793	0.00577399	0.925	0.86	9	RpL8
FBgn0052695	0.564262	0.0150127	0.1175	0.0215	7	CG32695
FBgn0013949	0.563121	8.52e-08	0.285	0.087	5	Elal
FBgn0037635	0.558167	3.36e-07	0.168	0.034	6	CG9837
FBgn0040813	0.558103	3.18e-108	0.98	0.729	0	Nplp2
FBgn0031913	0.557756	3.29e-09	0.261	0.063	5	CG5958
FBgn0032482	0.556889	1.66e-05	0.369	0.143	8	Pect
FBgn0015222	0.553833	2.46e-20	0.512	0.2055	1	Fer1HCH
FBgn0037146	0.552921	0.0316492	0.2485	0.103	7	P5CS
FBgn0052425	0.5521	3.94e-09	0.2905	0.085	5	CG32425
FBgn0004045	0.550408	3.25e-97	1	1	2	Yp1
FBgn0011284	0.547014	0.00792285	0.977	0.949	9	RpS4
FBgn0034638	0.546412	4.43e-10	0.3445	0.1065	5	CG10433
FBgn0030157	0.545661	2.01e-06	0.145	0.0355	1	CG1468
FBgn0026576	0.545277	6.86e-07	0.1725	0.0315	5	Pisd
FBgn0052695	0.539501	6.78e-09	0.15	0.0265	1	CG32695
FBgn0261560	0.536534	0.00713334	0.497	0.265	8	Thor
FBgn0034638	0.536352	1.47e-22	0.827	0.585	3	CG10433
FBgn0031220	0.536033	1.21e-15	0.5595	0.24	3	CG4822
FBgn0037890	0.53327	1.62e-05	0.2725	0.11	6	CG17734
FBgn0000100	0.528757	1.66e-22	0.913	0.541	1	RpLP0
FBgn0039114	0.528695	1.94e-09	0.135	0.029	1	Lsd-1
FBgn0005278	0.528578	6.7e-16	0.326	0.0875	2	Sam-S
FBgn0030425	0.524945	5.95e-07	0.1525	0.0275	1	Nep6
FBgn0040827	0.52407	1.23e-33	0.9005	0.5385	2	CG13315
FBgn0001145	0.52404	2.31e-09	0.2565	0.0615	2	Gs2
FBgn0263321	0.522302	3.21e-15	0.4765	0.1825	3	CG43402
FBgn0020513	0.521017	2.09e-09	0.5165	0.223	5	Paics
FBgn0031836	0.520005	5.57e-14	0.2185	0.042	2	CG11050
FBgn0005278	0.5195	6.32e-19	0.1375	0.0325	0	Sam-S
FBgn0013949	0.51918	1.73e-05	0.292	0.119	4	Elal
FBgn0039209	0.517423	0.00756804	0.4245	0.212	8	REPTOR
FBgn0013949	0.515702	2.02e-05	0.2745	0.1065	6	Elal
FBgn0026576	0.514874	0.000733632	0.186	0.053	6	Pisd
FBgn0037890	0.514025	0.000724014	0.235	0.087	4	CG17734
FBgn0002778	0.513499	5.71e-26	0.5315	0.2085	3	mnd
FBgn0050035	0.512503	0.00132369	0.22	0.0755	7	Tret1-1
FBgn0039114	0.511527	1.56e-05	0.234	0.0635	5	Lsd-1
FBgn0086676	0.50908	2.13e-12	0.2145	0.0505	2	spin
FBgn0284245	0.508696	4.17e-33	0.997	0.88	1	eEF1alpha1
FBgn0035091	0.50728	2.03e-12	0.728	0.4705	3	CG3829
FBgn0052695	0.506759	1.52e-13	0.612	0.337	3	CG32695
FBgn0029990	0.506737	1.09e-07	0.752	0.4465	8	CG2233
FBgn0032136	0.505117	0.018887	0.189	0.058	7	Apoltp
FBgn0024957	0.503152	1.94e-16	0.221	0.0485	2	Irp-1B
FBgn0032773	0.50262	5.37e-22	0.851	0.6415	3	fon
FBgn0037890	0.502268	1.52e-07	0.2155	0.0495	5	CG17734
FBgn0052425	0.502122	0.00058205	0.2785	0.1015	8	CG32425
FBgn0261597	0.500958	0.00928114	0.982	0.883	9	RpS26
FBgn0032955	0.50061	6.68e-22	0.56	0.255	3	CG2201
FBgn0037890	0.500305	0.000238857	0.215	0.0655	8	CG17734
FBgn0005593	0.499995	0.000267215	0.976	0.934	9	RpL7
FBgn0000565	0.499064	0.00125066	0.1685	0.0355	8	MsrA
FBgn0050035	0.497867	0.000171977	0.233	0.072	1	Tret1-1
FBgn0040732	0.497345	0.00160621	0.2405	0.085	7	CG16926
FBgn0030262	0.496445	0.00845966	0.1265	0.024	8	Vago
FBgn0028697	0.495979	0.00438326	0.9475	0.8535	9	RpL15
FBgn0011272	0.495949	0.0249911	0.971	0.9185	9	RpL13
FBgn0035438	0.4921	3.14e-17	0.326	0.1	2	PHGPx
FBgn0023212	0.490831	4.7e-10	0.1155	0.026	0	EloB
FBgn0052695	0.489413	1.23e-15	0.1325	0.0345	0	CG32695
FBgn0037874	0.489201	3.82e-18	0.7495	0.4245	1	Tctp
FBgn0262160	0.488006	5.42e-05	0.186	0.0605	1	CG9932
FBgn0047135	0.487787	0.00160706	0.313	0.129	4	CG32276
FBgn0038984	0.487605	4.92e-12	0.2875	0.097	1	AdipoR
FBgn0052425	0.487162	0.00101286	0.332	0.134	4	CG32425
FBgn0014455	0.486904	8.69e-14	0.345	0.114	2	Ahcy
FBgn0032836	0.48647	0.000130446	0.3405	0.159	4	CG10680
FBgn0031461	0.486297	3.14e-05	0.1675	0.0345	4	daw
FBgn0031836	0.485983	4.08e-05	0.317	0.1195	4	CG11050
FBgn0041342	0.482888	0.00604	0.179	0.0625	4	Pcyt1
FBgn0032987	0.482646	2.76e-21	0.8855	0.567	1	RpL21
FBgn0036576	0.48207	3.22e-07	0.8465	0.7495	3	CG5151
FBgn0036337	0.476052	0.000184566	0.205	0.07	4	Adk2
FBgn0034501	0.475866	0.000660948	0.3815	0.174	8	CG13868
FBgn0037363	0.4757	9.85e-17	0.614	0.3425	3	Atg17
FBgn0030262	0.474808	2.22e-05	0.1685	0.04	4	Vago
FBgn0283427	0.473768	0.00746914	0.5575	0.3535	7	FASN1
FBgn0032322	0.472888	0.0116349	0.1725	0.052	6	CG16743
FBgn0027610	0.472263	2.12e-12	0.2515	0.072	2	Dic1
FBgn0030362	0.469754	1.6e-08	0.1945	0.0595	1	regucalcin
FBgn0040309	0.469279	7.22e-15	0.6495	0.377	3	Jafrac1
FBgn0032726	0.469122	9.89e-08	0.29	0.0945	5	CG10621
FBgn0259168	0.468328	2.77e-08	0.1685	0.046	2	mnb
FBgn0040813	0.468208	1.1e-46	0.9965	0.974	3	Nplp2
FBgn0086450	0.46716	2.43e-17	0.5465	0.2705	3	su(r)
FBgn0029990	0.466472	1.75e-07	0.8305	0.539	4	CG2233
FBgn0029828	0.465545	6.55e-08	0.12	0.0255	1	CG6067
FBgn0026718	0.465392	9.71e-07	0.1355	0.0175	2	Agpat2
FBgn0031069	0.464401	6.98e-08	0.16	0.038	1	Abcd3
FBgn0028543	0.463633	8.72e-12	0.231	0.067	1	NimB2
FBgn0032322	0.463533	0.000309806	0.1545	0.027	4	CG16743
FBgn0023129	0.463365	1.26e-13	0.183	0.0385	2	aay
FBgn0040309	0.462146	9.49e-20	0.341	0.107	2	Jafrac1
FBgn0032198	0.461197	0.032069	0.2495	0.1085	8	eEF1delta
FBgn0026576	0.461084	0.0862286	0.158	0.043	4	Pisd
FBgn0030262	0.458418	0.000131866	0.1565	0.028	5	Vago
FBgn0002719	0.45771	0.0242919	0.2465	0.1065	7	Men
FBgn0000044	0.456301	1.14e-06	0.6895	0.433	4	Act57B
FBgn0026562	0.450544	0.000212894	0.2675	0.1	1	SPARC
FBgn0039241	0.447981	0.000612603	0.211	0.07	4	CG11089
FBgn0036316	0.44667	0.00122054	0.253	0.0825	8	nebu
FBgn0015222	0.445692	9.39e-09	0.591	0.3065	5	Fer1HCH
FBgn0030484	0.445601	2.06e-08	0.1275	0.0255	1	GstT4
FBgn0284245	0.444164	3.18e-14	0.9885	0.898	4	eEF1alpha1
FBgn0027610	0.444099	2.5e-11	0.6325	0.364	3	Dic1
FBgn0086357	0.444091	4.99e-13	0.616	0.327	3	Sec61alpha
FBgn0027580	0.444086	0.0519615	0.2075	0.0755	8	PCB
FBgn0012034	0.442351	1.9e-12	0.2405	0.07	1	AcCoAS
FBgn0036576	0.442169	0.00027863	0.1445	0.0375	2	CG5151
FBgn0031836	0.441975	1.44e-12	0.6145	0.326	3	CG11050
FBgn0002719	0.441877	3.26e-10	0.2955	0.1165	1	Men
FBgn0047135	0.438935	1.33e-05	0.304	0.116	5	CG32276
FBgn0027610	0.43762	2.07e-06	0.123	0.028	1	Dic1
FBgn0019952	0.43667	1.78e-17	0.3835	0.1425	3	Orct
FBgn0035542	0.43648	5.01e-20	0.4305	0.161	2	DOR
FBgn0053493	0.433668	8.77e-05	0.1495	0.042	1	CG33493
FBgn0261552	0.431578	6.36e-05	0.288	0.1125	1	ps
FBgn0033926	0.431413	7.82e-05	0.229	0.0695	6	Arc1
FBgn0000299	0.431292	5.7e-13	0.3705	0.1355	1	Col4a1
FBgn0034501	0.431272	0.000150325	0.297	0.1395	6	CG13868
FBgn0064225	0.430904	4.22e-12	0.898	0.568	1	RpL5
FBgn0002778	0.430689	1.91e-08	0.147	0.0245	2	mnd
FBgn0052695	0.430052	0.000536115	0.2045	0.072	4	CG32695
FBgn0000053	0.427848	7.56e-07	0.2035	0.0685	1	Gart
FBgn0028490	0.427483	6.99e-07	0.1635	0.0495	1	CG31705
FBgn0013307	0.426859	7.9e-16	0.6945	0.421	3	Odc1
FBgn0034046	0.425833	1.93e-09	0.319	0.1055	3	tun
FBgn0034501	0.425345	0.000594907	0.366	0.1895	4	CG13868
FBgn0034356	0.424396	2.4e-15	0.2825	0.066	3	Pepck2
FBgn0013307	0.424114	1.28e-05	0.215	0.0655	5	Odc1
FBgn0037443	0.424108	3.81e-08	0.72	0.537	3	Dmtn
FBgn0031313	0.423958	1.37e-08	0.1405	0.0315	1	CG5080
FBgn0263321	0.422893	8.95e-05	0.1395	0.033	6	CG43402
FBgn0020415	0.42262	3.14e-06	0.119	0.0255	1	Idgf2
FBgn0003944	0.421806	0.000291628	0.129	0.031	1	Ubx
FBgn0033926	0.421552	0.000362529	0.1485	0.043	1	Arc1
FBgn0039209	0.421411	5.61e-13	0.7695	0.5675	3	REPTOR
FBgn0029990	0.418501	1.5e-07	0.8015	0.5305	6	CG2233
FBgn0285950	0.418412	0.0180837	0.982	0.965	9	RpL19
FBgn0032836	0.418322	3.82e-14	0.8505	0.675	3	CG10680
FBgn0013949	0.418314	3.68e-09	0.6685	0.4275	3	Elal
FBgn0023129	0.417068	0.00582416	0.181	0.0605	5	aay
FBgn0015222	0.41554	0.0161347	0.5585	0.346	7	Fer1HCH
FBgn0010638	0.415272	1.33e-05	0.4555	0.2185	3	Sec61beta
FBgn0039209	0.414421	2.36e-08	0.22	0.068	2	REPTOR
FBgn0029769	0.409688	1.64e-05	0.1615	0.0425	1	frma
FBgn0015221	0.408991	8.93e-10	0.644	0.3465	5	Fer2LCH
FBgn0000964	0.408581	6.92e-13	0.372	0.138	3	tj
FBgn0026250	0.408578	2.5e-05	0.4275	0.221	4	eIF1A
FBgn0040827	0.407252	2.9e-09	0.9635	0.897	3	CG13315
FBgn0285952	0.404434	6.35e-09	0.825	0.5305	1	eEF5
FBgn0266450	0.403969	1.23e-11	0.478	0.2495	3	Kr-h1
FBgn0035173	0.403761	1.99e-10	0.3305	0.116	3	CG13907
FBgn0262656	0.401861	0.00171175	0.4485	0.2855	6	Myc
FBgn0001098	0.401153	0.000520357	0.189	0.0675	6	Gdh
FBgn0035091	0.400215	0.0806294	0.171	0.055	4	CG3829
FBgn0013272	0.399397	3.29e-07	0.225	0.0735	1	Gp150
FBgn0085453	0.398317	0.00184277	0.171	0.058	1	Mthfs
FBgn0052687	0.396966	0.000457418	0.252	0.1035	4	CG32687
FBgn0033250	0.393418	1.21e-05	0.125	0.0315	1	CG14762
FBgn0025454	0.39213	0.000341136	0.378	0.1855	5	Cyp6g1
FBgn0259168	0.391225	1.35e-06	0.689	0.4825	3	mnb
FBgn0032836	0.390501	4.14e-18	0.52	0.233	2	CG10680
FBgn0001145	0.3899	0.0007501	0.2425	0.095	4	Gs2
FBgn0053493	0.388831	0.00228904	0.2305	0.0795	5	CG33493
FBgn0053113	0.38853	0.00399356	0.3045	0.1475	5	Rtnl1
FBgn0016031	0.388419	1.13e-11	0.5355	0.3	3	lama
FBgn0037874	0.386168	1.06e-06	0.746	0.4795	4	Tctp
FBgn0014455	0.385655	4.7e-14	0.145	0.045	0	Ahcy
FBgn0027579	0.385394	0.00151324	0.3015	0.1465	4	mino
FBgn0026250	0.385011	0.0220916	0.409	0.2085	8	eIF1A
FBgn0039970	0.384657	1.83e-09	0.707	0.463	3	CG17508
FBgn0014455	0.38371	6.83e-06	0.587	0.3295	3	Ahcy
FBgn0026562	0.383179	0.0325134	0.3835	0.2105	4	SPARC
FBgn0025620	0.381543	2.29e-07	0.219	0.0695	2	CG13360
FBgn0037874	0.380942	1.95e-08	0.783	0.557	6	Tctp
FBgn0027610	0.380315	0.0442762	0.1785	0.0725	4	Dic1
FBgn0039031	0.38027	2.32e-06	0.1545	0.045	1	Gbp3
FBgn0034432	0.37891	0.0158226	0.204	0.082	4	CG7461
FBgn0022160	0.378606	4.45e-08	0.37	0.136	5	Gpo1
FBgn0030262	0.378281	0.000178577	0.1475	0.0385	6	Vago
FBgn0040309	0.377469	5.56e-13	0.153	0.0525	0	Jafrac1
FBgn0037874	0.377109	0.000201666	0.8805	0.7305	7	Tctp
FBgn0010591	0.375226	2.85e-13	0.3935	0.1375	3	Sply
FBgn0028473	0.375202	1.55e-08	0.447	0.2125	1	Non1
FBgn0035438	0.375174	5.4e-05	0.187	0.0655	1	PHGPx
FBgn0263321	0.374158	4.84e-08	0.1455	0.034	2	CG43402
FBgn0040732	0.372247	0.00255579	0.4105	0.2295	6	CG16926
FBgn0002719	0.372011	7.33e-05	0.4395	0.2025	5	Men
FBgn0037874	0.371983	1.3e-08	0.7685	0.4815	5	Tctp
FBgn0024957	0.371651	0.0138021	0.172	0.0505	8	Irp-1B
FBgn0037010	0.370109	8.06e-09	0.3825	0.1415	3	Pss
FBgn0086359	0.369486	7.79e-07	0.1485	0.0325	2	Invadolysin
FBgn0010651	0.369314	0.00256585	0.1845	0.0545	5	MFS14
FBgn0031692	0.369183	0.0945489	0.207	0.088	4	TpnC25D
FBgn0028697	0.36904	4.76e-13	0.923	0.6625	1	RpL15
FBgn0026562	0.36899	3.73e-10	0.7925	0.6035	3	SPARC
FBgn0030425	0.368912	8.03e-12	0.664	0.4385	3	Nep6
FBgn0035438	0.368616	0.0256155	0.2695	0.1145	5	PHGPx
FBgn0027945	0.368521	0.00247747	0.1995	0.0715	5	ppl
FBgn0039241	0.365921	1.81e-07	0.163	0.049	1	CG11089
FBgn0035438	0.365482	6.97e-12	0.626	0.393	3	PHGPx
FBgn0004404	0.364155	2.24e-09	0.325	0.1335	1	RpS14b
FBgn0052695	0.363577	1.72e-07	0.2745	0.0995	2	CG32695
FBgn0027579	0.362445	5.77e-05	0.282	0.1095	5	mino
FBgn0038984	0.362309	0.0274477	0.357	0.178	8	AdipoR
FBgn0020545	0.361771	0.00934325	0.172	0.054	5	kraken
FBgn0031011	0.361576	2.51e-05	0.267	0.102	2	CG8034
FBgn0041342	0.360227	7.02e-13	0.6025	0.354	3	Pcyt1
FBgn0261560	0.359941	3.6e-05	0.851	0.754	3	Thor
FBgn0040732	0.358843	4e-06	0.436	0.1945	5	CG16926
FBgn0040732	0.358746	4.24e-05	0.436	0.2325	4	CG16926
FBgn0032773	0.357254	3.18e-14	0.5765	0.268	2	fon
FBgn0040813	0.357079	1.3e-29	0.9975	0.933	2	Nplp2
FBgn0001098	0.355407	3.4e-08	0.129	0.026	2	Gdh
FBgn0037936	0.354798	7.27e-19	0.242	0.0345	3	CG6908
FBgn0031814	0.353172	2.43e-07	0.158	0.042	2	retm
FBgn0036030	0.352929	0.0052483	0.412	0.1965	8	Prps
FBgn0010591	0.352618	6.12e-08	0.1215	0.026	2	Sply
FBgn0283427	0.352389	1.22e-05	0.6755	0.418	5	FASN1
FBgn0036975	0.348964	2.01e-12	0.3355	0.1285	3	CG5618
FBgn0051778	0.346892	2.52e-08	0.168	0.0455	2	CG31778
FBgn0030151	0.346057	0.0711245	0.17	0.0645	5	CG1354
FBgn0028473	0.345296	0.00843161	0.4885	0.267	8	Non1
FBgn0260747	0.345189	8.12e-13	0.5115	0.2395	2	Chchd2
FBgn0027580	0.344934	9.2e-16	0.138	0.0465	0	PCB
FBgn0027945	0.344693	0.000172619	0.1425	0.046	1	ppl
FBgn0033544	0.343944	1.21e-05	0.715	0.57	3	CG7220
FBgn0260747	0.342673	9.55e-06	0.415	0.19	5	Chchd2
FBgn0040309	0.340932	0.000519854	0.3215	0.145	5	Jafrac1
FBgn0005278	0.339832	0.0823363	0.2685	0.129	4	Sam-S
FBgn0053113	0.339584	4.82e-11	0.1455	0.0515	0	Rtnl1
FBgn0039114	0.338343	0.00630348	0.201	0.0795	4	Lsd-1
FBgn0086687	0.337221	1.47e-11	0.8045	0.5015	1	Desat1
FBgn0284245	0.336998	5.41e-06	0.9895	0.907	8	eEF1alpha1
FBgn0019925	0.336864	3.99e-06	0.4625	0.2505	3	Surf4
FBgn0017545	0.335806	1.83e-07	0.8785	0.669	4	RpS3A
FBgn0261602	0.335571	1.55e-14	0.908	0.6735	1	RpL8
FBgn0039938	0.334618	2.46e-07	0.795	0.649	3	Sox102F
FBgn0032198	0.334557	1.29e-07	0.3125	0.1175	2	eEF1delta
FBgn0086357	0.333348	6.35e-10	0.1355	0.0455	0	Sec61alpha
FBgn0043841	0.332874	1.46e-14	0.7375	0.4535	2	vir-1
FBgn0026562	0.331369	7.17e-20	0.2925	0.123	0	SPARC
FBgn0003134	0.32974	0.00764093	0.3855	0.2235	4	Pp1alpha-96A
FBgn0004606	0.32932	6.26e-09	0.424	0.1875	3	zfh1
FBgn0020238	0.328913	2.13e-14	0.479	0.2015	2	14-3-3epsilon
FBgn0026718	0.32868	0.0412302	0.1095	0.0245	5	Agpat2
FBgn0027101	0.328234	3.24e-06	0.5275	0.313	3	Dyrk3
FBgn0023507	0.327674	1.18e-07	0.242	0.094	1	D2hgdh
FBgn0003162	0.327389	3.3e-16	0.3195	0.0975	3	Pu
FBgn0050035	0.327106	0.000460617	0.3735	0.185	5	Tret1-1
FBgn0036337	0.325873	0.00859379	0.213	0.076	5	Adk2
FBgn0031883	0.324845	2.28e-07	0.874	0.7315	3	Caper
FBgn0086359	0.324129	0.00976072	0.517	0.344	3	Invadolysin
FBgn0262975	0.324126	4.83e-09	0.1325	0.048	0	cnc
FBgn0264962	0.323959	6.49e-08	0.6315	0.416	3	Pcf11
FBgn0030073	0.323907	7.56e-14	0.2655	0.069	3	CG10962
FBgn0033544	0.322232	1.8e-06	0.2445	0.098	2	CG7220
FBgn0035121	0.320926	3.79e-08	0.436	0.1995	3	Tudor-SN
FBgn0039959	0.320853	1.3e-06	0.7545	0.574	3	l(3)80Fj
FBgn0039801	0.320832	0.013073	0.239	0.1	5	Npc2h
FBgn0027579	0.320323	9.08e-16	0.438	0.181	2	mino
FBgn0264494	0.319858	3.24e-07	0.225	0.079	1	CG17646
FBgn0036316	0.318888	7.86e-06	0.216	0.081	1	nebu
FBgn0003517	0.318397	8.73e-18	0.9615	0.7115	1	sta
FBgn0020415	0.314877	7.21e-05	0.514	0.296	3	Idgf2
FBgn0026562	0.314584	0.0246953	0.373	0.2125	6	SPARC
FBgn0262656	0.312453	7.65e-06	0.1535	0.0615	0	Myc
FBgn0030157	0.307111	0.0993391	0.204	0.0755	5	CG1468
FBgn0035438	0.307073	4.85e-12	0.135	0.0485	0	PHGPx
FBgn0038038	0.306745	5.36e-07	0.1585	0.044	2	Sccpdh2
FBgn0015756	0.306152	1.51e-07	0.843	0.588	1	RpL9
FBgn0003944	0.302387	2.93e-06	0.2455	0.107	2	Ubx
FBgn0003274	0.302028	4.51e-11	0.9525	0.7325	1	RpLP2
FBgn0032820	0.301177	1.58e-05	0.154	0.0495	1	fbp
FBgn0011284	0.301005	5.06e-15	0.9655	0.8105	1	RpS4
FBgn0031860	0.30073	1.5e-07	0.3285	0.1515	3	Daao2
FBgn0037874	0.298089	0.000379954	0.7	0.438	8	Tctp
FBgn0005278	0.295458	1.93e-05	0.2075	0.0765	1	Sam-S
FBgn0043841	0.295004	0.00103424	0.638	0.372	8	vir-1
FBgn0250753	0.293934	1.02e-07	0.727	0.5285	3	kra
FBgn0015221	0.292074	0.0232014	0.6505	0.47	6	Fer2LCH
FBgn0035283	0.291614	1.55e-08	0.348	0.137	3	CG12024
FBgn0015037	0.287447	3.72e-05	0.2865	0.1255	3	Cyp4p1
FBgn0034432	0.284297	0.00288474	0.16	0.059	1	CG7461
FBgn0023215	0.284079	0.00372161	0.121	0.0435	2	Mnt
FBgn0003134	0.283469	1.39e-10	0.53	0.2705	2	Pp1alpha-96A
FBgn0052750	0.282505	6.11e-08	0.3175	0.1265	3	CG32750
FBgn0027578	0.279286	0.13465	0.1865	0.081	4	Nepl21
FBgn0021765	0.279101	0.0351746	0.3445	0.192	4	scu
FBgn0034432	0.276899	3.21e-10	0.2685	0.099	2	CG7461
FBgn0002590	0.276247	2.89e-06	0.818	0.554	1	RpS5a
FBgn0267336	0.275309	0.000294647	0.195	0.0765	2	Glut4EF
FBgn0034583	0.263347	1.31e-06	0.198	0.076	2	CG10527
FBgn0035499	0.254941	1.23e-07	0.183	0.0595	2	Chd64
FBgn0017545	0.251851	0.0403711	0.881	0.67	8	RpS3A
