## Supplement Table 3 for "Reliance on polyfunctional tissue leads to a reproduction-immunity tradeoff due to inherent constraint"

### Sheet: Sheet1
Table S3. GO-term analysis of six identified fat body clusters 0,1,2,5,7, and 10 using genes differentially expressed between Mated uninfected (MU) and Virgin Uninfected(VU). Table 2 provides list of genes differentially expressed that are identified using FindMarkers in Seurat.
Upregulated in Mated uninfected (MU)						Downregulated in Mated uninfected (MU)
Cluster#	source	term_name	term_id	adjusted_p_value		Cluster#	source	term_name	term_id	adjusted_p_value
0	GO:BP	S-adenosylmethionine metabolic process	GO:0046500	0.000614074		1	GO:BP	stress granule assembly	GO:0034063	0.0154094
	GO:BP	S-adenosylhomocysteine metabolic process	GO:0046498	0.00909504			GO:CC	supramolecular complex	GO:0099080	0.00281331
	GO:BP	one-carbon metabolic process	GO:0006730	0.0247138			GO:CC	cytoplasmic stress granule	GO:0010494	0.0115262
	KEGG	Cysteine and methionine metabolism	KEGG:00270	0.00735117			GO:CC	midbody	GO:0030496	0.0416851
1	GO:MF	rRNA binding	GO:0019843	2.97822e-06		2	GO:MF	structural constituent of ribosome	GO:0003735	3.45813e-27
	GO:MF	structural constituent of ribosome	GO:0003735	3.07786e-06			GO:MF	structural molecule activity	GO:0005198	5.27781e-19
	GO:MF	structural molecule activity	GO:0005198	0.00256282			GO:MF	RNA binding	GO:0003723	3.6933e-07
	GO:MF	cyclo-ligase activity	GO:0016882	0.0145021			GO:MF	rRNA binding	GO:0019843	0.0176097
	GO:MF	ligase activity, forming carbon-nitrogen bonds	GO:0016879	0.0390723			GO:MF	nucleic acid binding	GO:0003676	0.0189369
	GO:BP	cytoplasmic translation	GO:0002181	1.95516e-06			GO:BP	cytoplasmic translation	GO:0002181	2.57435e-27
	GO:BP	small molecule metabolic process	GO:0044281	0.000199173			GO:BP	translation	GO:0006412	2.50429e-22
	GO:BP	organonitrogen compound biosynthetic process	GO:1901566	0.000805059			GO:BP	peptide biosynthetic process	GO:0043043	2.01308e-21
	GO:BP	amide biosynthetic process	GO:0043604	0.00133041			GO:BP	amide biosynthetic process	GO:0043604	1.53347e-20
	GO:BP	carboxylic acid biosynthetic process	GO:0046394	0.0028033			GO:BP	peptide metabolic process	GO:0006518	6.91195e-20
	GO:BP	organic acid biosynthetic process	GO:0016053	0.00295751			GO:BP	cellular amide metabolic process	GO:0043603	2.00358e-18
	GO:BP	translation	GO:0006412	0.00404468			GO:BP	organonitrogen compound biosynthetic process	GO:1901566	4.50789e-15
	GO:BP	cellular amide metabolic process	GO:0043603	0.00562536			GO:BP	cellular macromolecule biosynthetic process	GO:0034645	4.09465e-12
	GO:BP	carboxylic acid metabolic process	GO:0019752	0.0079244			GO:BP	macromolecule biosynthetic process	GO:0009059	5.82029e-12
	GO:BP	'de novo' IMP biosynthetic process	GO:0006189	0.0102168			GO:BP	cellular nitrogen compound biosynthetic process	GO:0044271	1.85734e-10
	GO:BP	oxoacid metabolic process	GO:0043436	0.0117271			GO:BP	cellular biosynthetic process	GO:0044249	8.27059e-10
	GO:BP	peptide biosynthetic process	GO:0043043	0.0124049			GO:BP	organic substance biosynthetic process	GO:1901576	1.22518e-09
	GO:BP	organic acid metabolic process	GO:0006082	0.012596			GO:BP	biosynthetic process	GO:0009058	1.42402e-09
	GO:BP	IMP biosynthetic process	GO:0006188	0.0162749			GO:BP	gene expression	GO:0010467	6.22811e-09
	GO:BP	peptide metabolic process	GO:0006518	0.0169834			GO:BP	cellular protein metabolic process	GO:0044267	2.47761e-08
	GO:BP	IMP metabolic process	GO:0046040	0.0243051			GO:BP	cellular nitrogen compound metabolic process	GO:0034641	5.18615e-07
	GO:BP	ribosome assembly	GO:0042255	0.0302141			GO:BP	cellular macromolecule metabolic process	GO:0044260	1.18503e-06
	GO:CC	cytosolic ribosome	GO:0022626	5.7167e-09			GO:BP	protein metabolic process	GO:0019538	1.21175e-06
	GO:CC	ribosomal subunit	GO:0044391	1.55645e-06			GO:BP	cellular metabolic process	GO:0044237	8.24104e-06
	GO:CC	ribosome	GO:0005840	4.91811e-06			GO:BP	organonitrogen compound metabolic process	GO:1901564	7.2825e-05
	GO:CC	cytosolic large ribosomal subunit	GO:0022625	9.50561e-06			GO:BP	macromolecule metabolic process	GO:0043170	0.000260867
	GO:CC	cytosol	GO:0005829	0.000102892			GO:BP	metabolic process	GO:0008152	0.000433693
	GO:CC	large ribosomal subunit	GO:0015934	0.000698868			GO:BP	ribosome assembly	GO:0042255	0.00379886
	GO:CC	cytoplasm	GO:0005737	0.0215344			GO:BP	primary metabolic process	GO:0044238	0.00394318
	GO:CC	cytosolic small ribosomal subunit	GO:0022627	0.0362341			GO:BP	nitrogen compound metabolic process	GO:0006807	0.0151818
	KEGG	Ribosome	KEGG:03010	0.000719507			GO:BP	organic substance metabolic process	GO:0071704	0.015592
	KEGG	One carbon pool by folate	KEGG:00670	0.00705112			GO:CC	cytosolic ribosome	GO:0022626	6.75131e-31
2	GO:MF	carboxy-lyase activity	GO:0016831	0.0357276			GO:CC	ribosomal subunit	GO:0044391	1.43306e-26
	GO:CC	cytoplasm	GO:0005737	0.000705626			GO:CC	ribosome	GO:0005840	1.13653e-25
	GO:CC	cytosol	GO:0005829	0.0399497			GO:CC	ribonucleoprotein complex	GO:1990904	8.57954e-21
	KEGG	Biosynthesis of amino acids	KEGG:01230	0.0218126			GO:CC	cytosolic large ribosomal subunit	GO:0022625	9.9305e-16
5	GO:MF	carboxy-lyase activity	GO:0016831	0.0130125			GO:CC	cytosol	GO:0005829	1.18479e-15
	GO:MF	ferric iron binding	GO:0008199	0.0143174			GO:CC	large ribosomal subunit	GO:0015934	6.98352e-13
	GO:MF	carbon-carbon lyase activity	GO:0016830	0.0411466			GO:CC	cytosolic small ribosomal subunit	GO:0022627	3.54533e-12
	GO:BP	response to toxic substance	GO:0009636	0.00274781			GO:CC	small ribosomal subunit	GO:0015935	2.28848e-10
	GO:BP	detoxification	GO:0098754	0.00895253			GO:CC	protein-containing complex	GO:0032991	1.16671e-09
	GO:BP	glycerolipid biosynthetic process	GO:0045017	0.0107535			GO:CC	non-membrane-bounded organelle	GO:0043228	1.26622e-09
	GO:BP	glycerolipid metabolic process	GO:0046486	0.0355927			GO:CC	intracellular non-membrane-bounded organelle	GO:0043232	1.26622e-09
	GO:BP	sequestering of iron ion	GO:0097577	0.0396249			GO:CC	cytoplasm	GO:0005737	1.70867e-06
	GO:BP	iron ion import across plasma membrane	GO:0098711	0.0396249			GO:CC	intracellular	GO:0005622	0.00038249
	GO:BP	detoxification of iron ion	GO:1990461	0.0396249			GO:CC	intracellular organelle	GO:0043229	0.00190597
	GO:BP	intracellular sequestering of iron ion	GO:0006880	0.0396249			GO:CC	organelle	GO:0043226	0.00326092
	GO:CC	intracellular ferritin complex	GO:0008043	0.00556736			GO:CC	polysomal ribosome	GO:0042788	0.0339586
	GO:CC	ferritin complex	GO:0070288	0.00556736			KEGG	Ribosome	KEGG:03010	3.79516e-16
	GO:CC	extracellular region	GO:0005576	0.0121906
	GO:CC	fusome	GO:0045169	0.0392561
	KEGG	Glycerophospholipid metabolism	KEGG:00564	0.00307515
	KEGG	Metabolic pathways	KEGG:01100	0.010286
7	GO:MF	nutrient reservoir activity	GO:0045735	0.00442777
	GO:MF	phospholipase A1 activity	GO:0008970	0.0132413
	GO:CC	extracellular region	GO:0005576	0.0169677
10	GO:MF	phospholipase A1 activity	GO:0008970	0.000571695
	GO:MF	triglyceride lipase activity	GO:0004806	0.00798018
	GO:MF	phospholipase activity	GO:0004620	0.00843523
	GO:MF	methyl indole-3-acetate esterase activity	GO:0080030	0.0114292
