## Supplement Table 4 for "Reliance on polyfunctional tissue leads to a reproduction-immunity tradeoff due to inherent constraint"

### Sheet: Sheet1
Table S4. Differentially expressed genes upon infection in virgins. padj = P-value adjusted for multiple testing. fc = log fold-change between the two treatments. Pct. 1 = percentage of cells in Virgin Infected(VI) expressing the gene. Pct. 2 = percentage of cells in Virgin Uninfected (VU) expressing the gene.
Upregulated in Virgin infected (VI)									Downregulated in Virgin infected (VI)
Flybase ID	fc	padj	pct1	pct2	cluster	gene			Flybase ID	fc	padj	pct1	pct2	cluster	gene
FBgn0041581	3.35614	0	0.9105	0.025	0	AttB			FBgn0013681	-0.272116	1.4e-06	0.9525	0.9555	3	mt:ND3
FBgn0041581	3.20529	1.2e-99	0.9025	0.0355	8	AttB			FBgn0267385	-0.285728	5.58e-05	0.7035	0.7455	3	PyK
FBgn0041581	3.20226	5.23e-06	0.8755	0.0455	13	AttB			FBgn0003261	-0.291387	0.0384957	0.7405	0.7925	3	Rm62
FBgn0041581	3.16232	2.02e-207	0.862	0.0205	1	AttB			FBgn0013679	-0.29194	2.2e-09	0.98	0.985	3	mt:ND1
FBgn0041581	3.12612	6.22e-126	0.918	0.043	5	AttB			FBgn0038038	-0.296961	0.0300125	0.223	0.329	3	Sccpdh2
FBgn0012042	3.09971	1.29e-10	0.864	0	11	AttA			FBgn0036825	-0.306314	1.17e-20	0.996	0.9885	2	RpL26
FBgn0041581	3.09264	1.31e-120	0.916	0.0465	4	AttB			FBgn0017581	-0.309223	5.56e-16	0.9205	0.938	3	Lk6
FBgn0264541	3.07912	0	0.8475	0.024	0	CG43920			FBgn0015577	-0.314353	0.00737993	0.1385	0.247	3	alpha-Est9
FBgn0012042	3.06678	0	0.8055	0.014	0	AttA			FBgn0286516	-0.325562	3.52e-13	0.881	0.8955	3	aqz
FBgn0041581	3.02563	1.78e-10	0.888	0.0395	11	AttB			FBgn0026718	-0.329042	8.27e-07	0.069	0.187	3	Agpat2
FBgn0041581	2.94042	3.77e-28	0.9	0.0215	10	AttB			FBgn0028429	-0.329467	0.022819	0.1645	0.2755	3	I-2
FBgn0012042	2.93683	8.19e-90	0.8455	0.0145	8	AttA			FBgn0015575	-0.332206	2.48e-06	0.1665	0.301	3	alpha-Est7
FBgn0264541	2.92628	2.5e-184	0.7905	0.0145	1	CG43920			FBgn0266410	-0.333201	0.00333867	0.661	0.734	3	CG45050
FBgn0012042	2.89188	1.55e-187	0.909	0.041	2	AttA			FBgn0002622	-0.334494	3.47e-18	0.984	0.965	2	RpS3
FBgn0264541	2.88393	1.23e-111	0.8475	0.0325	5	CG43920			FBgn0010408	-0.337801	2.7e-24	0.9895	0.9865	2	RpS9
FBgn0012042	2.87038	7.69e-22	0.81	0.0185	12	AttA			FBgn0026593	-0.340726	2.6e-06	0.1565	0.2895	3	CG5707
FBgn0012042	2.85116	1.32e-103	0.824	0.022	4	AttA			FBgn0003517	-0.341364	3.7e-18	0.982	0.969	2	sta
FBgn0012042	2.83484	4.11e-168	0.7365	0.0085	1	AttA			FBgn0028490	-0.34253	2.37e-05	0.51	0.603	3	CG31705
FBgn0012042	2.83039	2.89e-110	0.8275	0.0255	5	AttA			FBgn0027611	-0.342914	0.0841301	0.339	0.439	3	LManII
FBgn0012042	2.82493	2.05e-106	0.853	0.023	6	AttA			FBgn0001942	-0.343315	1.12e-06	0.8755	0.841	2	eIF4A
FBgn0264541	2.812	1.09e-88	0.8215	0.0305	8	CG43920			FBgn0037443	-0.344314	0.0203932	0.421	0.537	3	Dmtn
FBgn0041581	2.81073	1.69e-114	0.813	0.012	7	AttB			FBgn0038237	-0.3458	4.03e-05	0.555	0.6535	3	Pde6
FBgn0264541	2.8098	5.18e-25	0.791	0.004	10	CG43920			FBgn0053208	-0.351764	0.129638	0.2295	0.318	3	Mical
FBgn0264541	2.8089	3.09e-99	0.824	0.028	4	CG43920			FBgn0027525	-0.353238	6.67e-05	0.518	0.6035	3	LTV1
FBgn0012042	2.718	9.42e-15	0.8915	0.0325	14	AttA			FBgn0013681	-0.35361	0.00600128	0.8505	0.855	4	mt:ND3
FBgn0043578	2.67354	0	0.788	0.0415	0	PGRP-SB1			FBgn0027348	-0.355306	0.0563017	0.4155	0.513	3	bgm
FBgn0043578	2.59905	1.73e-156	0.742	0.026	1	PGRP-SB1			FBgn0034968	-0.360855	7.66e-16	0.9605	0.931	2	RpL12
FBgn0012042	2.58097	6.68e-22	0.7865	0.017	10	AttA			FBgn0027657	-0.36256	0.0357913	0.645	0.701	3	glob1
FBgn0043578	2.53754	3.75e-81	0.821	0.0545	8	PGRP-SB1			FBgn0025595	-0.365332	0.0125691	0.329	0.469	3	AkhR
FBgn0012042	2.40842	9.06e-96	0.709	0.0115	7	AttA			FBgn0000559	-0.36858	8.82e-20	0.986	0.983	2	eEF2
FBgn0012042	2.30262	0.00199871	0.8305	0.0585	13	AttA			FBgn0053080	-0.372152	0.0694603	0.2045	0.34	3	CG33080
FBgn0043575	2.23433	1.71e-144	0.4415	0.006	0	PGRP-SC2			FBgn0034454	-0.377094	0.0772241	0.0995	0.229	3	CG15120
FBgn0000277	2.21589	2.7e-10	0.5025	0.0095	12	CecA2			FBgn0267336	-0.379546	3.37e-06	0.7885	0.84	3	Glut4EF
FBgn0000277	2.21444	6.62e-97	0.4925	0.0025	1	CecA2			FBgn0010488	-0.388631	0.000208146	0.566	0.66	3	NAT1
FBgn0043578	2.21262	5.06e-79	0.669	0.029	7	PGRP-SB1			FBgn0050015	-0.38935	0.000290876	0.5115	0.605	3	CG30015
FBgn0000277	2.1693	3.03e-69	0.6355	0.0075	6	CecA2			FBgn0034198	-0.391233	1.32e-06	0.551	0.645	3	CG11400
FBgn0000277	2.14711	3.1e-58	0.589	0.0035	8	CecA2			FBgn0265523	-0.395375	3.96e-09	0.788	0.844	3	Smr
FBgn0038532	2.13033	2.69e-167	0.49	0.016	0	CG14322			FBgn0029996	-0.397471	0.000398859	0.355	0.4595	3	UbcE2H
FBgn0000277	2.06991	2.43e-05	0.734	0.012	15	CecA2			FBgn0053138	-0.403259	0.00389358	0.6225	0.673	3	AGBE
FBgn0043575	2.00881	7.94e-54	0.52	0.0085	5	PGRP-SC2			FBgn0026428	-0.405755	0.00117405	0.6415	0.727	3	HDAC6
FBgn0000277	1.97764	8.99e-13	0.5515	0.0085	10	CecA2			FBgn0027506	-0.406524	2.3e-06	0.462	0.586	3	EDTP
FBgn0038532	1.97476	3.14e-06	0.614	0.047	14	CG14322			FBgn0030828	-0.410264	1.24e-06	0.4645	0.5815	3	CG5162
FBgn0043575	1.94495	1.97e-74	0.403	0.004	1	PGRP-SC2			FBgn0036746	-0.411373	8.98e-05	0.458	0.557	3	Crtc
FBgn0043575	1.92251	3.73e-10	0.5055	0.0215	12	PGRP-SC2			FBgn0038100	-0.411533	0.000667154	0.444	0.5345	3	Paip2
FBgn0038532	1.88633	4.06e-92	0.6725	0.0445	2	CG14322			FBgn0004914	-0.412543	0.00110507	0.482	0.6095	3	Hnf4
FBgn0043575	1.8062	5.06e-51	0.537	0.0145	6	PGRP-SC2			FBgn0031752	-0.414309	5.38e-08	0.193	0.3545	3	CG9044
FBgn0038532	1.80318	4.76e-45	0.5855	0.0585	6	CG14322			FBgn0261703	-0.417326	1.75e-05	0.487	0.6185	3	gce
FBgn0038532	1.749	3.31e-49	0.577	0.0535	4	CG14322			FBgn0025814	-0.421874	5.28e-05	0.5675	0.6615	3	Mgstl
FBgn0000277	1.72659	1.63e-41	0.4205	0.002	7	CecA2			FBgn0013679	-0.42221	8.84e-07	0.92	0.921	4	mt:ND1
FBgn0000276	1.7192	9.81e-57	0.316	0.001	1	CecA1			FBgn0027567	-0.424483	1.28e-05	0.363	0.519	3	CG8108
FBgn0004396	1.68164	2.05e-45	0.651	0.189	3	CrebA			FBgn0044452	-0.425632	6.44e-06	0.1575	0.3135	3	Atg2
FBgn0000276	1.68002	3.14e-05	0.4695	0.0065	14	CecA1			FBgn0028646	-0.426748	3.98e-06	0.6675	0.741	3	aralar1
FBgn0038532	1.66996	4.29e-52	0.548	0.051	5	CG14322			FBgn0001122	-0.437346	0.0521479	0.3945	0.4935	3	Galphao
FBgn0038532	1.66868	7.15e-43	0.609	0.0695	8	CG14322			FBgn0004654	-0.447601	2.19e-05	0.5535	0.656	3	Pgd
FBgn0000276	1.6518	2.4e-32	0.3915	0.0025	8	CecA1			FBgn0261822	-0.44847	2.17e-10	0.8225	0.871	3	Bsg
FBgn0000276	1.65136	2.93e-43	0.457	0.001	6	CecA1			FBgn0031449	-0.455824	3.42e-11	0.1575	0.34	3	CG31689
FBgn0038532	1.64079	8.19e-08	0.5365	0.097	10	CG14322			FBgn0035625	-0.463156	7.03e-10	0.6125	0.715	3	Blimp-1
FBgn0000276	1.59976	2.93e-05	0.341	0.003	12	CecA1			FBgn0016694	-0.464777	2.42e-25	0.9205	0.9405	3	Pdp1
FBgn0043575	1.57747	2.71e-08	0.4495	0.013	10	PGRP-SC2			FBgn0016122	-0.46577	7.18e-09	0.409	0.551	3	Acer
FBgn0038532	1.56499	3.98e-76	0.4705	0.042	1	CG14322			FBgn0013681	-0.470415	7.96e-07	0.849	0.837	5	mt:ND3
FBgn0030925	1.55737	1.32e-82	0.76	0.2195	3	Hayan			FBgn0283427	-0.4777	0.00413167	0.678	0.655	2	FASN1
FBgn0000276	1.53752	0.0754579	0.4905	0	15	CecA1			FBgn0031002	-0.480942	0.000149856	0.2225	0.368	3	CG14196
FBgn0000279	1.52835	2.38e-57	0.2255	0.001	0	CecC			FBgn0036697	-0.487539	1.52e-05	0.3115	0.47	3	rogdi
FBgn0000279	1.44923	0.00341621	0.2815	0	12	CecC			FBgn0003721	-0.492632	0.0025497	0.6645	0.7265	4	Tm1
FBgn0262881	1.43738	4.03e-54	0.2275	0.0065	0	Mtkl			FBgn0260753	-0.497894	3.4e-09	0.6395	0.7555	3	Pdfr
FBgn0043575	1.42329	4.39e-32	0.338	0.0045	7	PGRP-SC2			FBgn0029828	-0.499253	8.49e-05	0.3965	0.5355	3	CG6067
FBgn0000276	1.41926	1.82e-05	0.3715	0.013	10	CecA1			FBgn0085450	-0.501619	3.22e-06	0.5755	0.728	3	Snoo
FBgn0031561	1.41028	1.75e-52	0.804	0.285	4	IM33			FBgn0031453	-0.502839	7.53e-41	0.884	0.9205	3	Bacc
FBgn0000277	1.39399	3.48e-13	0.428	0.007	9	CecA2			FBgn0004169	-0.503788	2.97e-05	0.8445	0.882	4	up
FBgn0262881	1.37658	2.65e-38	0.3885	0.0235	2	Mtkl			FBgn0038294	-0.512664	0.000261798	0.9225	0.919	4	Mf
FBgn0262881	1.34927	1.76e-39	0.2295	0.0045	1	Mtkl			FBgn0001250	-0.518082	2.51e-10	0.5125	0.662	3	if
FBgn0031561	1.34392	2.63e-211	0.757	0.181	0	IM33			FBgn0028473	-0.521938	6.68e-17	0.5955	0.739	3	Non1
FBgn0262881	1.32384	6.48e-78	0.629	0.0415	3	Mtkl			FBgn0030087	-0.535901	3.92e-13	0.64	0.7485	3	CG7766
FBgn0037906	1.31938	6.92e-26	0.317	0.018	4	PGRP-LB			FBgn0013681	-0.536324	0.00139824	0.8485	0.8245	8	mt:ND3
FBgn0039562	1.30228	1.46e-54	0.564	0.107	2	Gp93			FBgn0011754	-0.53877	5.42e-21	0.666	0.7845	3	PhKgamma
FBgn0038930	1.25495	9.71e-36	0.6405	0.146	8	BomT3			FBgn0032138	-0.542833	2.17e-11	0.5555	0.696	3	CG4364
FBgn0262881	1.25435	2.64e-18	0.2895	0.0185	5	Mtkl			FBgn0036663	-0.549385	4.13e-12	0.2	0.3775	3	CG9674
FBgn0038532	1.25033	6.95e-24	0.4375	0.097	7	CG14322			FBgn0011205	-0.55127	6.35e-14	0.4485	0.6245	3	fbl
FBgn0000279	1.24824	0.116671	0.277	0	14	CecC			FBgn0003943	-0.557361	1.57e-12	0.572	0.685	3	Ubi-p63E
FBgn0033065	1.24186	3.71e-51	0.3735	0.0495	1	Cyp6w1			FBgn0025683	-0.557531	2.61e-16	0.633	0.75	3	CG3164
FBgn0000276	1.23011	1.15e-28	0.2905	0.001	7	CecA1			FBgn0086359	-0.57582	0.00370556	0.207	0.344	3	Invadolysin
FBgn0037906	1.22831	9.02e-20	0.4025	0.0875	6	PGRP-LB			FBgn0013681	-0.597499	5.76e-57	0.851	0.8595	0	mt:ND3
FBgn0031561	1.20897	2.89e-134	0.975	0.73	3	IM33			FBgn0026160	-0.622199	2.27e-18	0.446	0.6375	3	tna
FBgn0262881	1.20751	4.01e-25	0.3035	0.018	4	Mtkl			FBgn0261862	-0.623538	6.34e-15	0.4915	0.68	3	whd
FBgn0262881	1.20604	0.0413397	0.4465	0.0565	14	Mtkl			FBgn0262656	-0.630734	4.92e-15	0.605	0.7405	3	Myc
FBgn0039562	1.19574	3e-55	0.742	0.3055	3	Gp93			FBgn0022160	-0.631487	4.62e-08	0.4815	0.6245	3	Gpo1
FBgn0039562	1.18783	5.82e-51	0.3065	0.0375	0	Gp93			FBgn0050035	-0.659555	1.97e-21	0.5975	0.754	3	Tret1-1
FBgn0262881	1.18087	0.00561645	0.288	0.0185	12	Mtkl			FBgn0037788	-0.668791	2.97e-12	0.3955	0.5625	3	CAH7
FBgn0262881	1.1779	7.28e-26	0.3485	0.021	6	Mtkl			FBgn0033543	-0.670035	7.07e-14	0.5095	0.7025	3	CG12338
FBgn0261989	1.17772	1.07e-34	0.1805	0.0105	0	CG42807			FBgn0034618	-0.682487	5.99e-13	0.47	0.6475	3	CG9485
FBgn0037906	1.17545	4.79e-34	0.2095	0.0055	1	PGRP-LB			FBgn0283741	-0.699544	1.24e-18	0.474	0.6805	3	prage
FBgn0037906	1.16248	9.76e-21	0.273	0.023	5	PGRP-LB			FBgn0040732	-0.715992	3.85e-17	0.556	0.7355	3	CG16926
FBgn0262881	1.14525	0.00551531	0.2635	0.013	10	Mtkl			FBgn0040099	-0.798432	1.2e-29	0.16	0.458	3	lectin-28C
FBgn0261989	1.13696	1.33e-20	0.3135	0.027	2	CG42807			FBgn0036862	-0.818376	1.01e-26	0.0925	0.4155	3	Gbs-76A
FBgn0022355	1.11923	8.06e-298	0.9915	0.599	0	Tsf1			FBgn0026562	-0.830133	0.0911387	0.483	0.563	8	SPARC
FBgn0010385	1.10647	4.02e-24	0.158	0.0005	1	Def			FBgn0033188	-0.846668	1.43e-18	0.1685	0.427	3	Drat
FBgn0000359	1.07624	1.79e-23	0.1895	0.018	1	Cp36			FBgn0027932	-0.861262	2.18e-40	0.2735	0.6205	3	Akap200
FBgn0000279	1.07608	0.000106171	0.287	0	10	CecC			FBgn0028542	-0.89071	0.0852814	0.18	0.3205	8	NimB4
FBgn0263980	1.06827	1.35e-12	0.2775	0.0465	8	Stacl			FBgn0032297	-0.902618	1.01e-37	0.3725	0.687	3	CG17124
FBgn0031561	1.06699	1.15e-85	0.911	0.412	2	IM33			FBgn0033544	-0.917843	8.7e-31	0.262	0.57	3	CG7220
FBgn0033065	1.066	0.0919399	0.53	0.1295	14	Cyp6w1			FBgn0261859	-0.980193	5.33e-31	0.121	0.4285	3	CG42788
FBgn0262881	1.06477	4.76e-16	0.3965	0.0745	8	Mtkl			FBgn0031011	-1.13154	5.36e-45	0.5415	0.7925	3	CG8034
FBgn0033065	1.0231	0.000783587	0.43	0.115	10	Cyp6w1			FBgn0020765	-1.19443	0.0197038	0.0745	0.173	5	Acp65Aa
FBgn0047135	1.00428	3.41e-38	0.257	0.038	0	CG32276			FBgn0030362	-1.77786	2.6e-16	0.23	0.588	8	regucalcin
FBgn0038930	1.0011	0.00181979	0.5865	0.1955	12	BomT3
FBgn0000276	0.995728	1.49e-09	0.2835	0	9	CecA1
FBgn0261989	0.97385	3.38e-17	0.1595	0.0105	1	CG42807
FBgn0047135	0.968474	6.13e-35	0.7455	0.3675	3	CG32276
FBgn0036732	0.966178	2.88e-28	0.276	0.0285	2	Oatp74D
FBgn0052190	0.95534	4.39e-29	0.4215	0.084	2	NUCB1
FBgn0067905	0.950786	2.77e-11	0.288	0.0665	4	Dso2
FBgn0010638	0.936862	8.95e-23	0.3575	0.0625	2	Sec61beta
FBgn0000279	0.93186	4.94e-16	0.1865	0.002	7	CecC
FBgn0031560	0.929127	3.27e-42	0.4805	0.1145	2	CG16713
FBgn0010638	0.922753	1.86e-31	0.5935	0.2185	3	Sec61beta
FBgn0038930	0.911569	2.76e-55	0.514	0.141	0	BomT3
FBgn0023529	0.90996	1.98e-35	0.4635	0.1055	2	CG2918
FBgn0014002	0.906091	3.18e-81	0.883	0.6375	3	Pdi
FBgn0021795	0.904885	4.15e-34	0.762	0.437	3	Tapdelta
FBgn0010638	0.888686	8.46e-25	0.2035	0.0275	0	Sec61beta
FBgn0261989	0.886064	1.47e-12	0.2295	0.0285	5	CG42807
FBgn0039562	0.884041	3.12e-17	0.36	0.097	4	Gp93
FBgn0039102	0.87643	2.27e-32	0.1865	0.028	0	SPE
FBgn0010638	0.873179	4.33e-07	0.2845	0.083	4	Sec61beta
FBgn0000359	0.871653	4.34e-20	0.1235	0.011	0	Cp36
FBgn0030925	0.869875	9.72e-09	0.197	0.033	4	Hayan
FBgn0262838	0.868969	4.69e-39	0.4355	0.089	3	BomT1
FBgn0047135	0.867899	8.09e-24	0.4455	0.1145	2	CG32276
FBgn0021795	0.867117	3.41e-25	0.6045	0.1895	2	Tapdelta
FBgn0261989	0.862582	0.0611592	0.228	0.0125	10	CG42807
FBgn0261989	0.848085	6.33e-11	0.2485	0.038	4	CG42807
FBgn0052190	0.843283	3.84e-36	0.6505	0.279	3	NUCB1
FBgn0038074	0.837416	7.74e-21	0.2185	0.0295	2	Gnmt
FBgn0032810	0.835322	9.24e-14	0.245	0.0305	2	CG13077
FBgn0014002	0.835084	3.68e-43	0.791	0.3455	2	Pdi
FBgn0028327	0.834507	7.55e-19	0.3845	0.093	2	l(1)G0320
FBgn0032810	0.828605	1.83e-30	0.4875	0.0975	3	CG13077
FBgn0047135	0.827299	2.37e-08	0.372	0.129	4	CG32276
FBgn0030306	0.827282	1.89e-20	0.2665	0.032	2	Spase25
FBgn0030310	0.826921	1.05e-10	0.254	0.0435	8	PGRP-SA
FBgn0035976	0.821823	3.04e-29	0.6165	0.2465	3	PGRP-LC
FBgn0036732	0.812679	1.58e-27	0.12	0.01	0	Oatp74D
FBgn0034647	0.8103	4.03e-10	0.164	0.0035	8	pirk
FBgn0031560	0.810262	3.98e-43	0.234	0.0445	0	CG16713
FBgn0021795	0.80388	1.34e-25	0.3295	0.077	0	Tapdelta
FBgn0000357	0.803369	0.000199655	0.1475	0.0185	4	Cp18
FBgn0010415	0.799766	1.13e-10	0.7275	0.3945	8	Sdc
FBgn0000359	0.797093	1.2e-07	0.1435	0.013	7	Cp36
FBgn0031560	0.795429	2.82e-13	0.3605	0.105	6	CG16713
FBgn0031560	0.790072	5.25e-10	0.2995	0.0925	4	CG16713
FBgn0033196	0.785798	1.78e-32	0.4425	0.0905	3	CG1358
FBgn0000359	0.783719	2.18e-17	0.3215	0.061	3	Cp36
FBgn0261989	0.779572	2.92e-07	0.155	0.011	7	CG42807
FBgn0030925	0.778298	5.29e-19	0.129	0.009	1	Hayan
FBgn0261989	0.777916	1.1e-10	0.261	0.0295	6	CG42807
FBgn0039102	0.776117	4.16e-09	0.2775	0.063	8	SPE
FBgn0014002	0.775904	3.62e-17	0.578	0.2665	4	Pdi
FBgn0047135	0.7757	1.57e-08	0.356	0.116	5	CG32276
FBgn0028327	0.77541	8.98e-23	0.6865	0.3715	3	l(1)G0320
FBgn0030925	0.766923	1.58e-10	0.2025	0.036	6	Hayan
FBgn0050026	0.766708	5.25e-08	0.156	0.0085	8	CG30026
FBgn0050026	0.765071	1.55e-34	0.4465	0.0945	3	CG30026
FBgn0038829	0.761392	6.4e-22	0.585	0.263	3	CG17271
FBgn0000359	0.758813	7.74e-11	0.178	0.0155	2	Cp36
FBgn0052190	0.757953	4.16e-22	0.1955	0.036	0	NUCB1
FBgn0033926	0.750071	7.4e-08	0.239	0.0735	4	Arc1
FBgn0262794	0.746557	2.05e-08	0.1385	0.001	8	CG43175
FBgn0002868	0.745931	1.21e-09	0.6025	0.281	7	MtnA
FBgn0038829	0.745183	1.63e-15	0.3415	0.072	2	CG17271
FBgn0047135	0.737316	2.23e-07	0.3925	0.1215	8	CG32276
FBgn0030925	0.735626	6.87e-07	0.177	0.035	5	Hayan
FBgn0038930	0.724339	1.76e-19	0.637	0.3125	5	BomT3
FBgn0015221	0.723577	1.69e-43	0.5315	0.1825	0	Fer2LCH
FBgn0001218	0.723445	5.26e-25	0.666	0.293	2	Hsc70-3
FBgn0086357	0.720266	2.24e-30	0.654	0.327	3	Sec61alpha
FBgn0023529	0.719069	1.59e-34	0.6615	0.357	3	CG2918
FBgn0033250	0.7183	5.29e-15	0.177	0.0315	1	CG14762
FBgn0052190	0.715405	3.44e-06	0.2925	0.0985	4	NUCB1
FBgn0023529	0.71291	1.12e-32	0.2175	0.046	0	CG2918
FBgn0032836	0.712747	2.53e-05	0.2225	0.059	7	CG10680
FBgn0011672	0.712042	1.14e-07	0.5025	0.1945	8	Mvl
FBgn0262838	0.711555	1.13e-10	0.156	0.0145	6	BomT1
FBgn0030306	0.710745	2.02e-23	0.482	0.155	3	Spase25
FBgn0037906	0.703131	6.11e-12	0.1465	0.0045	7	PGRP-LB
FBgn0038074	0.702663	7.66e-06	0.1675	0.0205	4	Gnmt
FBgn0025700	0.700991	3.24e-14	0.2545	0.05	2	CG5885
FBgn0032810	0.70083	0.000467073	0.137	0.018	5	CG13077
FBgn0262794	0.700171	2.45e-08	0.1205	0.0025	5	CG43175
FBgn0051092	0.699702	1.65e-14	0.569	0.303	4	LpR2
FBgn0038074	0.697777	5.26e-32	0.451	0.1335	3	Gnmt
FBgn0263980	0.69438	2.32e-17	0.1545	0.0095	2	Stacl
FBgn0039562	0.691281	6.41e-12	0.3745	0.1085	8	Gp93
FBgn0000357	0.686674	4.09e-25	0.269	0.0355	3	Cp18
FBgn0032836	0.686343	7.37e-10	0.2225	0.056	1	CG10680
FBgn0086357	0.684534	1.25e-09	0.371	0.1065	2	Sec61alpha
FBgn0020385	0.68136	1.09e-07	0.387	0.1475	8	pug
FBgn0035909	0.680817	1.75e-14	0.532	0.225	3	ergic53
FBgn0032810	0.672177	7.14e-09	0.1715	0.0235	4	CG13077
FBgn0010638	0.669849	1.57e-06	0.3365	0.095	8	Sec61beta
FBgn0262838	0.667034	9.23e-15	0.169	0.0165	2	BomT1
FBgn0085195	0.665294	3.71e-12	0.5415	0.247	5	CG34166
FBgn0040735	0.664305	9.71e-14	0.163	0.0375	0	BomT2
FBgn0038465	0.664125	4.21e-18	0.1945	0.0375	1	Irc
FBgn0262794	0.661092	5.2e-08	0.125	0.0045	4	CG43175
FBgn0039031	0.660614	7.88e-08	0.273	0.075	8	Gbp3
FBgn0033250	0.659548	1.61e-07	0.264	0.086	4	CG14762
FBgn0050026	0.656015	9.14e-15	0.1775	0.021	2	CG30026
FBgn0032472	0.652125	2e-05	0.2125	0.063	7	CG9928
FBgn0014002	0.651102	9.35e-16	0.656	0.324	5	Pdi
FBgn0050026	0.648733	2.04e-05	0.128	0.01	5	CG30026
FBgn0035909	0.64743	4.57e-09	0.2615	0.0535	2	ergic53
FBgn0054054	0.647312	2.86e-23	0.3195	0.0395	3	CG34054
FBgn0036732	0.641558	2.61e-06	0.198	0.035	8	Oatp74D
FBgn0262838	0.641114	1.44e-05	0.1195	0.0095	5	BomT1
FBgn0020385	0.640959	5.73e-10	0.3865	0.1565	5	pug
FBgn0020385	0.638567	2.97e-10	0.421	0.173	4	pug
FBgn0023129	0.637522	5.79e-09	0.2245	0.0385	2	aay
FBgn0036732	0.634117	6.38e-06	0.1815	0.0385	5	Oatp74D
FBgn0086357	0.63404	4.52e-05	0.288	0.1065	4	Sec61alpha
FBgn0019925	0.633887	1.93e-17	0.5375	0.2505	3	Surf4
FBgn0036732	0.633795	1.09e-08	0.638	0.4095	3	Oatp74D
FBgn0033250	0.632176	3.6e-20	0.4585	0.148	2	CG14762
FBgn0000357	0.626235	8.12e-14	0.1295	0.012	2	Cp18
FBgn0025700	0.626024	4.3e-17	0.4835	0.1915	3	CG5885
FBgn0033250	0.622562	4.78e-06	0.2335	0.059	8	CG14762
FBgn0032836	0.622226	0.000447199	0.31	0.1055	8	CG10680
FBgn0014002	0.620845	2e-05	0.4815	0.291	7	Pdi
FBgn0032810	0.620599	1.01e-07	0.1635	0.02	6	CG13077
FBgn0015221	0.617167	1.2e-12	0.649	0.3465	5	Fer2LCH
FBgn0033926	0.616773	2.73e-08	0.198	0.0535	2	Arc1
FBgn0037230	0.614483	0.0001258	0.3815	0.1515	8	Nepl11
FBgn0038465	0.613057	4.64e-07	0.174	0.0375	7	Irc
FBgn0004045	0.612815	2.09e-14	0.998	0.9205	8	Yp1
FBgn0012036	0.607855	8.17e-08	0.4095	0.159	1	Aldh
FBgn0086357	0.60521	5.23e-16	0.1825	0.0455	0	Sec61alpha
FBgn0011672	0.604429	8.99e-06	0.3635	0.148	3	Mvl
FBgn0020414	0.600306	8.05e-13	0.1175	0.016	1	Idgf3
FBgn0259175	0.599552	2.82e-16	0.2815	0.059	3	ome
FBgn0040735	0.599495	7.96e-07	0.2595	0.089	5	BomT2
FBgn0262801	0.597747	5.53e-23	0.4675	0.151	3	twr
FBgn0038829	0.596251	7.4e-11	0.153	0.0325	0	CG17271
FBgn0052190	0.596245	7.8e-08	0.3455	0.1105	8	NUCB1
FBgn0002868	0.594385	1.72e-15	0.674	0.31	1	MtnA
FBgn0031432	0.593343	5.78e-26	0.344	0.0715	3	Cyp309a1
FBgn0033250	0.592142	4.98e-20	0.2345	0.059	0	CG14762
FBgn0067905	0.591067	8.29e-09	0.1735	0.027	7	Dso2
FBgn0020414	0.589296	0.00161075	0.1985	0.0685	4	Idgf3
FBgn0038074	0.587929	1.18e-11	0.178	0.023	6	Gnmt
FBgn0034753	0.586138	5.23e-18	0.4755	0.176	0	CG2852
FBgn0029709	0.585975	1.82e-05	0.2165	0.0525	2	CHOp24
FBgn0025678	0.583262	1.02e-11	0.156	0.018	2	CaBP1
FBgn0040070	0.578529	2.96e-05	0.1645	0.042	0	Trx-2
FBgn0050026	0.57826	1.03e-05	0.149	0.0155	6	CG30026
FBgn0039094	0.577743	1.92e-13	0.1585	0.019	2	CG10184
FBgn0035147	0.57669	0.00642842	0.2245	0.091	4	Gale
FBgn0029114	0.576452	0.000611576	0.12	0.0145	8	Tollo
FBgn0038465	0.576409	7e-05	0.304	0.1145	6	Irc
FBgn0039031	0.575377	5e-05	0.1665	0.037	7	Gbp3
FBgn0040735	0.574881	8.97e-06	0.2365	0.081	4	BomT2
FBgn0033250	0.57383	0.000118869	0.2645	0.098	6	CG14762
FBgn0045866	0.571346	1.73e-14	0.521	0.2665	3	bai
FBgn0032322	0.570937	2.03e-07	0.222	0.0535	2	CG16743
FBgn0005585	0.569542	2.61e-09	0.782	0.579	3	Calr
FBgn0033153	0.569492	6.76e-24	0.2555	0.0275	3	Gadd45
FBgn0040532	0.566331	4.76e-13	0.4755	0.249	3	CG8369
FBgn0019925	0.564495	6.13e-08	0.266	0.0735	2	Surf4
FBgn0039562	0.563794	2e-14	0.307	0.104	1	Gp93
FBgn0039094	0.563458	1.36e-29	0.3805	0.0885	3	CG10184
FBgn0034638	0.563308	0.0671351	0.1455	0.039	1	CG10433
FBgn0032773	0.562234	3.57e-05	0.285	0.0955	8	fon
FBgn0262721	0.561525	2.46e-10	0.3715	0.14	3	CG43165
FBgn0005585	0.558904	1.36e-09	0.3365	0.115	0	Calr
FBgn0034753	0.558805	8.75e-05	0.576	0.32	4	CG2852
FBgn0030925	0.557724	0.00492816	0.154	0.0475	7	Hayan
FBgn0032322	0.556246	0.000746254	0.1265	0.0225	5	CG16743
FBgn0032322	0.555144	0.00589017	0.1395	0.0235	8	CG16743
FBgn0036732	0.554506	0.000361089	0.2245	0.09	6	Oatp74D
FBgn0023129	0.554099	0.000342835	0.5405	0.2755	3	aay
FBgn0035121	0.548488	3.39e-09	0.466	0.1995	3	Tudor-SN
FBgn0020414	0.547134	3.02e-11	0.282	0.078	2	Idgf3
FBgn0012036	0.546474	2.4e-14	0.656	0.319	2	Aldh
FBgn0005585	0.546112	8.1e-09	0.5915	0.28	2	Calr
FBgn0004045	0.546076	4.69e-20	1	0.937	4	Yp1
FBgn0028327	0.545676	1.59e-07	0.178	0.048	0	l(1)G0320
FBgn0000406	0.544023	1.29e-06	0.479	0.2275	8	Cyt-b5-r
FBgn0020414	0.54045	6.78e-18	0.5475	0.3175	3	Idgf3
FBgn0030310	0.539905	1.27e-11	0.226	0.0675	2	PGRP-SA
FBgn0020414	0.538958	3.26e-13	0.122	0.027	0	Idgf3
FBgn0037230	0.53892	2.89e-18	0.79	0.647	3	Nepl11
FBgn0030310	0.538603	1.78e-15	0.1125	0.024	0	PGRP-SA
FBgn0259238	0.536216	4.69e-05	0.1505	0.0205	2	CG42336
FBgn0034753	0.535277	4.82e-07	0.634	0.367	6	CG2852
FBgn0037714	0.534606	3.66e-11	0.229	0.0515	2	CG9396
FBgn0037230	0.534116	0.00278321	0.199	0.0705	7	Nepl11
FBgn0045866	0.533369	3.31e-12	0.131	0.0305	0	bai
FBgn0023507	0.528654	3.39e-11	0.2765	0.094	1	D2hgdh
FBgn0030310	0.528512	2.86e-22	0.457	0.2	3	PGRP-SA
FBgn0264979	0.524484	4.65e-18	0.324	0.0575	3	CG4267
FBgn0031432	0.521709	2.45e-13	0.141	0.015	2	Cyp309a1
FBgn0040735	0.521151	8.12e-22	0.5635	0.2855	3	BomT2
FBgn0036732	0.517383	9.25e-05	0.185	0.0515	4	Oatp74D
FBgn0020385	0.51695	0.000274751	0.2625	0.11	7	pug
FBgn0010391	0.516916	1.28e-14	0.461	0.189	3	SrpRalpha
FBgn0263980	0.516218	0.00105439	0.1615	0.0435	6	Stacl
FBgn0032836	0.514657	0.000257825	0.324	0.159	4	CG10680
FBgn0004045	0.51372	0.0240953	0.9965	0.9455	10	Yp1
FBgn0033663	0.513297	8.88e-11	0.1905	0.0565	0	ERp60
FBgn0033926	0.51256	0.000474499	0.1455	0.043	1	Arc1
FBgn0011016	0.511576	2.77e-11	0.3845	0.1435	3	SsRbeta
FBgn0032810	0.509345	5.71e-05	0.146	0.0205	8	CG13077
FBgn0035976	0.508779	7.39e-12	0.1675	0.0295	2	PGRP-LC
FBgn0035121	0.508546	2.42e-05	0.1875	0.04	2	Tudor-SN
FBgn0023529	0.507857	0.000261726	0.2755	0.1175	4	CG2918
FBgn0032382	0.507746	9.63e-07	0.2195	0.0695	1	Mal-B2
FBgn0032836	0.501643	7.55e-05	0.312	0.128	5	CG10680
FBgn0037230	0.500767	1.74e-18	0.696	0.3655	2	Nepl11
FBgn0010415	0.499143	1.04e-15	0.448	0.196	1	Sdc
FBgn0023129	0.49902	0.0605352	0.201	0.0665	8	aay
FBgn0033926	0.496616	1.11e-08	0.135	0.0375	0	Arc1
FBgn0021795	0.4961	0.0340541	0.408	0.1995	5	Tapdelta
FBgn0031260	0.495951	7.82e-13	0.3605	0.122	3	Spp
FBgn0026415	0.494942	3e-05	0.385	0.1765	8	Idgf4
FBgn0045866	0.493386	6.07e-08	0.277	0.0935	2	bai
FBgn0033250	0.488303	0.0131002	0.2355	0.086	5	CG14762
FBgn0020414	0.485412	0.000127351	0.351	0.1425	8	Idgf3
FBgn0032322	0.481771	5.75e-06	0.4645	0.2335	3	CG16743
FBgn0039031	0.48034	2.29e-14	0.2495	0.0835	0	Gbp3
FBgn0010415	0.47923	1.38e-13	0.7625	0.4455	2	Sdc
FBgn0262608	0.477567	0.00860551	0.1325	0.026	2	CG43134
FBgn0038465	0.476475	8.51e-19	0.2295	0.0715	0	Irc
FBgn0025678	0.476387	1.68e-13	0.3295	0.1085	3	CaBP1
FBgn0033663	0.476361	1.26e-06	0.376	0.145	2	ERp60
FBgn0029823	0.47488	0.0168971	0.244	0.1025	5	Shmt
FBgn0027929	0.474259	8.29e-14	0.345	0.115	3	NimB1
FBgn0038465	0.473123	1.66e-13	0.4925	0.2105	2	Irc
FBgn0004045	0.472703	9.66e-09	0.9985	0.9505	5	Yp1
FBgn0033250	0.470288	0.000937292	0.1485	0.041	7	CG14762
FBgn0023529	0.468564	8.88e-05	0.3185	0.125	8	CG2918
FBgn0015221	0.467008	2.64e-08	0.7705	0.459	2	Fer2LCH
FBgn0038129	0.466204	1.87e-05	0.2635	0.0845	2	TBC1D5
FBgn0038829	0.465829	0.0230079	0.2265	0.095	4	CG17271
FBgn0035976	0.465827	0.00761361	0.1505	0.04	4	PGRP-LC
FBgn0039737	0.464882	8.9e-08	0.4515	0.205	1	CG7920
FBgn0012036	0.464152	8.51e-06	0.4855	0.245	5	Aldh
FBgn0037718	0.463256	1.36e-09	0.34	0.132	3	P58IPK
FBgn0069242	0.461873	1.85e-11	0.243	0.0755	2	eca
FBgn0004045	0.4618	9.16e-29	1	0.9985	3	Yp1
FBgn0011274	0.461736	2.25e-05	0.59	0.414	3	Dif
FBgn0012036	0.461305	4.65e-19	0.3865	0.1495	0	Aldh
FBgn0038897	0.459807	8.11e-07	0.35	0.1515	3	CG5849
FBgn0039629	0.45964	0.000148775	0.181	0.054	2	CG11842
FBgn0038129	0.458028	3.37e-05	0.596	0.3785	3	TBC1D5
FBgn0014002	0.45691	4.23e-06	0.636	0.356	8	Pdi
FBgn0031049	0.454581	8.96e-05	0.1485	0.03	2	Sec61gamma
FBgn0032773	0.453689	0.00628961	0.2665	0.1195	5	fon
FBgn0032587	0.451751	0.0646013	0.223	0.0825	8	CG5953
FBgn0033663	0.449473	8.44e-08	0.6225	0.406	3	ERp60
FBgn0039737	0.44816	0.0147998	0.504	0.339	7	CG7920
FBgn0027835	0.447759	7.04e-07	0.641	0.4215	3	Dp1
FBgn0023129	0.447568	0.000233421	0.133	0.0365	1	aay
FBgn0000360	0.446599	6.19e-05	0.2015	0.0425	3	Cp38
FBgn0267330	0.446006	2.96e-06	0.3495	0.1405	3	KdelR
FBgn0015221	0.445693	0.0254988	0.717	0.47	6	Fer2LCH
FBgn0032287	0.444482	0.0432717	0.1665	0.0595	4	CG6415
FBgn0011336	0.443359	1.5e-08	0.4745	0.2605	3	Stt3B
FBgn0039241	0.442839	0.0140297	0.182	0.07	4	CG11089
FBgn0031049	0.440668	2.42e-06	0.4175	0.157	3	Sec61gamma
FBgn0038829	0.439924	0.0294778	0.231	0.0755	8	CG17271
FBgn0032198	0.439024	0.00222179	0.158	0.051	0	eEF1delta
FBgn0038465	0.438892	0.00250429	0.4735	0.22	8	Irc
FBgn0014002	0.435458	6.18e-13	0.4985	0.234	1	Pdi
FBgn0038299	0.434477	0.00224955	0.148	0.0315	8	Spn88Eb
FBgn0052190	0.432106	0.000212459	0.287	0.122	5	NUCB1
FBgn0036030	0.428226	0.00523127	0.421	0.1965	8	Prps
FBgn0028526	0.42813	0.0124912	0.425	0.248	4	CG15293
FBgn0038129	0.427894	0.0176074	0.191	0.078	6	TBC1D5
FBgn0028969	0.427422	2.57e-05	0.1375	0.0265	2	deltaCOP
FBgn0004926	0.426495	0.00135025	0.285	0.1005	2	eIF2beta
FBgn0035909	0.425361	0.00656776	0.1845	0.061	4	ergic53
FBgn0039031	0.424036	4.5e-11	0.6775	0.497	3	Gbp3
FBgn0030160	0.42399	0.0130728	0.458	0.2885	4	CG9691
FBgn0032322	0.422562	0.0122234	0.153	0.052	6	CG16743
FBgn0035771	0.422283	5.34e-06	0.173	0.046	2	Sec63
FBgn0027929	0.421666	0.000201004	0.119	0.0205	2	NimB1
FBgn0015222	0.420393	0.0677751	0.5415	0.3065	5	Fer1HCH
FBgn0000360	0.418653	0.000675553	0.1185	0.015	6	Cp38
FBgn0032322	0.416189	0.00166792	0.1315	0.027	4	CG16743
FBgn0031937	0.41594	8.73e-05	0.497	0.314	3	CG13795
FBgn0033926	0.41547	0.05787	0.1765	0.07	7	Arc1
FBgn0039172	0.413469	0.000223924	0.116	0.0235	2	Spase22-23
FBgn0011584	0.407936	0.000260349	0.224	0.068	2	Trp1
FBgn0086357	0.405226	0.0178528	0.285	0.1145	8	Sec61alpha
FBgn0034330	0.404864	0.0938487	0.121	0.038	7	BomS4
FBgn0020414	0.404248	0.0363263	0.2075	0.0965	6	Idgf3
FBgn0035147	0.403822	0.000323381	0.1345	0.0445	1	Gale
FBgn0014455	0.400207	0.0915023	0.2735	0.114	2	Ahcy
FBgn0033926	0.400109	0.00628561	0.231	0.094	5	Arc1
FBgn0024509	0.399532	0.00845413	0.1165	0.0285	2	Sec13
FBgn0026415	0.398851	2.33e-09	0.6275	0.339	2	Idgf4
FBgn0034063	0.397953	2.99e-08	0.312	0.1225	3	CG8389
FBgn0039564	0.397183	5.31e-05	0.147	0.033	2	Nep7
FBgn0262481	0.396995	1.79e-16	0.2105	0.0365	3	CG43071
FBgn0032198	0.395429	0.000224931	0.319	0.1175	2	eEF1delta
FBgn0040735	0.394657	1.79e-06	0.2875	0.1125	2	BomT2
FBgn0038829	0.392814	2.42e-05	0.178	0.0595	1	CG17271
FBgn0015222	0.389851	7.32e-05	0.434	0.2055	1	Fer1HCH
FBgn0011204	0.389295	7.28e-06	0.1815	0.0515	2	cue
FBgn0264490	0.387467	0.0104584	0.2415	0.1015	1	Eip93F
FBgn0086691	0.385356	0.00515679	0.3115	0.156	5	UK114
FBgn0037714	0.384806	8.31e-05	0.445	0.238	3	CG9396
FBgn0262126	0.380198	3.69e-05	0.2955	0.098	3	Sec24CD
FBgn0035147	0.379643	0.000137883	0.176	0.062	0	Gale
FBgn0012036	0.378948	0.0219956	0.5045	0.2735	8	Aldh
FBgn0015222	0.377085	4.81e-22	0.4695	0.2045	0	Fer1HCH
FBgn0002868	0.374615	4.35e-05	0.748	0.4515	8	MtnA
FBgn0011016	0.371366	0.000199067	0.154	0.041	2	SsRbeta
FBgn0035909	0.369672	0.000103728	0.137	0.0465	1	ergic53
FBgn0052190	0.368015	2.6e-06	0.1985	0.0695	1	NUCB1
FBgn0265137	0.364296	0.00502802	0.458	0.2845	3	Spn42Da
FBgn0261113	0.363648	7.33e-08	0.267	0.102	2	Xrp1
FBgn0037714	0.363443	0.000235175	0.1615	0.048	6	CG9396
FBgn0033710	0.363361	0.0237217	0.1615	0.046	2	CG17739
FBgn0032945	0.362905	0.0342703	0.135	0.038	2	CG8665
FBgn0029709	0.362385	0.000438682	0.417	0.2215	3	CHOp24
FBgn0037222	0.359977	2.58e-06	0.206	0.043	3	CG14642
FBgn0052373	0.359896	1.34e-07	0.277	0.112	3	CG32373
FBgn0015221	0.359763	0.00371569	0.7865	0.5145	8	Fer2LCH
FBgn0034330	0.357825	0.0527265	0.1225	0.039	1	BomS4
FBgn0039241	0.357054	0.00858883	0.1455	0.049	1	CG11089
FBgn0033691	0.355524	9.22e-06	0.116	0.029	2	CG8860
FBgn0037875	0.352291	5.98e-07	0.263	0.088	3	ZnT86D
FBgn0037607	0.350919	0.00202861	0.464	0.2475	1	CG8036
FBgn0050109	0.349752	6.68e-13	0.2645	0.0635	3	CG30109
FBgn0260474	0.349649	2.9e-05	0.145	0.0435	2	CG30002
FBgn0014466	0.348771	3.68e-14	0.128	0.002	3	Cp7Fc
FBgn0039564	0.348152	8.09e-09	0.314	0.114	3	Nep7
FBgn0023507	0.346427	9.27e-10	0.337	0.141	0	D2hgdh
FBgn0029006	0.345752	0.089287	0.321	0.1575	3	Smurf
FBgn0033366	0.345459	6.3e-05	0.204	0.0785	2	Ance-4
FBgn0023537	0.343866	0.000783373	0.1515	0.0435	2	CG17896
FBgn0001125	0.341476	0.0777542	0.399	0.1955	8	Got2
FBgn0036030	0.338758	0.00224717	0.321	0.14	0	Prps
FBgn0003979	0.333691	0.000467136	0.189	0.0585	3	Vm26Aa
FBgn0035020	0.328576	0.0365824	0.151	0.051	2	CG13585
FBgn0014868	0.32836	4.81e-05	0.4165	0.238	3	Ost48
FBgn0039593	0.323289	1.31e-12	0.194	0.0335	3	Sid
FBgn0013763	0.322685	2.72e-05	0.371	0.178	1	Idgf6
FBgn0032836	0.322366	0.000375237	0.7825	0.675	3	CG10680
FBgn0038460	0.321173	0.000112828	0.2095	0.075	3	CG18622
FBgn0040623	0.31677	1.84e-08	0.2335	0.07	3	Spase12
FBgn0030060	0.313238	5.98e-06	0.11	0.0245	2	CG2004
FBgn0015222	0.310914	1.38e-10	0.8745	0.7715	3	Fer1HCH
FBgn0026602	0.305786	0.0108311	0.223	0.093	3	Adk3
FBgn0039241	0.302403	0.00393477	0.1345	0.0525	0	CG11089
FBgn0038535	0.300027	0.00159287	0.184	0.055	2	alt
FBgn0014868	0.297167	0.00116974	0.1795	0.055	2	Ost48
FBgn0069242	0.286723	0.00029583	0.439	0.28	3	eca
FBgn0034061	0.282372	0.0146843	0.129	0.04	2	Ufc1
FBgn0260632	0.280963	0.00654789	0.1995	0.078	3	dl
FBgn0003134	0.278701	0.000285205	0.487	0.2705	2	Pp1alpha-96A
FBgn0039031	0.274862	0.000342393	0.435	0.2255	2	Gbp3
FBgn0032987	0.267876	2.44e-06	0.837	0.567	1	RpL21
FBgn0034061	0.265431	0.00473933	0.2745	0.134	3	Ufc1
