## Supplement Table 5 for "Reliance on polyfunctional tissue leads to a reproduction-immunity tradeoff due to inherent constraint"

### Sheet: Sheet1
Table S5. Differentially expressed genes upon infection in mated females. padj = P-value adjusted for multiple testing. fc = log fold-change between the two treatments. Pct. 1 = percentage of cells in Mated Infected(MI) expressing the gene. Pct. 2 = percentage of cells in Mated Uninfected (MU) expressing the gene.
Upregulated in Mated infected (MI)									Downregulated in Mated infected (MI)
Flybase ID	fc	padj	pct1	pct2	cluster	gene			Flybase ID	fc	padj	pct1	pct2	cluster	gene
FBgn0012042	3.4057	3.86e-262	0.9255	0.015	2	AttA			FBgn0284245	-0.25613	0.0217692	0.9935	0.9975	10	eEF1alpha1
FBgn0012042	3.21603	0	0.788	0.0065	0	AttA			FBgn0037814	-0.26079	2.5e-08	0.072	0.2435	3	CG6325
FBgn0012042	2.82783	5.14e-22	0.796	0.0185	10	AttA			FBgn0000100	-0.268929	5.5e-05	0.819	0.913	1	RpLP0
FBgn0012042	2.76752	7.66e-09	0.8625	0.023	14	AttA			FBgn0032981	-0.270682	6.73e-05	0.1135	0.26	3	CG3635
FBgn0012042	2.74458	2.25e-59	0.7835	0.0225	8	AttA			FBgn0260960	-0.275164	0.0829767	0.2525	0.423	3	Baldspot
FBgn0028396	2.54128	2.61e-110	0.646	0.043	2	TotA			FBgn0037186	-0.276351	1.07e-05	0.226	0.4045	3	CG11241
FBgn0031701	2.50571	6.09e-106	0.6235	0.042	2	TotM			FBgn0035539	-0.279055	0.000291082	0.0945	0.2415	3	slow
FBgn0037906	2.26075	4.14e-115	0.7735	0.2085	3	PGRP-LB			FBgn0028429	-0.287253	0.000723876	0.204	0.394	3	I-2
FBgn0031701	2.13197	2.43e-68	0.612	0.0335	4	TotM			FBgn0001258	-0.290229	3.44e-05	0.1115	0.278	3	Ldh
FBgn0028396	2.09429	5e-41	0.6015	0.0525	5	TotA			FBgn0032652	-0.30122	1.34e-08	0.1165	0.3015	3	CG6870
FBgn0031701	2.02681	3.71e-35	0.596	0.0525	5	TotM			FBgn0031002	-0.304851	8.8e-09	0.177	0.371	3	CG14196
FBgn0034511	1.91083	4.12e-205	0.545	0.073	0	GNBP-like3			FBgn0002590	-0.305008	0.00709654	0.804	0.9005	6	RpS5a
FBgn0044812	1.87927	0.0152517	0.547	0.0555	14	TotC			FBgn0005612	-0.305125	7.59e-05	0.2555	0.464	3	Sox14
FBgn0034511	1.86715	0.000186406	0.626	0.0975	11	GNBP-like3			FBgn0036697	-0.310087	6.03e-05	0.293	0.5035	3	rogdi
FBgn0034511	1.74602	2.81e-28	0.505	0.0745	1	GNBP-like3			FBgn0038865	-0.310241	1.09e-06	0.1065	0.2845	3	cDIP
FBgn0037906	1.74362	9.75e-80	0.4945	0.035	2	PGRP-LB			FBgn0284245	-0.311324	1.37e-06	0.984	0.995	6	eEF1alpha1
FBgn0041182	1.73758	7.31e-103	0.781	0.2935	2	Tep2			FBgn0031250	-0.313556	1.64e-05	0.218	0.4205	3	Ent1
FBgn0000278	1.63366	1.53e-92	0.5625	0.0015	3	CecB			FBgn0044452	-0.315106	0.000614003	0.254	0.4645	3	Atg2
FBgn0037906	1.51319	7.75e-78	0.236	0.0125	0	PGRP-LB			FBgn0031453	-0.315609	4.38e-07	0.5955	0.735	2	Bacc
FBgn0041182	1.44504	5.71e-93	0.453	0.12	0	Tep2			FBgn0284245	-0.31576	2.7e-06	0.9885	0.9895	8	eEF1alpha1
FBgn0041182	1.42947	1.64e-76	0.8655	0.6815	3	Tep2			FBgn0029176	-0.317908	0.0196072	0.6395	0.751	1	eEF1gamma
FBgn0037906	1.42587	0.0431936	0.3285	0.0245	10	PGRP-LB			FBgn0035283	-0.318054	4.14e-07	0.168	0.348	3	CG12024
FBgn0010385	1.36026	1.85e-43	0.2255	0.004	2	Def			FBgn0033638	-0.319093	0.0234041	0.4775	0.636	3	CG9005
FBgn0041182	1.3584	2.45e-13	0.5175	0.139	8	Tep2			FBgn0261859	-0.319923	1.38e-08	0.1	0.266	3	CG42788
FBgn0037906	1.34094	4.09e-33	0.357	0.023	4	PGRP-LB			FBgn0030850	-0.321223	8.48e-05	0.237	0.4355	3	stas
FBgn0000278	1.33151	5.22e-48	0.275	0.0015	2	CecB			FBgn0261602	-0.321425	0.053494	0.8775	0.938	6	RpL8
FBgn0041182	1.26665	1.27e-24	0.5225	0.1845	4	Tep2			FBgn0052695	-0.330213	0.00736708	0.446	0.612	3	CG32695
FBgn0034329	1.26428	2.74e-34	0.6195	0.217	4	BomS1			FBgn0027945	-0.331064	0.00442167	0.47	0.63	3	ppl
FBgn0037906	1.26425	7.67e-21	0.3585	0.038	5	PGRP-LB			FBgn0261554	-0.334021	2.12e-05	0.3035	0.4885	3	CG42672
FBgn0041182	1.25927	9.51e-13	0.354	0.1	1	Tep2			FBgn0034644	-0.334177	0.0734842	0.0775	0.157	2	CG10082
FBgn0034328	1.25892	3.7e-15	0.377	0.067	8	BomBc1			FBgn0030425	-0.334947	0.000213606	0.5055	0.664	3	Nep6
FBgn0261989	1.25296	1.45e-46	0.311	0.0305	2	CG42807			FBgn0030073	-0.335429	2.15e-07	0.0805	0.2655	3	CG10962
FBgn0037906	1.21479	9.85e-08	0.2155	0.024	1	PGRP-LB			FBgn0002590	-0.33605	0.0103527	0.7685	0.8315	8	RpS5a
FBgn0041182	1.2108	0.00575107	0.4445	0.14	10	Tep2			FBgn0035173	-0.336912	0.0453744	0.1735	0.3305	3	CG13907
FBgn0041182	1.17277	0.000289013	0.3395	0.0885	7	Tep2			FBgn0266918	-0.337207	2.46e-05	0.415	0.615	3	CG32486
FBgn0034328	1.1679	4.88e-48	0.2345	0.0435	0	BomBc1			FBgn0261602	-0.338245	0.00192751	0.8455	0.9035	8	RpL8
FBgn0041182	1.13182	1.3e-10	0.45	0.192	6	Tep2			FBgn0035583	-0.339838	0.0843036	0.064	0.153	2	CG13704
FBgn0001218	1.06811	9.66e-47	0.7385	0.4195	2	Hsc70-3			FBgn0029897	-0.340818	0.0944449	0.928	0.988	9	RpL17
FBgn0034328	1.05213	9.52e-10	0.228	0.0535	1	BomBc1			FBgn0031752	-0.342579	2.79e-05	0.246	0.458	3	CG9044
FBgn0010385	1.04674	3.18e-44	0.1095	0.002	0	Def			FBgn0037890	-0.345622	0.0925701	0.5225	0.6775	3	CG17734
FBgn0261989	1.04362	2.5e-20	0.274	0.0325	4	CG42807			FBgn0029996	-0.356657	0.0408263	0.4345	0.6145	3	UbcE2H
FBgn0039562	1.02294	3.38e-52	0.711	0.406	3	Gp93			FBgn0002590	-0.356686	0.0386681	0.788	0.8575	5	RpS5a
FBgn0000278	1.00106	1.23e-12	0.214	0	5	CecB			FBgn0286516	-0.358819	0.000553007	0.572	0.7015	2	aqz
FBgn0000278	0.997851	6.87e-08	0.194	0.0015	8	CecB			FBgn0031037	-0.359465	0.0529583	0.0615	0.1515	2	CG14207
FBgn0030925	0.962622	3.52e-08	0.2345	0.033	8	Hayan			FBgn0087013	-0.360433	0.00110882	0.2695	0.4285	2	Karybeta3
FBgn0266719	0.94792	0.0337895	0.2575	0.063	8	stac			FBgn0064225	-0.36236	1.43e-12	0.764	0.898	1	RpL5
FBgn0261989	0.936859	0.000576133	0.1545	0.021	1	CG42807			FBgn0031939	-0.363819	2.11e-15	0.087	0.3165	3	CG13796
FBgn0010385	0.924067	7.92e-40	0.3255	0.021	3	Def			FBgn0031069	-0.365486	9.67e-05	0.072	0.138	0	Pmp70
FBgn0262794	0.918712	3.24e-42	0.4125	0.0455	3	CG43175			FBgn0043364	-0.367064	4.07e-05	0.4445	0.6105	3	cbt
FBgn0030925	0.908501	2.81e-23	0.264	0.0575	2	Hayan			FBgn0039970	-0.36761	0.000276271	0.5165	0.707	3	CG17508
FBgn0262794	0.887038	4.91e-23	0.1855	0.017	2	CG43175			FBgn0260960	-0.369126	0.00126433	0.063	0.1535	2	Baldspot
FBgn0010385	0.885059	6.86e-09	0.1715	0.0035	5	Def			FBgn0002590	-0.369326	2.2e-13	0.89	0.9625	2	RpS5a
FBgn0032810	0.880541	4.24e-21	0.22	0.0325	2	CG13077			FBgn0027657	-0.374358	0.000311213	0.6145	0.758	3	glob1
FBgn0000278	0.880355	1.12e-09	0.1925	0.002	6	CecB			FBgn0003517	-0.3751	2.25e-17	0.883	0.9615	1	sta
FBgn0262794	0.873832	1.32e-05	0.157	0.009	8	CG43175			FBgn0284245	-0.377535	6.19e-08	0.989	0.992	5	eEF1alpha1
FBgn0028327	0.870644	1.94e-19	0.4645	0.2195	2	l(1)G0320			FBgn0034198	-0.37997	6.09e-12	0.512	0.6955	3	CG11400
FBgn0052190	0.862939	8.61e-33	0.188	0.0545	0	NUCB1			FBgn0026428	-0.380554	2.55e-09	0.5935	0.747	3	HDAC6
FBgn0033153	0.85329	0.000341104	0.2045	0.0455	8	Gadd45			FBgn0004047	-0.380771	1.83e-06	0.9975	0.9985	1	Yp3
FBgn0010385	0.852204	2.95e-05	0.152	0.005	8	Def			FBgn0030828	-0.380779	9.02e-06	0.3985	0.593	3	CG5162
FBgn0034328	0.838646	0.00410833	0.3335	0.0775	10	BomBc1			FBgn0011284	-0.380942	3.17e-17	0.905	0.9655	1	RpS4
FBgn0033739	0.831207	0.0510709	0.192	0.066	8	Dyb			FBgn0038914	-0.381406	0.00395491	0.061	0.153	1	fit
FBgn0035976	0.824789	7e-26	0.5815	0.259	3	PGRP-LC			FBgn0036623	-0.381467	0.062427	0.111	0.1935	0	Agpat3
FBgn0014002	0.815585	1.32e-46	0.874	0.735	3	Pdi			FBgn0051217	-0.38206	8.01e-14	0.299	0.5435	3	modSP
FBgn0034741	0.810246	1.45e-26	0.353	0.0295	3	CG4269			FBgn0083972	-0.382184	8.52e-15	0.07	0.2815	3	CG34136
FBgn0034647	0.807112	4.17e-40	0.377	0.0225	3	pirk			FBgn0002590	-0.386947	3.65e-05	0.735	0.8495	4	RpS5a
FBgn0030309	0.80474	0.0239402	0.39	0.1855	8	CG1572			FBgn0037363	-0.388989	0.000750832	0.42	0.614	3	Atg17
FBgn0010385	0.794564	0.0229541	0.1315	0	7	Def			FBgn0031037	-0.390157	0.0713009	0.2925	0.5055	3	CG14207
FBgn0010638	0.792836	8.2e-26	0.2265	0.0875	0	Sec61beta			FBgn0031453	-0.391592	7.98e-19	0.8505	0.9185	3	Bacc
FBgn0014002	0.792367	1.68e-08	0.5625	0.3325	4	Pdi			FBgn0004047	-0.39409	0.00194661	0.995	1	6	Yp3
FBgn0021795	0.786019	3.75e-23	0.5665	0.324	2	Tapdelta			FBgn0002590	-0.39516	2.96e-25	0.704	0.838	0	RpS5a
FBgn0038829	0.760816	1.57e-15	0.3455	0.138	2	CG17271			FBgn0284245	-0.397495	2.77e-12	0.979	0.9885	4	eEF1alpha1
FBgn0034328	0.76018	0.000502317	0.232	0.0345	7	BomBc1			FBgn0027610	-0.397984	0.00150796	0.125	0.2515	2	Dic1
FBgn0023529	0.759252	1.53e-33	0.676	0.438	3	CG2918			FBgn0052672	-0.398496	0.0553037	0.1725	0.3305	2	Atg8a
FBgn0011672	0.754912	1.32e-14	0.449	0.225	3	Mvl			FBgn0033853	-0.399067	5.01e-05	0.0845	0.198	2	CG6145
FBgn0001218	0.737212	1.64e-11	0.5845	0.388	4	Hsc70-3			FBgn0034638	-0.407344	3.59e-09	0.6865	0.827	3	CG10433
FBgn0034647	0.733739	0.000366564	0.142	0.016	8	pirk			FBgn0004047	-0.409422	5.18e-06	0.9985	1	5	Yp3
FBgn0025700	0.721517	3.12e-11	0.284	0.1005	2	CG5885			FBgn0012034	-0.413425	0.0106275	0.118	0.2405	1	AcCoAS
FBgn0039102	0.719	0.0720646	0.183	0.0535	8	SPE			FBgn0004047	-0.414918	8.57e-17	1	1	4	Yp3
FBgn0021795	0.697461	1.12e-36	0.7635	0.603	3	Tapdelta			FBgn0261283	-0.416445	1.15e-05	0.357	0.593	3	SREBP
FBgn0052190	0.686353	1.55e-20	0.6455	0.405	3	NUCB1			FBgn0040827	-0.417263	3.15e-08	0.929	0.9635	3	CG13315
FBgn0001218	0.681441	0.000117153	0.609	0.427	8	Hsc70-3			FBgn0002590	-0.421492	8.37e-11	0.68	0.818	1	RpS5a
FBgn0038465	0.674469	9.76e-11	0.4445	0.2635	2	Irc			FBgn0044047	-0.424262	0.00188745	0.0845	0.2545	3	Ilp6
FBgn0028327	0.665493	8.8e-19	0.737	0.5605	3	l(1)G0320			FBgn0284245	-0.42621	3.2e-34	0.981	0.997	1	eEF1alpha1
FBgn0262794	0.663538	1.26e-10	0.144	0.0065	4	CG43175			FBgn0030484	-0.434908	1.13e-05	0.1255	0.266	2	GstT4
FBgn0010638	0.658378	6.95e-20	0.6515	0.4555	3	Sec61beta			FBgn0261602	-0.436691	3.43e-21	0.8025	0.908	1	RpL8
FBgn0033250	0.642604	1.83e-11	0.409	0.2235	2	CG14762			FBgn0031011	-0.439978	5.6e-05	0.1365	0.267	2	CG8034
FBgn0044810	0.639498	0.0629768	0.119	0.011	5	TotX			FBgn0051778	-0.451117	0.00450988	0.053	0.168	2	CG31778
FBgn0025700	0.638134	4.86e-17	0.133	0.046	0	CG5885			FBgn0261602	-0.454915	4.52e-36	0.9295	0.9815	2	RpL8
FBgn0035976	0.631345	2.76e-12	0.166	0.028	2	PGRP-LC			FBgn0031069	-0.456688	1.49e-06	0.161	0.321	2	Pmp70
FBgn0038535	0.63067	6.93e-16	0.628	0.4475	3	alt			FBgn0003279	-0.466719	2.93e-16	0.7355	0.8875	1	RpL4
FBgn0047135	0.624753	6.69e-22	0.325	0.175	0	CG32276			FBgn0261602	-0.474129	5.9e-47	0.7865	0.919	0	RpL8
FBgn0030306	0.623435	4.7e-15	0.1085	0.0325	0	Spase25			FBgn0037635	-0.481355	0.0856949	0.056	0.155	4	CG9837
FBgn0033663	0.621167	5.84e-11	0.386	0.2225	2	ERp60			FBgn0034501	-0.483052	1.74e-12	0.1025	0.2095	0	CG13868
FBgn0262838	0.614982	5.4e-11	0.139	0.025	2	BomT1			FBgn0085453	-0.484743	0.00193493	0.0705	0.171	1	Mthfs
FBgn0032810	0.614969	2.81e-22	0.4105	0.1075	3	CG13077			FBgn0083972	-0.485614	3.58e-05	0.0235	0.117	2	CG34136
FBgn0047135	0.612183	0.00027677	0.486	0.313	4	CG32276			FBgn0052672	-0.494094	3.66e-05	0.5305	0.745	3	Atg8a
FBgn0262838	0.607139	6.37e-13	0.364	0.123	3	BomT1			FBgn0266450	-0.495065	5.74e-09	0.2375	0.478	3	Kr-h1
FBgn0052190	0.606152	0.00484149	0.2065	0.0955	1	NUCB1			FBgn0031220	-0.504174	3.2e-17	0.2725	0.5595	3	CG4822
FBgn0037714	0.605655	1.68e-05	0.234	0.095	2	CG9396			FBgn0038914	-0.505408	9.47e-06	0.0635	0.145	0	fit
FBgn0004629	0.603356	0.0276439	0.5825	0.388	5	Cys			FBgn0033543	-0.509397	0.00599627	0.088	0.215	1	CG12338
FBgn0004926	0.598655	6.11e-09	0.347	0.1875	2	eIF2beta			FBgn0020513	-0.510036	0.000766066	0.309	0.4965	6	Paics
FBgn0263980	0.59672	2.13e-12	0.1285	0.0125	2	Stacl			FBgn0033544	-0.510153	9.8e-07	0.099	0.2445	2	CG7220
FBgn0025700	0.591918	5.89e-21	0.5345	0.288	3	CG5885			FBgn0051778	-0.510178	5.46e-09	0.2405	0.5165	3	CG31778
FBgn0038129	0.590167	6.62e-08	0.2715	0.127	2	TBC1D5			FBgn0038194	-0.510189	0.000399627	0.154	0.292	1	Cyp6d5
FBgn0047135	0.589301	0.0114597	0.479	0.304	5	CG32276			FBgn0035542	-0.526135	1.12e-05	0.0865	0.222	1	DOR
FBgn0262801	0.58454	7.21e-10	0.2605	0.1035	2	twr			FBgn0035542	-0.530004	0.0664001	0.215	0.4055	8	DOR
FBgn0014002	0.582989	4.6e-07	0.471	0.3085	1	Pdi			FBgn0034501	-0.532127	0.000474224	0.105	0.2315	1	CG13868
FBgn0039562	0.576954	0.0549342	0.2755	0.156	1	Gp93			FBgn0020513	-0.537619	0.000590699	0.276	0.465	1	Paics
FBgn0037230	0.575455	1.25e-14	0.5265	0.3505	2	Nepl11			FBgn0032297	-0.539951	1.86e-05	0.05	0.1855	2	CG17124
FBgn0033663	0.574168	3.65e-12	0.1785	0.09	0	ERp60			FBgn0284245	-0.540546	0.00365531	0.9765	0.991	16	eEF1alpha1
FBgn0262794	0.570916	0.000407867	0.1265	0.0085	5	CG43175			FBgn0002719	-0.541118	5.45e-05	0.147	0.2955	1	Men
FBgn0264979	0.570869	1.65e-07	0.1185	0.0155	2	CG4267			FBgn0052687	-0.547397	2.15e-10	0.0845	0.1845	0	CG32687
FBgn0030925	0.564277	0.0112577	0.131	0.0265	4	Hayan			FBgn0011205	-0.548228	2.43e-14	0.461	0.7005	3	fbl
FBgn0031049	0.562645	1.12e-14	0.5135	0.3225	3	Sec61gamma			FBgn0085434	-0.553142	0.0440894	0.0195	0.125	8	NaCP60E
FBgn0038535	0.556732	2.72e-11	0.115	0.045	0	alt			FBgn0032482	-0.554152	5.41e-13	0.235	0.451	2	Pect
FBgn0050026	0.555894	8.05e-08	0.1535	0.0475	2	CG30026			FBgn0032482	-0.566083	2.27e-15	0.093	0.2075	0	Pect
FBgn0020414	0.555526	0.000147767	0.271	0.1195	2	Idgf3			FBgn0026718	-0.567379	8.54e-07	0.017	0.1355	2	Agpat2
FBgn0000253	0.553186	1.64e-25	0.8645	0.7785	3	Cam			FBgn0037788	-0.568147	1.76e-09	0.0755	0.2365	2	CAH7
FBgn0028327	0.54616	6.78e-06	0.2035	0.1085	0	l(1)G0320			FBgn0283427	-0.570947	0.000122902	0.355	0.5575	7	FASN1
FBgn0021795	0.545872	0.0119924	0.4695	0.281	5	Tapdelta			FBgn0262656	-0.576553	0.00048498	0.223	0.3555	2	Myc
FBgn0030306	0.540378	0.000806043	0.209	0.083	4	Spase25			FBgn0030262	-0.584968	2e-05	0.3205	0.5575	3	Vago
FBgn0000253	0.539897	5.91e-14	0.6125	0.4455	2	Cam			FBgn0028473	-0.602737	1.65e-09	0.2495	0.447	1	Non1
FBgn0035121	0.539359	0.0358752	0.227	0.0955	5	Tudor-SN			FBgn0032726	-0.60964	2.77e-15	0.062	0.165	0	CG10621
FBgn0000636	0.539204	0.00498246	0.2895	0.1525	3	Fas3			FBgn0032726	-0.615525	0.0224229	0.081	0.237	8	CG10621
FBgn0032810	0.532516	0.0107347	0.14	0.029	5	CG13077			FBgn0283427	-0.621924	0.000196997	0.493	0.6755	5	FASN1
FBgn0045866	0.523725	3.78e-06	0.287	0.1515	2	bai			FBgn0037788	-0.622185	2.01e-21	0.324	0.5855	3	CAH7
FBgn0262794	0.521729	0.00162389	0.127	0.014	6	CG43175			FBgn0027560	-0.625105	1.48e-05	0.5345	0.7435	6	Tps1
FBgn0035909	0.512951	1.75e-08	0.1425	0.0665	0	ergic53			FBgn0036862	-0.629405	9.43e-15	0.1685	0.478	3	Gbs-76A
FBgn0260746	0.512739	1.65e-21	0.198	0.016	3	Ect3			FBgn0029990	-0.631059	3.44e-08	0.643	0.8305	4	CG2233
FBgn0035909	0.507368	1.56e-13	0.587	0.422	3	ergic53			FBgn0034501	-0.649096	0.0347023	0.193	0.3815	8	CG13868
FBgn0038829	0.504648	1.08e-11	0.5715	0.4205	3	CG17271			FBgn0283741	-0.658498	1.26e-19	0.4335	0.695	3	prage
FBgn0010415	0.502669	9.42e-11	0.713	0.6005	2	Sdc			FBgn0052687	-0.665557	9.22e-09	0.0565	0.184	1	CG32687
FBgn0030306	0.500779	1.52e-11	0.4745	0.2725	3	Spase25			FBgn0037635	-0.668394	9.23e-16	0.0765	0.261	2	CG9837
FBgn0262801	0.497818	2.95e-14	0.4525	0.241	3	twr			FBgn0002565	-0.674903	0.0440068	0.067	0.2035	7	Lsp2
FBgn0032835	0.497174	2.94e-10	0.36	0.181	3	CG16772			FBgn0030362	-0.680835	5.48e-07	0.063	0.1945	1	regucalcin
FBgn0005585	0.491409	3.46e-11	0.5995	0.4575	2	Calr			FBgn0037635	-0.707953	1.35e-28	0.2375	0.576	3	CG9837
FBgn0025678	0.488769	0.000601777	0.1835	0.048	5	CaBP1			FBgn0032726	-0.720281	0.000646558	0.1095	0.29	5	CG10621
FBgn0033663	0.488418	2.37e-09	0.6365	0.477	3	ERp60			FBgn0035542	-0.726094	8.11e-13	0.0655	0.198	0	DOR
FBgn0011016	0.487656	0.00426338	0.206	0.104	2	SsRbeta			FBgn0002719	-0.733272	0.0313812	0.2425	0.4395	5	Men
FBgn0034802	0.485558	3.87e-13	0.424	0.293	0	CNBP			FBgn0086359	-0.744311	5.47e-11	0.258	0.517	3	Invadolysin
FBgn0052190	0.484728	0.0194566	0.2935	0.14	4	NUCB1			FBgn0035282	-0.747236	1.27e-33	0.088	0.417	3	CNMa
FBgn0086357	0.484175	5.8e-07	0.231	0.1355	0	Sec61alpha			FBgn0028473	-0.759709	5.99e-05	0.253	0.4885	8	Non1
FBgn0038465	0.482779	8.92e-06	0.185	0.1025	0	Irc			FBgn0033543	-0.762083	4.68e-26	0.474	0.74	3	CG12338
FBgn0035121	0.481497	2.35e-05	0.1105	0.05	0	Tudor-SN			FBgn0051324	-0.780137	7.26e-15	0.19	0.48	3	CG31324
FBgn0036732	0.472358	0.050016	0.1735	0.0735	4	Oatp74D			FBgn0035542	-0.784167	8.9e-23	0.162	0.4305	2	DOR
FBgn0005585	0.470179	5.34e-13	0.7875	0.7155	3	Calr			FBgn0025454	-0.834956	2.04e-05	0.115	0.3165	8	Cyp6g1
FBgn0027929	0.467118	8.95e-16	0.4245	0.2035	3	NimB1			FBgn0036144	-0.861928	0.00157094	0.172	0.38	8	GlcAT-P
FBgn0033250	0.466202	0.0256985	0.1855	0.105	0	CG14762			FBgn0025454	-0.883319	3.76e-15	0.083	0.291	1	Cyp6g1
FBgn0010638	0.459603	0.0486461	0.3385	0.1885	4	Sec61beta			FBgn0025454	-0.886574	1.17e-06	0.1385	0.3925	4	Cyp6g1
FBgn0010391	0.458151	1.6e-08	0.4705	0.312	3	SrpRalpha			FBgn0033544	-0.889241	8.83e-33	0.4465	0.715	3	CG7220
FBgn0011672	0.4565	1e-06	0.125	0.0345	2	Mvl			FBgn0033446	-0.901366	7.41e-22	0.608	0.8425	4	CG1648
FBgn0027929	0.455325	5e-07	0.1355	0.042	2	NimB1			FBgn0262656	-0.907786	9.19e-29	0.7395	0.8855	3	Myc
FBgn0037714	0.454739	5.08e-10	0.46	0.2805	3	CG9396			FBgn0051324	-0.926225	0.000380345	0.0495	0.233	8	CG31324
FBgn0046225	0.454205	4.3e-14	0.244	0.053	3	CG17230			FBgn0025454	-0.952589	1.07e-36	0.4965	0.818	3	Cyp6g1
FBgn0031049	0.451969	0.00011117	0.1925	0.093	2	Sec61gamma			FBgn0031011	-1.01732	3.28e-43	0.598	0.8345	3	CG8034
FBgn0045866	0.44732	0.0012034	0.1245	0.0665	0	bai
FBgn0015622	0.444674	0.00414872	0.216	0.1205	2	Cnx99A
FBgn0027095	0.442283	0.000137734	0.1315	0.0475	2	Manf
FBgn0037230	0.439642	1.15e-05	0.6995	0.5855	3	Nepl11
FBgn0005585	0.436762	0.00292388	0.33	0.2255	0	Calr
FBgn0029709	0.430795	0.00212574	0.1085	0.054	0	CHOp24
FBgn0000253	0.424865	1.58e-07	0.334	0.2315	0	Cam
FBgn0039172	0.423566	0.00318343	0.1385	0.0525	2	Spase22-23
FBgn0264979	0.41343	6.08e-09	0.2465	0.067	3	CG4267
FBgn0014868	0.408818	0.0108245	0.174	0.086	2	Ost48
FBgn0011016	0.408571	3.51e-08	0.4965	0.3265	3	SsRbeta
FBgn0045866	0.406172	1.08e-06	0.5125	0.382	3	bai
FBgn0029709	0.405653	0.00540457	0.218	0.1175	2	CHOp24
FBgn0025678	0.402434	2.4e-08	0.355	0.1905	3	CaBP1
FBgn0054054	0.397797	4.35e-08	0.3045	0.106	3	CG34054
FBgn0034802	0.393611	0.000217533	0.669	0.556	2	CNBP
FBgn0035630	0.385808	0.0232925	0.278	0.1835	2	CG10576
FBgn0052373	0.381518	0.000876751	0.265	0.1165	3	CG32373
FBgn0265297	0.381381	7e-25	0.9545	0.9415	3	pAbp
FBgn0260474	0.379795	3.36e-05	0.43	0.247	3	CG30002
FBgn0038460	0.369312	0.0335153	0.3745	0.271	3	CG18622
FBgn0011336	0.367564	1.1e-06	0.435	0.297	3	Stt3B
FBgn0027095	0.347455	0.000339598	0.307	0.188	3	Manf
FBgn0069242	0.344328	0.0479738	0.1165	0.072	0	eca
FBgn0262481	0.344199	2.41e-08	0.2435	0.0795	3	CG43071
FBgn0260474	0.343249	0.01556	0.138	0.0615	2	CG30002
FBgn0004926	0.33962	6.66e-06	0.6365	0.5545	3	eIF2beta
FBgn0050026	0.3396	0.004541	0.364	0.198	3	CG30026
FBgn0012036	0.337315	7.5e-07	0.336	0.249	0	Aldh
FBgn0050109	0.315946	9.35e-05	0.232	0.0875	3	CG30109
FBgn0032387	0.314932	2.81e-10	0.195	0.052	3	CG16965
FBgn0262126	0.31345	0.00444392	0.3545	0.244	3	Sec24CD
FBgn0267378	0.303722	0.00419232	0.394	0.2715	3	sau
FBgn0259238	0.300315	0.0363817	0.3315	0.2235	3	CG42336
FBgn0034277	0.295936	0.000181763	0.301	0.174	3	OstDelta
