## Supplement Table 6 for "Reliance on polyfunctional tissue leads to a reproduction-immunity tradeoff due to inherent constraint"

### Sheet: VI-VU
Table S6. Enrichment analysis of six identified fat body clusters 0,1,2,5,7, and 10 using genes differentially expressed between Virgin Uninfected(VU) and Virgin Infected(VI). Table S4 provides list of genes differentially expressed that are identified using FindMarkers in Seurat.
Upregulated in Virgin Infected (VI)						Downregulated in Virgin Infected (VI)
Cluster#	source	term_name	term_id	adjusted_p_value		Cluster#	source	term_name	term_id	adjusted_p_value
0	GO:MF	N-acetylmuramoyl-L-alanine amidase activity	GO:0008745	0.00283142		2	GO:MF	structural constituent of ribosome	GO:0003735	4.29083e-06
	GO:MF	peptidoglycan immune receptor activity	GO:0016019	0.00283142			GO:MF	RNA binding	GO:0003723	0.000145878
	GO:MF	pattern recognition receptor activity	GO:0038187	0.00629262			GO:MF	structural molecule activity	GO:0005198	0.000687524
	GO:MF	peptidoglycan binding	GO:0042834	0.00745633			GO:MF	ribosome binding	GO:0043022	0.0216041
	GO:MF	ferric iron binding	GO:0008199	0.0160222			GO:MF	rRNA binding	GO:0019843	0.0437578
	GO:MF	peptidoglycan muralytic activity	GO:0061783	0.0337019			GO:MF	nucleic acid binding	GO:0003676	0.0479242
	GO:BP	response to biotic stimulus	GO:0009607	3.02782e-08			GO:BP	cytoplasmic translation	GO:0002181	6.64673e-08
	GO:BP	response to external biotic stimulus	GO:0043207	3.02782e-08			GO:BP	translation	GO:0006412	5.93645e-07
	GO:BP	response to other organism	GO:0051707	3.02782e-08			GO:BP	peptide biosynthetic process	GO:0043043	1.22116e-06
	GO:BP	interspecies interaction between organisms	GO:0044419	3.90283e-08			GO:BP	amide biosynthetic process	GO:0043604	2.4686e-06
	GO:BP	response to stress	GO:0006950	1.25254e-07			GO:BP	peptide metabolic process	GO:0006518	4.16338e-06
	GO:BP	response to stimulus	GO:0050896	1.22341e-05			GO:BP	cellular amide metabolic process	GO:0043603	1.34256e-05
	GO:BP	defense response to Gram-positive bacterium	GO:0050830	2.93527e-05			GO:BP	organonitrogen compound biosynthetic process	GO:1901566	0.000198684
	GO:BP	antibacterial humoral response	GO:0019731	6.03663e-05			GO:BP	cellular biosynthetic process	GO:0044249	0.00440099
	GO:BP	response to external stimulus	GO:0009605	0.000142213			GO:BP	organic substance biosynthetic process	GO:1901576	0.00509392
	GO:BP	antimicrobial humoral response	GO:0019730	0.000243334			GO:BP	biosynthetic process	GO:0009058	0.00538724
	GO:BP	response to bacterium	GO:0009617	0.000341194			GO:BP	cellular macromolecule biosynthetic process	GO:0034645	0.0236138
	GO:BP	humoral immune response	GO:0006959	0.000442402			GO:BP	cellular nitrogen compound biosynthetic process	GO:0044271	0.0257856
	GO:BP	innate immune response	GO:0045087	0.00104209			GO:BP	macromolecule biosynthetic process	GO:0009059	0.0263756
	GO:BP	defense response to other organism	GO:0098542	0.00143663			GO:BP	cellular protein metabolic process	GO:0044267	0.0469774
	GO:BP	defense response to bacterium	GO:0042742	0.00175396			GO:CC	cytosolic ribosome	GO:0022626	9.38636e-08
	GO:BP	defense response	GO:0006952	0.00179702			GO:CC	ribosomal subunit	GO:0044391	1.30106e-06
	GO:BP	iron ion transmembrane transport	GO:0034755	0.00197612			GO:CC	ribosome	GO:0005840	2.26559e-06
	GO:BP	response to fungus	GO:0009620	0.00284712			GO:CC	cytosol	GO:0005829	3.92704e-06
	GO:BP	aminoglycan catabolic process	GO:0006026	0.00377161			GO:CC	ribonucleoprotein complex	GO:1990904	8.31976e-06
	GO:BP	negative regulation of natural killer cell differentiation involved in immune response	GO:0032827	0.0126641			GO:CC	cytosolic small ribosomal subunit	GO:0022627	0.000169511
	GO:BP	lymphocyte activation involved in immune response	GO:0002285	0.0126641			GO:CC	small ribosomal subunit	GO:0015935	0.00075893
	GO:BP	negative regulation of lymphocyte differentiation	GO:0045620	0.0126641			GO:CC	protein-containing complex	GO:0032991	0.00488117
	GO:BP	regulation of natural killer cell differentiation involved in immune response	GO:0032826	0.0126641			GO:CC	intracellular non-membrane-bounded organelle	GO:0043232	0.00725593
	GO:BP	lymphocyte activation	GO:0046649	0.0126641			GO:CC	non-membrane-bounded organelle	GO:0043228	0.00725593
	GO:BP	regulation of cell activation	GO:0050865	0.0126641			GO:CC	cytosolic large ribosomal subunit	GO:0022625	0.0409459
	GO:BP	negative regulation of cell activation	GO:0050866	0.0126641			KEGG	Ribosome	KEGG:03010	0.000909871
	GO:BP	regulation of lymphocyte activation	GO:0051249	0.0126641
	GO:BP	negative regulation of lymphocyte activation	GO:0051250	0.0126641
	GO:BP	regulation of leukocyte differentiation	GO:1902105	0.0126641
	GO:BP	negative regulation of leukocyte differentiation	GO:1902106	0.0126641
	GO:BP	regulation of lymphocyte differentiation	GO:0045619	0.0126641
	GO:BP	negative regulation of natural killer cell differentiation	GO:0032824	0.0126641
	GO:BP	regulation of natural killer cell differentiation	GO:0032823	0.0126641
	GO:BP	negative regulation of natural killer cell activation	GO:0032815	0.0126641
	GO:BP	regulation of natural killer cell activation	GO:0032814	0.0126641
	GO:BP	natural killer cell activation	GO:0030101	0.0126641
	GO:BP	lymphocyte differentiation	GO:0030098	0.0126641
	GO:BP	natural killer cell activation involved in immune response	GO:0002323	0.0126641
	GO:BP	natural killer cell differentiation involved in immune response	GO:0002325	0.0126641
	GO:BP	peptidoglycan catabolic process	GO:0009253	0.0126641
	GO:BP	leukocyte activation involved in immune response	GO:0002366	0.0126641
	GO:BP	peptidoglycan metabolic process	GO:0000270	0.0126641
	GO:BP	natural killer cell differentiation	GO:0001779	0.0126641
	GO:BP	leukocyte differentiation	GO:0002521	0.0126641
	GO:BP	cell activation involved in immune response	GO:0002263	0.0126641
	GO:BP	regulation of leukocyte activation	GO:0002694	0.0126641
	GO:BP	negative regulation of leukocyte activation	GO:0002695	0.0126641
	GO:BP	immune response	GO:0006955	0.0144309
	GO:BP	iron ion transport	GO:0006826	0.0157928
	GO:BP	glycosaminoglycan catabolic process	GO:0006027	0.0193915
	GO:BP	leukocyte activation	GO:0045321	0.0234914
	GO:BP	intracellular sequestering of iron ion	GO:0006880	0.0330854
	GO:BP	sequestering of iron ion	GO:0097577	0.0330854
	GO:BP	iron ion import across plasma membrane	GO:0098711	0.0330854
	GO:BP	detoxification of iron ion	GO:1990461	0.0330854
	GO:BP	immune system process	GO:0002376	0.0358359
	GO:CC	extracellular region	GO:0005576	3.38073e-09
	GO:CC	extracellular space	GO:0005615	1.48611e-05
	GO:CC	fusome	GO:0045169	0.0010063
	GO:CC	endoplasmic reticulum	GO:0005783	0.00135025
	GO:CC	intracellular ferritin complex	GO:0008043	0.00556736
	GO:CC	ferritin complex	GO:0070288	0.00556736
	GO:CC	Sec61 translocon complex	GO:0005784	0.011111
	GO:CC	endomembrane system	GO:0012505	0.0132252
	GO:CC	translocon complex	GO:0071256	0.018479
	KEGG	Protein processing in endoplasmic reticulum	KEGG:04141	3.01957e-06
	KEGG	Toll and Imd signaling pathway	KEGG:04624	0.00108481
1	GO:MF	peptidoglycan immune receptor activity	GO:0016019	0.00231449
	GO:MF	N-acetylmuramoyl-L-alanine amidase activity	GO:0008745	0.00231449
	GO:MF	pattern recognition receptor activity	GO:0038187	0.00514771
	GO:MF	peptidoglycan binding	GO:0042834	0.00610085
	GO:MF	peptidoglycan muralytic activity	GO:0061783	0.0276384
	GO:MF	imaginal disc growth factor receptor binding	GO:0008084	0.0356198
	GO:BP	defense response to Gram-positive bacterium	GO:0050830	2.98697e-07
	GO:BP	antibacterial humoral response	GO:0019731	7.01497e-07
	GO:BP	response to stress	GO:0006950	1.38832e-06
	GO:BP	antimicrobial humoral response	GO:0019730	4.83865e-06
	GO:BP	humoral immune response	GO:0006959	9.67872e-06
	GO:BP	innate immune response	GO:0045087	3.08202e-05
	GO:BP	aminoglycan catabolic process	GO:0006026	3.79389e-05
	GO:BP	defense response to bacterium	GO:0042742	5.59853e-05
	GO:BP	defense response	GO:0006952	6.80417e-05
	GO:BP	response to bacterium	GO:0009617	0.000145451
	GO:BP	response to external biotic stimulus	GO:0043207	0.00018992
	GO:BP	response to other organism	GO:0051707	0.00018992
	GO:BP	response to biotic stimulus	GO:0009607	0.00018992
	GO:BP	response to stimulus	GO:0050896	0.00019497
	GO:BP	interspecies interaction between organisms	GO:0044419	0.000227411
	GO:BP	defense response to other organism	GO:0098542	0.000574028
	GO:BP	immune response	GO:0006955	0.000632267
	GO:BP	defense response to insect	GO:0002213	0.000856757
	GO:BP	defense response to Gram-negative bacterium	GO:0050829	0.00177695
	GO:BP	immune system process	GO:0002376	0.00194181
	GO:BP	carbohydrate derivative catabolic process	GO:1901136	0.00336071
	GO:BP	natural killer cell activation involved in immune response	GO:0002323	0.00877599
	GO:BP	negative regulation of leukocyte differentiation	GO:1902106	0.00877599
	GO:BP	negative regulation of lymphocyte activation	GO:0051250	0.00877599
	GO:BP	regulation of lymphocyte activation	GO:0051249	0.00877599
	GO:BP	peptidoglycan metabolic process	GO:0000270	0.00877599
	GO:BP	negative regulation of cell activation	GO:0050866	0.00877599
	GO:BP	regulation of cell activation	GO:0050865	0.00877599
	GO:BP	natural killer cell differentiation	GO:0001779	0.00877599
	GO:BP	cell activation involved in immune response	GO:0002263	0.00877599
	GO:BP	lymphocyte activation	GO:0046649	0.00877599
	GO:BP	negative regulation of lymphocyte differentiation	GO:0045620	0.00877599
	GO:BP	regulation of lymphocyte differentiation	GO:0045619	0.00877599
	GO:BP	peptidoglycan catabolic process	GO:0009253	0.00877599
	GO:BP	lymphocyte activation involved in immune response	GO:0002285	0.00877599
	GO:BP	regulation of leukocyte differentiation	GO:1902105	0.00877599
	GO:BP	leukocyte activation involved in immune response	GO:0002366	0.00877599
	GO:BP	negative regulation of natural killer cell differentiation involved in immune response	GO:0032827	0.00877599
	GO:BP	regulation of natural killer cell differentiation involved in immune response	GO:0032826	0.00877599
	GO:BP	negative regulation of natural killer cell differentiation	GO:0032824	0.00877599
	GO:BP	regulation of natural killer cell differentiation	GO:0032823	0.00877599
	GO:BP	negative regulation of natural killer cell activation	GO:0032815	0.00877599
	GO:BP	regulation of natural killer cell activation	GO:0032814	0.00877599
	GO:BP	natural killer cell activation	GO:0030101	0.00877599
	GO:BP	lymphocyte differentiation	GO:0030098	0.00877599
	GO:BP	leukocyte differentiation	GO:0002521	0.00877599
	GO:BP	regulation of leukocyte activation	GO:0002694	0.00877599
	GO:BP	negative regulation of leukocyte activation	GO:0002695	0.00877599
	GO:BP	natural killer cell differentiation involved in immune response	GO:0002325	0.00877599
	GO:BP	response to external stimulus	GO:0009605	0.0101266
	GO:BP	glycosaminoglycan catabolic process	GO:0006027	0.0134431
	GO:BP	leukocyte activation	GO:0045321	0.0162884
	GO:BP	negative regulation of hemopoiesis	GO:1903707	0.0477518
	GO:CC	extracellular region	GO:0005576	2.26472e-09
	GO:CC	extracellular space	GO:0005615	3.06022e-05
	KEGG	Toll and Imd signaling pathway	KEGG:04624	3.01621e-05
2	GO:MF	protein transmembrane transporter activity	GO:0008320	0.000110566
	GO:MF	protein transporter activity	GO:0140318	0.000110566
	GO:MF	macromolecule transmembrane transporter activity	GO:0022884	0.000134022
	GO:MF	peptide transmembrane transporter activity	GO:1904680	0.00019266
	GO:MF	amide transmembrane transporter activity	GO:0042887	0.000316733
	GO:BP	protein targeting to ER	GO:0045047	1.65181e-11
	GO:BP	establishment of protein localization to endoplasmic reticulum	GO:0072599	2.51431e-11
	GO:BP	posttranslational protein targeting to membrane, translocation	GO:0031204	3.76929e-10
	GO:BP	protein localization to endoplasmic reticulum	GO:0070972	4.06298e-10
	GO:BP	posttranslational protein targeting to endoplasmic reticulum membrane	GO:0006620	4.48039e-09
	GO:BP	SRP-dependent cotranslational protein targeting to membrane	GO:0006614	4.13165e-07
	GO:BP	cotranslational protein targeting to membrane	GO:0006613	4.13165e-07
	GO:BP	protein targeting to membrane	GO:0006612	3.22778e-05
	GO:BP	SRP-dependent cotranslational protein targeting to membrane, translocation	GO:0006616	0.000116291
	GO:BP	protein targeting	GO:0006605	0.000293309
	GO:BP	establishment of protein localization to organelle	GO:0072594	0.000301082
	GO:BP	response to stress	GO:0006950	0.000423881
	GO:BP	intracellular protein transport	GO:0006886	0.000561265
	GO:BP	protein transport	GO:0015031	0.000809066
	GO:BP	peptide transport	GO:0015833	0.00104607
	GO:BP	establishment of protein localization	GO:0045184	0.00113807
	GO:BP	amide transport	GO:0042886	0.00118676
	GO:BP	response to endoplasmic reticulum stress	GO:0034976	0.00119289
	GO:BP	intracellular protein transmembrane transport	GO:0065002	0.00138553
	GO:BP	establishment of protein localization to membrane	GO:0090150	0.00174625
	GO:BP	organic substance transport	GO:0071702	0.00214386
	GO:BP	protein transmembrane transport	GO:0071806	0.00254971
	GO:BP	nitrogen compound transport	GO:0071705	0.00485843
	GO:BP	intracellular transport	GO:0046907	0.00550158
	GO:BP	endoplasmic reticulum to Golgi vesicle-mediated transport	GO:0006888	0.00569198
	GO:BP	cellular protein localization	GO:0034613	0.00581814
	GO:BP	protein localization to organelle	GO:0033365	0.0062057
	GO:BP	protein localization to membrane	GO:0072657	0.00881619
	GO:BP	protein localization	GO:0008104	0.0152333
	GO:BP	cellular macromolecule localization	GO:0070727	0.0174064
	GO:BP	establishment of localization in cell	GO:0051649	0.0179838
	GO:CC	endoplasmic reticulum	GO:0005783	5.91329e-16
	GO:CC	endoplasmic reticulum membrane	GO:0005789	2.47772e-11
	GO:CC	nuclear outer membrane-endoplasmic reticulum membrane network	GO:0042175	3.46054e-11
	GO:CC	endomembrane system	GO:0012505	8.12875e-11
	GO:CC	Sec61 translocon complex	GO:0005784	2.94467e-07
	GO:CC	translocon complex	GO:0071256	1.46551e-06
	GO:CC	rough endoplasmic reticulum membrane	GO:0030867	2.11512e-06
	GO:CC	rough endoplasmic reticulum	GO:0005791	4.14601e-05
	GO:CC	endoplasmic reticulum-Golgi intermediate compartment	GO:0005793	8.24596e-05
	GO:CC	Golgi-associated vesicle	GO:0005798	0.000248777
	GO:CC	COPII-coated ER to Golgi transport vesicle	GO:0030134	0.000256273
	GO:CC	organelle membrane	GO:0031090	0.000302387
	GO:CC	fusome	GO:0045169	0.000555222
	GO:CC	coated vesicle	GO:0030135	0.00130123
	GO:CC	extracellular region	GO:0005576	0.00252548
	GO:CC	endoplasmic reticulum Sec complex	GO:0031205	0.00839235
	GO:CC	endoplasmic reticulum chaperone complex	GO:0034663	0.00839235
	GO:CC	cytoplasm	GO:0005737	0.0138731
	GO:CC	endoplasmic reticulum lumen	GO:0005788	0.0227722
	GO:CC	Ssh1 translocon complex	GO:0071261	0.0250769
	GO:CC	signal peptidase complex	GO:0005787	0.0499545
	KEGG	Protein processing in endoplasmic reticulum	KEGG:04141	8.18348e-18
	KEGG	Protein export	KEGG:03060	5.68885e-12
	KEGG	Phagosome	KEGG:04145	0.031096
5	GO:MF	ferric iron binding	GO:0008199	0.00387162
	GO:MF	oxidoreductase activity, oxidizing metal ions, oxygen as acceptor	GO:0016724	0.01799
	GO:MF	ferrous iron binding	GO:0008198	0.01799
	GO:MF	ferroxidase activity	GO:0004322	0.01799
	GO:BP	response to other organism	GO:0051707	2.68323e-05
	GO:BP	response to biotic stimulus	GO:0009607	2.68323e-05
	GO:BP	response to external biotic stimulus	GO:0043207	2.68323e-05
	GO:BP	interspecies interaction between organisms	GO:0044419	3.18022e-05
	GO:BP	innate immune response	GO:0045087	0.00037495
	GO:BP	response to stress	GO:0006950	0.000459626
	GO:BP	defense response to other organism	GO:0098542	0.00187997
	GO:BP	defense response	GO:0006952	0.0022621
	GO:BP	response to external stimulus	GO:0009605	0.00377884
	GO:BP	immune response	GO:0006955	0.00402851
	GO:BP	antibacterial humoral response	GO:0019731	0.00748523
	GO:BP	humoral immune response	GO:0006959	0.00931692
	GO:BP	intracellular sequestering of iron ion	GO:0006880	0.0111989
	GO:BP	sequestering of iron ion	GO:0097577	0.0111989
	GO:BP	iron ion import across plasma membrane	GO:0098711	0.0111989
	GO:BP	detoxification of iron ion	GO:1990461	0.0111989
	GO:BP	response to stimulus	GO:0050896	0.0156976
	GO:BP	iron import into cell	GO:0033212	0.0223686
	GO:BP	detoxification of inorganic compound	GO:0061687	0.0223686
	GO:BP	tetrahydrofolate interconversion	GO:0035999	0.0372324
	GO:CC	extracellular region	GO:0005576	0.000201497
	GO:CC	intracellular ferritin complex	GO:0008043	0.00229826
	GO:CC	ferritin complex	GO:0070288	0.00229826
	KEGG	One carbon pool by folate	KEGG:00670	0.00431568
7	GO:MF	peptidoglycan immune receptor activity	GO:0016019	0.000250035
	GO:MF	N-acetylmuramoyl-L-alanine amidase activity	GO:0008745	0.000250035
	GO:MF	pattern recognition receptor activity	GO:0038187	0.000558237
	GO:MF	peptidoglycan binding	GO:0042834	0.000662231
	GO:MF	peptidoglycan muralytic activity	GO:0061783	0.00303461
	GO:MF	hydrolase activity, acting on carbon-nitrogen (but not peptide) bonds	GO:0016810	0.00391799
	GO:MF	glycosaminoglycan binding	GO:0005539	0.00882343
	GO:MF	hydrolase activity, acting on carbon-nitrogen (but not peptide) bonds, in linear amides	GO:0016811	0.0355151
	GO:BP	innate immune response	GO:0045087	1.21689e-09
	GO:BP	defense response to Gram-positive bacterium	GO:0050830	2.39321e-09
	GO:BP	antibacterial humoral response	GO:0019731	5.67066e-09
	GO:BP	antimicrobial humoral response	GO:0019730	1.85029e-08
	GO:BP	humoral immune response	GO:0006959	3.75901e-08
	GO:BP	immune response	GO:0006955	4.14501e-08
	GO:BP	response to bacterium	GO:0009617	2.81678e-07
	GO:BP	defense response to other organism	GO:0098542	5.39079e-07
	GO:BP	defense response	GO:0006952	6.86155e-07
	GO:BP	response to other organism	GO:0051707	1.83719e-06
	GO:BP	response to biotic stimulus	GO:0009607	1.83719e-06
	GO:BP	response to external biotic stimulus	GO:0043207	1.83719e-06
	GO:BP	immune system process	GO:0002376	1.98528e-06
	GO:BP	interspecies interaction between organisms	GO:0044419	2.1853e-06
	GO:BP	defense response to bacterium	GO:0042742	3.67247e-06
	GO:BP	defense response to Gram-negative bacterium	GO:0050829	3.42583e-05
	GO:BP	defense response to insect	GO:0002213	0.000126249
	GO:BP	response to stress	GO:0006950	0.000155973
	GO:BP	response to external stimulus	GO:0009605	0.000218203
	GO:BP	regulation of natural killer cell activation	GO:0032814	0.00130306
	GO:BP	negative regulation of natural killer cell activation	GO:0032815	0.00130306
	GO:BP	regulation of natural killer cell differentiation	GO:0032823	0.00130306
	GO:BP	regulation of lymphocyte differentiation	GO:0045619	0.00130306
	GO:BP	regulation of natural killer cell differentiation involved in immune response	GO:0032826	0.00130306
	GO:BP	negative regulation of natural killer cell differentiation involved in immune response	GO:0032827	0.00130306
	GO:BP	negative regulation of lymphocyte differentiation	GO:0045620	0.00130306
	GO:BP	lymphocyte activation	GO:0046649	0.00130306
	GO:BP	regulation of cell activation	GO:0050865	0.00130306
	GO:BP	negative regulation of cell activation	GO:0050866	0.00130306
	GO:BP	regulation of lymphocyte activation	GO:0051249	0.00130306
	GO:BP	negative regulation of lymphocyte activation	GO:0051250	0.00130306
	GO:BP	regulation of leukocyte differentiation	GO:1902105	0.00130306
	GO:BP	negative regulation of leukocyte differentiation	GO:1902106	0.00130306
	GO:BP	negative regulation of natural killer cell differentiation	GO:0032824	0.00130306
	GO:BP	natural killer cell activation	GO:0030101	0.00130306
	GO:BP	peptidoglycan catabolic process	GO:0009253	0.00130306
	GO:BP	leukocyte activation involved in immune response	GO:0002366	0.00130306
	GO:BP	natural killer cell differentiation involved in immune response	GO:0002325	0.00130306
	GO:BP	lymphocyte differentiation	GO:0030098	0.00130306
	GO:BP	leukocyte differentiation	GO:0002521	0.00130306
	GO:BP	regulation of leukocyte activation	GO:0002694	0.00130306
	GO:BP	negative regulation of leukocyte activation	GO:0002695	0.00130306
	GO:BP	natural killer cell activation involved in immune response	GO:0002323	0.00130306
	GO:BP	cell activation involved in immune response	GO:0002263	0.00130306
	GO:BP	peptidoglycan metabolic process	GO:0000270	0.00130306
	GO:BP	natural killer cell differentiation	GO:0001779	0.00130306
	GO:BP	lymphocyte activation involved in immune response	GO:0002285	0.00130306
	GO:BP	glycosaminoglycan catabolic process	GO:0006027	0.00200036
	GO:BP	leukocyte activation	GO:0045321	0.00242638
	GO:BP	negative regulation of hemopoiesis	GO:1903707	0.00716741
	GO:BP	negative regulation of immune effector process	GO:0002698	0.0091872
	GO:BP	cell activation	GO:0001775	0.0115508
	GO:BP	regulation of hemopoiesis	GO:1903706	0.0115508
	GO:BP	glycosaminoglycan metabolic process	GO:0030203	0.0157974
	GO:BP	aminoglycan catabolic process	GO:0006026	0.0174127
	GO:BP	negative regulation of biosynthetic process of antibacterial peptides active against Gram-negative bacteria	GO:0002814	0.0353648
	GO:BP	negative regulation of antibacterial peptide production	GO:0002787	0.0494602
	GO:BP	negative regulation of antimicrobial peptide biosynthetic process	GO:0002806	0.0494602
	GO:BP	negative regulation of antibacterial peptide biosynthetic process	GO:0002809	0.0494602
	GO:CC	extracellular region	GO:0005576	9.2993e-07
	GO:CC	extracellular space	GO:0005615	0.0015415
	KEGG	Toll and Imd signaling pathway	KEGG:04624	3.26182e-08
10	GO:BP	antibacterial humoral response	GO:0019731	5.80704e-09
	GO:BP	antimicrobial humoral response	GO:0019730	5.20977e-07
	GO:BP	defense response to Gram-positive bacterium	GO:0050830	6.39239e-07
	GO:BP	humoral immune response	GO:0006959	8.86296e-07
	GO:BP	defense response to insect	GO:0002213	1.47537e-05
	GO:BP	innate immune response	GO:0045087	1.85112e-05
	GO:BP	defense response to bacterium	GO:0042742	2.79949e-05
	GO:BP	defense response to Gram-negative bacterium	GO:0050829	3.51382e-05
	GO:BP	response to bacterium	GO:0009617	5.44376e-05
	GO:BP	immune response	GO:0006955	0.000152922
	GO:BP	defense response to other organism	GO:0098542	0.000714212
	GO:BP	defense response	GO:0006952	0.000825823
	GO:BP	response to external biotic stimulus	GO:0043207	0.00149469
	GO:BP	response to biotic stimulus	GO:0009607	0.00149469
	GO:BP	response to other organism	GO:0051707	0.00149469
	GO:BP	immune system process	GO:0002376	0.0015662
	GO:BP	interspecies interaction between organisms	GO:0044419	0.00165952
	GO:BP	cytolysis	GO:0019835	0.019802
	GO:BP	response to stress	GO:0006950	0.0314536
	GO:CC	extracellular space	GO:0005615	0.000102449
	GO:CC	extracellular region	GO:0005576	0.000284169
	KEGG	Toll and Imd signaling pathway	KEGG:04624	5.3354e-06

### Sheet: MI-MU
Table S6. Enrichment analysis of six identified fat body clusters 0,1,2,5,7, and 10 using genes differentially expressed between Mated Uninfected(MU) and Mated Infected(MI). Table S5 provides list of genes differentially expressed that are identified using FindMarkers in Seurat.
Upregulated in Mated Infected (MI)						Downregulated in Mated Infected (MI)
Cluster#	source	term_name	term_id	adjusted_p_value		Cluster#	source	term_name	term_id	adjusted_p_value
0	GO:MF	cargo receptor activity	GO:0038024	0.00198276		1	GO:MF	rRNA binding	GO:0019843	3.22335e-06
	GO:BP	protein targeting to ER	GO:0045047	0.000102789			GO:MF	structural constituent of ribosome	GO:0003735	4.46457e-06
	GO:BP	establishment of protein localization to endoplasmic reticulum	GO:0072599	0.00012133			GO:MF	heterocyclic compound binding	GO:1901363	0.00144708
	GO:BP	protein localization to endoplasmic reticulum	GO:0070972	0.0003727			GO:MF	organic cyclic compound binding	GO:0097159	0.00158512
	GO:BP	Wnt protein secretion	GO:0061355	0.00231429			GO:MF	structural molecule activity	GO:0005198	0.00431942
	GO:BP	cotranslational protein targeting to membrane	GO:0006613	0.00284491			GO:MF	RNA binding	GO:0003723	0.0060149
	GO:BP	SRP-dependent cotranslational protein targeting to membrane	GO:0006614	0.00284491			GO:BP	amide biosynthetic process	GO:0043604	4.24047e-07
	GO:BP	endoplasmic reticulum to Golgi vesicle-mediated transport	GO:0006888	0.00746213			GO:BP	organonitrogen compound biosynthetic process	GO:1901566	1.56989e-06
	GO:BP	protein transport	GO:0015031	0.00825943			GO:BP	cytoplasmic translation	GO:0002181	3.66945e-06
	GO:BP	peptide transport	GO:0015833	0.00951731			GO:BP	cellular amide metabolic process	GO:0043603	5.50954e-06
	GO:BP	establishment of protein localization	GO:0045184	0.00997122			GO:BP	translation	GO:0006412	2.64881e-05
	GO:BP	amide transport	GO:0042886	0.010205			GO:BP	peptide biosynthetic process	GO:0043043	6.43533e-05
	GO:BP	intracellular protein transport	GO:0006886	0.011076			GO:BP	peptide metabolic process	GO:0006518	0.000287808
	GO:BP	response to biotic stimulus	GO:0009607	0.020796			GO:BP	ribosome assembly	GO:0042255	0.00209275
	GO:BP	response to other organism	GO:0051707	0.020796			GO:BP	cellular nitrogen compound biosynthetic process	GO:0044271	0.00738915
	GO:BP	response to external biotic stimulus	GO:0043207	0.020796			GO:BP	cellular biosynthetic process	GO:0044249	0.0160943
	GO:BP	Golgi organization	GO:0007030	0.0227684			GO:BP	organic substance biosynthetic process	GO:1901576	0.0200932
	GO:BP	interspecies interaction between organisms	GO:0044419	0.0233489			GO:BP	biosynthetic process	GO:0009058	0.0218706
	GO:BP	intracellular transport	GO:0046907	0.0240128			GO:BP	ribosome biogenesis	GO:0042254	0.040917
	GO:BP	response to stress	GO:0006950	0.0462517			GO:CC	cytosolic ribosome	GO:0022626	6.30941e-08
	GO:CC	endoplasmic reticulum-Golgi intermediate compartment	GO:0005793	1.36426e-07			GO:CC	ribosomal subunit	GO:0044391	2.42112e-06
	GO:CC	endoplasmic reticulum membrane	GO:0005789	1.54712e-07			GO:CC	ribosome	GO:0005840	5.1928e-06
	GO:CC	endoplasmic reticulum	GO:0005783	1.82969e-07			GO:CC	cytosol	GO:0005829	6.83069e-05
	GO:CC	nuclear outer membrane-endoplasmic reticulum membrane network	GO:0042175	1.83898e-07			GO:CC	cytosolic large ribosomal subunit	GO:0022625	0.000441875
	GO:CC	endomembrane system	GO:0012505	2.81216e-06			GO:CC	cytoplasm	GO:0005737	0.00348043
	GO:CC	COPII-coated ER to Golgi transport vesicle	GO:0030134	5.0136e-05			GO:CC	eukaryotic translation elongation factor 1 complex	GO:0005853	0.00457383
	GO:CC	Golgi-associated vesicle	GO:0005798	0.000566819			GO:CC	large ribosomal subunit	GO:0015934	0.00527079
	GO:CC	coated vesicle	GO:0030135	0.00173528			GO:CC	ribonucleoprotein complex	GO:1990904	0.00701548
	GO:CC	Sec61 translocon complex	GO:0005784	0.00332962			GO:CC	cytosolic small ribosomal subunit	GO:0022627	0.0112988
	GO:CC	organelle membrane	GO:0031090	0.00490738			GO:CC	small ribosomal subunit	GO:0015935	0.0492665
	GO:CC	translocon complex	GO:0071256	0.00554285			KEGG	Ribosome	KEGG:03010	0.000531145
	GO:CC	fusome	GO:0045169	0.00672192
	GO:CC	rough endoplasmic reticulum membrane	GO:0030867	0.0428293
	KEGG	Protein processing in endoplasmic reticulum	KEGG:04141	2.23179e-06
	KEGG	Protein export	KEGG:03060	0.00129932
1	GO:MF	indoleacetamide hydrolase activity	GO:0043864	0.0499308
	GO:BP	defense response to other organism	GO:0098542	0.000216681
	GO:BP	defense response	GO:0006952	0.000245163
	GO:BP	response to biotic stimulus	GO:0009607	0.000406393
	GO:BP	response to external biotic stimulus	GO:0043207	0.000406393
	GO:BP	response to other organism	GO:0051707	0.000406393
	GO:BP	interspecies interaction between organisms	GO:0044419	0.000444333
	GO:BP	response to stress	GO:0006950	0.000979789
	GO:BP	defense response to bacterium	GO:0042742	0.00161985
	GO:BP	response to bacterium	GO:0009617	0.00252756
	GO:BP	defense response to Gram-negative bacterium	GO:0050829	0.0114754
	GO:BP	response to external stimulus	GO:0009605	0.0177728
	GO:CC	extracellular region	GO:0005576	0.0099916
	GO:CC	extracellular space	GO:0005615	0.0226406
2	GO:BP	defense response to Gram-positive bacterium	GO:0050830	2.45595e-05
	GO:BP	response to stress	GO:0006950	3.60634e-05
	GO:BP	innate immune response	GO:0045087	5.65381e-05
	GO:BP	defense response to bacterium	GO:0042742	0.000102433
	GO:BP	response to bacterium	GO:0009617	0.000264892
	GO:BP	interspecies interaction between organisms	GO:0044419	0.000459729
	GO:BP	defense response to other organism	GO:0098542	0.00109277
	GO:BP	immune response	GO:0006955	0.00114189
	GO:BP	defense response	GO:0006952	0.00136808
	GO:BP	antibacterial humoral response	GO:0019731	0.00180341
	GO:BP	response to external biotic stimulus	GO:0043207	0.00340755
	GO:BP	response to biotic stimulus	GO:0009607	0.00340755
	GO:BP	response to other organism	GO:0051707	0.00340755
	GO:BP	response to endoplasmic reticulum stress	GO:0034976	0.00894693
	GO:BP	response to external stimulus	GO:0009605	0.0216852
	GO:BP	immune system process	GO:0002376	0.0282953
	GO:BP	endoplasmic reticulum unfolded protein response	GO:0030968	0.041339
	GO:BP	defense response to Gram-negative bacterium	GO:0050829	0.0479663
	GO:CC	endoplasmic reticulum	GO:0005783	1.28441e-08
	GO:CC	extracellular region	GO:0005576	8.8511e-05
	GO:CC	endomembrane system	GO:0012505	9.8413e-05
	GO:CC	extracellular space	GO:0005615	0.000115568
	GO:CC	endoplasmic reticulum membrane	GO:0005789	0.000743759
	GO:CC	nuclear outer membrane-endoplasmic reticulum membrane network	GO:0042175	0.000859812
	GO:CC	signal peptidase complex	GO:0005787	0.011111
	KEGG	Protein processing in endoplasmic reticulum	KEGG:04141	1.6104e-08
	KEGG	Protein export	KEGG:03060	0.00016877
	KEGG	Toll and Imd signaling pathway	KEGG:04624	0.0255221
5	GO:BP	innate immune response	GO:0045087	3.79824e-05
	GO:BP	response to bacterium	GO:0009617	0.000111311
	GO:BP	defense response to Gram-positive bacterium	GO:0050830	0.000160561
	GO:BP	immune response	GO:0006955	0.000311436
	GO:BP	defense response to other organism	GO:0098542	0.00144362
	GO:BP	defense response	GO:0006952	0.00166785
	GO:BP	defense response to bacterium	GO:0042742	0.00228748
	GO:BP	response to biotic stimulus	GO:0009607	0.00300787
	GO:BP	response to external biotic stimulus	GO:0043207	0.00300787
	GO:BP	response to other organism	GO:0051707	0.00300787
	GO:BP	immune system process	GO:0002376	0.00315083
	GO:BP	interspecies interaction between organisms	GO:0044419	0.00333732
	GO:BP	response to stress	GO:0006950	0.00540724
	GO:BP	cellular response to heat	GO:0034605	0.00708781
	GO:BP	antibacterial humoral response	GO:0019731	0.0225465
	GO:CC	extracellular space	GO:0005615	0.000524407
	GO:CC	extracellular region	GO:0005576	0.0213244
	KEGG	Toll and Imd signaling pathway	KEGG:04624	0.00265325
10	GO:MF	indoleacetamide hydrolase activity	GO:0043864	0.0499308
	GO:BP	defense response to Gram-negative bacterium	GO:0050829	0.000336014
	GO:BP	innate immune response	GO:0045087	0.0024324
	GO:BP	defense response to bacterium	GO:0042742	0.00299683
	GO:BP	response to bacterium	GO:0009617	0.00419432
	GO:BP	immune response	GO:0006955	0.00708261
	GO:BP	defense response to other organism	GO:0098542	0.0155499
	GO:BP	defense response	GO:0006952	0.0167511
	GO:BP	defense response to Gram-positive bacterium	GO:0050830	0.0200507
	GO:BP	response to biotic stimulus	GO:0009607	0.0227183
	GO:BP	response to external biotic stimulus	GO:0043207	0.0227183
	GO:BP	response to other organism	GO:0051707	0.0227183
	GO:BP	immune system process	GO:0002376	0.0232712
	GO:BP	interspecies interaction between organisms	GO:0044419	0.0239749
	GO:BP	antibacterial humoral response	GO:0019731	0.0254178
	GO:CC	extracellular space	GO:0005615	0.0262331
