## Supplement Table 8 for "Reliance on polyfunctional tissue leads to a reproduction-immunity tradeoff due to inherent constraint"

### Sheet: TableS8
Table S8. Genes expressed in module 13 of partition 1. Gene expressed in this module show low aggregate gene expression score in Mated Uninfected.
Flybase id	module	dim_1	dim_2	Gene name
FBgn0024733	13	-6.51233	0.247873	RpL10
FBgn0025640	13	-6.1549	0.050256	CG13369
FBgn0025621	13	-6.01235	0.0394154	CG16989
FBgn0015288	13	-6.34344	0.126346	RpL22
FBgn0002579	13	-6.84117	0.476961	RpL36
FBgn0003517	13	-6.3782	0.155698	sta
FBgn0029629	13	-6.42215	0.179092	eIF3g1
FBgn0052791	13	-6.97798	0.646088	DIP-alpha
FBgn0029785	13	-6.81109	0.449406	RpL35
FBgn0014026	13	-6.53276	0.243228	RpL7A
FBgn0002593	13	-6.79502	0.422161	RpLP1
FBgn0037135	13	-5.51487	-0.0709242	CG7414
FBgn0000100	13	-6.3398	0.139958	RpLP0
FBgn0037351	13	-6.51042	0.23985	RpL13A
FBgn0037328	13	-6.80171	0.441769	RpL35A
FBgn0037270	13	-6.14316	0.0687591	eIF3f1
FBgn0022023	13	-6.14854	0.0714208	eIF3h
FBgn0001942	13	-6.26879	0.0937365	eIF4A
FBgn0031980	13	-6.94821	0.601973	RpL36A
FBgn0020618	13	-6.36529	0.153562	Rack1
FBgn0032138	13	-6.31072	0.100326	CG4364
FBgn0005593	13	-6.35316	0.141374	RpL7
FBgn0032224	13	-6.24432	0.174513	Sps2
FBgn0003942	13	-6.78677	0.439477	RpS27A
FBgn0015756	13	-6.65973	0.351364	RpL9
FBgn0032518	13	-6.54137	0.241135	RpL24
FBgn0037686	13	-6.74621	0.386302	RpL34b
FBgn0037874	13	-6.51874	0.260308	Tctp
FBgn0020910	13	-6.40871	0.165324	RpL3
FBgn0037899	13	-6.08055	0.0380409	RpL24-like
FBgn0017581	13	-5.97807	-0.0464201	Lk6
FBgn0026250	13	-6.39522	0.207239	eIF1A
FBgn0019936	13	-6.7916	0.434324	RpS20
FBgn0038834	13	-6.86222	0.496002	RpS30
FBgn0002622	13	-6.49907	0.231279	RpS3
FBgn0039300	13	-6.93434	0.57462	RpS27
FBgn0039359	13	-6.79443	0.41275	RpL27
FBgn0039406	13	-6.89134	0.475983	RpL34a
FBgn0003279	13	-6.25735	0.0753266	RpL4
FBgn0029176	13	-6.25577	0.105051	eEF1gamma
FBgn0002626	13	-6.8451	0.466962	RpL32
FBgn0039857	13	-6.40737	0.168986	RpL6
FBgn0000559	13	-6.23678	0.0795663	eEF2
FBgn0032987	13	-6.71467	0.368466	RpL21
FBgn0010411	13	-6.75166	0.383109	RpS18
FBgn0013325	13	-6.58865	0.289609	RpL11
FBgn0034258	13	-6.2042	0.0751142	eIF3c
FBgn0029897	13	-6.52348	0.239761	RpL17
FBgn0004403	13	-6.5287	0.237308	RpS14a
FBgn0004404	13	-6.69989	0.375173	RpS14b
FBgn0030136	13	-6.83328	0.459554	RpS28b
FBgn0016726	13	-6.95882	0.614441	RpL29
FBgn0034654	13	-6.8247	0.448028	eIF3k
FBgn0034237	13	-6.25145	0.0850511	eIF3b
FBgn0010409	13	-6.75941	0.393534	RpL18A
FBgn0028737	13	-6.28008	0.106835	eEF1beta
FBgn0003274	13	-6.68873	0.366624	RpLP2
FBgn0034138	13	-6.60629	0.277109	RpS15
FBgn0033912	13	-6.70381	0.34341	RpS23
FBgn0033902	13	-6.30703	0.11942	eIF3m
FBgn0033699	13	-6.77574	0.423042	RpS11
FBgn0027525	13	-6.25102	0.0797728	LTV1
FBgn0028473	13	-6.30854	0.119763	Non1
FBgn0033225	13	-6.12748	0.0656118	TTLL12
FBgn0017545	13	-6.5528	0.278034	RpS3A
FBgn0030151	13	-6.30683	0.12287	CG1354
FBgn0039757	13	-6.45524	0.209571	RpS7
FBgn0004867	13	-6.37983	0.15334	RpS2
FBgn0039713	13	-6.57368	0.276528	RpS8
FBgn0066084	13	-6.94917	0.617005	RpL41
FBgn0017579	13	-6.81752	0.439488	RpL14
FBgn0011272	13	-6.50082	0.230713	RpL13
FBgn0010265	13	-6.72053	0.385103	RpS13
FBgn0028697	13	-6.70211	0.384756	RpL15
FBgn0064225	13	-6.45057	0.208469	RpL5
FBgn0040007	13	-6.83706	0.539707	RpL38
FBgn0086472	13	-6.916	0.54835	RpS25
FBgn0086706	13	-6.23854	0.0864854	pix
FBgn0086710	13	-6.81434	0.488445	RpL30
FBgn0086904	13	-6.5089	0.258491	Nacalpha
FBgn0087013	13	-6.21939	0.0552636	Karybeta3
FBgn0261592	13	-6.41733	0.172588	RpS6
FBgn0261596	13	-6.73765	0.390994	RpS24
FBgn0261597	13	-6.87414	0.487177	RpS26
FBgn0261599	13	-6.80124	0.467879	RpS29
FBgn0261602	13	-6.37051	0.145159	RpL8
FBgn0261608	13	-6.92892	0.568198	RpL37A
FBgn0034743	13	-6.78115	0.41559	RpS16
FBgn0010078	13	-6.77481	0.421474	RpL23
FBgn0034968	13	-6.75769	0.369305	RpL12
FBgn0023170	13	-6.93347	0.605483	RpL39
FBgn0284245	13	-6.30088	0.120381	eEF1alpha1
FBgn0285947	13	-6.6174	0.28116	RpS10b
FBgn0285948	13	-6.88086	0.506763	RpL27A
FBgn0285949	13	-6.79574	0.417445	RpL31
FBgn0285950	13	-6.69045	0.364675	RpL19
FBgn0285952	13	-6.67653	0.391078	eEF5
FBgn0286213	13	-6.59271	0.299991	RpS12
FBgn0026372	13	-6.41477	0.186876	RpL23A
FBgn0035422	13	-6.84544	0.434219	RpL28
FBgn0010198	13	-6.6155	0.358385	RpS15Aa
FBgn0030616	13	-6.77322	0.433002	RpL37a
FBgn0010412	13	-6.90108	0.532842	RpS19a
FBgn0002590	13	-6.42606	0.172852	RpS5a
FBgn0036888	13	-6.10575	0.00416547	CG9330
FBgn0036825	13	-6.50917	0.225361	RpL26
FBgn0027080	13	-6.31414	0.12006	TyrRS
FBgn0026409	13	-6.08897	0.177423	Mpcp2
FBgn0011284	13	-6.35627	0.143637	RpS4
FBgn0036258	13	-6.08507	0.008587	eIF3l
FBgn0036213	13	-6.56387	0.28188	RpL10Ab
FBgn0010408	13	-6.52434	0.239496	RpS9
FBgn0005533	13	-6.87319	0.513396	RpS17
FBgn0035753	13	-6.65305	0.321211	RpL18
FBgn0001565	13	-6.31062	0.11602	Hlc
FBgn0003941	13	-6.87947	0.513628	RpL40
FBgn0015521	13	-6.945	0.597017	RpS21
