## Supplement Table 9 for "Reliance on polyfunctional tissue leads to a reproduction-immunity tradeoff due to inherent constraint"

### Sheet: TableS9
Table S9. Genes expressed in module 16 of partition 2. Genes expressed in this module show low aggregate gene expression score in Mated Infected.
Flybase id	module	dim_1	dim_2	Gene name
FBgn0024733	16	-4.49972	5.64695	RpL10
FBgn0025640	16	-4.29571	5.16329	CG13369
FBgn0025621	16	-4.2994	5.10189	CG16989
FBgn0015288	16	-4.37586	5.39334	RpL22
FBgn0002579	16	-4.30169	5.89281	RpL36
FBgn0003517	16	-4.40977	5.41188	sta
FBgn0027791	16	-4.17788	4.78149	O-fut2
FBgn0029629	16	-4.42398	5.43673	eIF3g1
FBgn0052791	16	-4.18372	5.94571	DIP-alpha
FBgn0029785	16	-4.40036	5.8406	RpL35
FBgn0014026	16	-4.42854	5.51768	RpL7A
FBgn0002593	16	-4.39113	5.89159	RpLP1
FBgn0037135	16	-4.27254	4.966	CG7414
FBgn0000100	16	-4.40389	5.36089	RpLP0
FBgn0037351	16	-4.39546	5.52293	RpL13A
FBgn0037328	16	-4.409	5.84828	RpL35A
FBgn0037270	16	-4.37408	5.2457	eIF3f1
FBgn0022023	16	-4.38017	5.23973	eIF3h
FBgn0001942	16	-4.36653	5.32696	eIF4A
FBgn0031980	16	-4.24744	5.94589	RpL36A
FBgn0020618	16	-4.4219	5.3609	Rack1
FBgn0032138	16	-4.35852	5.33669	CG4364
FBgn0005593	16	-4.38164	5.4114	RpL7
FBgn0032224	16	-4.33751	5.24882	Sps2
FBgn0003942	16	-4.43164	5.80924	RpS27A
FBgn0015756	16	-4.4743	5.73393	RpL9
FBgn0032518	16	-4.38604	5.54449	RpL24
FBgn0037686	16	-4.30668	5.85637	RpL34b
FBgn0037874	16	-4.47757	5.54771	Tctp
FBgn0020910	16	-4.37279	5.41431	RpL3
FBgn0037899	16	-4.41723	5.17669	RpL24-like
FBgn0026250	16	-4.37953	5.42695	eIF1A
FBgn0019936	16	-4.41501	5.84689	RpS20
FBgn0038834	16	-4.2984	5.91554	RpS30
FBgn0002622	16	-4.37633	5.45856	RpS3
FBgn0039300	16	-4.27688	5.91207	RpS27
FBgn0039359	16	-4.333	5.84211	RpL27
FBgn0039406	16	-4.35762	5.88877	RpL34a
FBgn0003279	16	-4.37965	5.34404	RpL4
FBgn0029176	16	-4.36267	5.28925	eEF1gamma
FBgn0002626	16	-4.3346	5.86758	RpL32
FBgn0039857	16	-4.39944	5.42517	RpL6
FBgn0000559	16	-4.35665	5.31303	eEF2
FBgn0032987	16	-4.48914	5.73358	RpL21
FBgn0010411	16	-4.30135	5.73644	RpS18
FBgn0013325	16	-4.39438	5.62056	RpL11
FBgn0034258	16	-4.34901	5.28591	eIF3c
FBgn0029897	16	-4.3774	5.54039	RpL17
FBgn0004403	16	-4.34312	5.54852	RpS14a
FBgn0004404	16	-4.46727	5.73056	RpS14b
FBgn0030136	16	-4.30587	5.85906	RpS28b
FBgn0016726	16	-4.23997	5.92267	RpL29
FBgn0034654	16	-4.31802	5.84959	eIF3k
FBgn0034237	16	-4.38308	5.28656	eIF3b
FBgn0010409	16	-4.38206	5.80654	RpL18A
FBgn0028737	16	-4.36802	5.32155	eEF1beta
FBgn0003274	16	-4.44124	5.76921	RpLP2
FBgn0034138	16	-4.333	5.67225	RpS15
FBgn0033912	16	-4.33257	5.79004	RpS23
FBgn0033902	16	-4.34176	5.33751	eIF3m
FBgn0033699	16	-4.43987	5.78757	RpS11
FBgn0027525	16	-4.34481	5.35216	LTV1
FBgn0028473	16	-4.41246	5.38845	Non1
FBgn0033225	16	-4.37317	5.24268	TTLL12
FBgn0017545	16	-4.49034	5.66121	RpS3A
FBgn0030151	16	-4.39943	5.36526	CG1354
FBgn0039757	16	-4.4065	5.49637	RpS7
FBgn0004867	16	-4.41995	5.41792	RpS2
FBgn0039713	16	-4.40991	5.59671	RpS8
FBgn0066084	16	-4.23347	5.90168	RpL41
FBgn0017579	16	-4.38448	5.85551	RpL14
FBgn0011272	16	-4.42159	5.52856	RpL13
FBgn0010265	16	-4.44849	5.74644	RpS13
FBgn0028697	16	-4.49028	5.76661	RpL15
FBgn0064225	16	-4.44065	5.49658	RpL5
FBgn0040007	16	-4.30361	5.82974	RpL38
FBgn0086472	16	-4.2967	5.8874	RpS25
FBgn0086706	16	-4.35896	5.29972	pix
FBgn0086710	16	-4.36106	5.84479	RpL30
FBgn0086904	16	-4.53248	5.59257	Nacalpha
FBgn0087013	16	-4.38352	5.30339	Karybeta3
FBgn0261592	16	-4.38121	5.44408	RpS6
FBgn0261596	16	-4.40443	5.78992	RpS24
FBgn0261597	16	-4.37747	5.9096	RpS26
FBgn0261599	16	-4.40441	5.82867	RpS29
FBgn0261602	16	-4.41088	5.39617	RpL8
FBgn0261608	16	-4.26475	5.92194	RpL37A
FBgn0034743	16	-4.35564	5.80246	RpS16
FBgn0010078	16	-4.41147	5.8059	RpL23
FBgn0034968	16	-4.35367	5.79508	RpL12
FBgn0023170	16	-4.23765	5.92092	RpL39
FBgn0284245	16	-4.38837	5.37448	eEF1alpha1
FBgn0285947	16	-4.42154	5.67137	RpS10b
FBgn0285948	16	-4.38896	5.86444	RpL27A
FBgn0285949	16	-4.32358	5.81763	RpL31
FBgn0285950	16	-4.44165	5.70279	RpL19
FBgn0285952	16	-4.47115	5.72841	eEF5
FBgn0286213	16	-4.4129	5.61246	RpS12
FBgn0026372	16	-4.41346	5.50239	RpL23A
FBgn0035422	16	-4.38706	5.88834	RpL28
FBgn0010198	16	-4.47463	5.67776	RpS15Aa
FBgn0030616	16	-4.44597	5.81907	RpL37a
FBgn0010412	16	-4.28421	5.8742	RpS19a
FBgn0002590	16	-4.39175	5.46443	RpS5a
FBgn0036888	16	-4.37998	5.27769	CG9330
FBgn0036825	16	-4.37394	5.50999	RpL26
FBgn0027080	16	-4.38207	5.3357	TyrRS
FBgn0011284	16	-4.40255	5.40705	RpS4
FBgn0036258	16	-4.39153	5.23196	eIF3l
FBgn0036213	16	-4.43093	5.54729	RpL10Ab
FBgn0010408	16	-4.37941	5.52245	RpS9
FBgn0005533	16	-4.31057	5.88431	RpS17
FBgn0035753	16	-4.31955	5.64214	RpL18
FBgn0001565	16	-4.38753	5.36101	Hlc
FBgn0003941	16	-4.30642	5.88953	RpL40
FBgn0015521	16	-4.24251	5.9358	RpS21
