## Supplement Table 10 for "Reliance on polyfunctional tissue leads to a reproduction-immunity tradeoff due to inherent constraint"

### Sheet: TableS10
Table S10. Genes expressed in module 15 of partition 2. Genes expressed in this module show high aggregate gene expression score in Mated Infected.
Flybase id	module	dim_1	dim_2	Gene
FBgn0023537	15	0.758607	2.9972	CG17896
FBgn0024365	15	0.440549	3.15002	CG12773
FBgn0025625	15	0.207796	2.4889	Sik2
FBgn0023511	15	0.248006	3.38503	Edem1
FBgn0028969	15	0.601144	3.20135	deltaCOP
FBgn0023529	15	0.530152	3.19796	CG2918
FBgn0029688	15	0.503739	3.17447	lva
FBgn0029709	15	0.187538	3.11563	CHOp24
FBgn0027564	15	0.588338	2.85857	CG3149
FBgn0031256	15	-0.455432	2.85659	shv
FBgn0031260	15	0.337547	3.18884	Spp
FBgn0037108	15	0.493895	3.23779	Alg11
FBgn0037182	15	0.550506	3.20768	ArfGAP3
FBgn0010348	15	0.359457	3.04405	Arf79F
FBgn0051516	15	0.714872	3.19379	CG31516
FBgn0031774	15	0.0495074	3.07791	CG9147
FBgn0027496	15	0.0392399	2.96752	epsilonCOP
FBgn0031842	15	0.380599	3.27258	Tango1
FBgn0032015	15	0.240201	3.16326	Ostgamma
FBgn0011584	15	0.670652	3.18242	Trp1
FBgn0053303	15	0.206632	3.09174	CG33303
FBgn0032465	15	0.038041	2.85252	Yip1d1
FBgn0032480	15	0.474559	3.12815	Edem2
FBgn0025724	15	0.476712	3.18379	beta'COP
FBgn0028541	15	0.405739	3.06947	TM9SF4
FBgn0024183	15	0.951714	2.9614	vig
FBgn0025678	15	0.313979	3.16964	CaBP1
FBgn0032643	15	0.256571	3.17214	GCS2beta
FBgn0002022	15	0.570537	3.10253	Catsup
FBgn0037467	15	0.827117	2.98092	Ufl1
FBgn0014930	15	0.0486738	2.81828	CG2846
FBgn0037718	15	0.518663	3.23702	P58IPK
FBgn0069242	15	0.218177	3.27664	eca
FBgn0005585	15	0.267093	3.16745	Calr
FBgn0037743	15	0.425351	3.17583	Alg12
FBgn0037756	15	0.0128954	3.09564	CG8507
FBgn0037758	15	0.501581	3.24196	CG9467
FBgn0037875	15	0.529137	3.23374	ZnT86D
FBgn0019925	15	0.458093	3.20461	Surf4
FBgn0027095	15	0.229716	3.15891	Manf
FBgn0038467	15	0.822164	2.88115	AdSL
FBgn0038829	15	0.427113	3.21221	CG17271
FBgn0038868	15	0.402981	3.26944	CG5862
FBgn0024509	15	0.319849	3.14911	Sec13
FBgn0039172	15	0.232343	3.10731	Spase22-23
FBgn0045866	15	0.178842	3.23144	bai
FBgn0011336	15	0.354537	3.26933	Stt3B
FBgn0045761	15	0.722738	3.16142	CHKov1
FBgn0028833	15	0.0243631	2.47421	Cmpk
FBgn0039450	15	0.247253	3.28137	Yif1
FBgn0039562	15	0.555262	3.22965	Gp93
FBgn0039564	15	0.798784	3.16246	Nep7
FBgn0039609	15	0.764968	3.24238	Nepl17
FBgn0040623	15	0.0722511	3.14779	Spase12
FBgn0015622	15	0.348502	3.09407	Cnx99A
FBgn0028968	15	0.518236	3.1759	gammaCOP
FBgn0033086	15	0.118253	2.30639	CG9410
FBgn0027835	15	0.713119	3.13419	Dp1
FBgn0040087	15	0.495758	3.20987	p115
FBgn0040234	15	0.873247	2.92774	c12.2
FBgn0014868	15	0.302739	3.18733	Ost48
FBgn0028327	15	0.399984	3.19455	l(1)G0320
FBgn0050291	15	0.377668	3.19458	CG30291
FBgn0021872	15	0.699602	3.10918	Xbp1
FBgn0010470	15	0.437301	3.25188	Fkbp14
FBgn0010638	15	0.306055	3.11158	Sec61beta
FBgn0033906	15	0.0656037	3.29406	ReepB
FBgn0033814	15	0.468003	3.24296	Qsox1
FBgn0033710	15	0.676384	3.17389	CG17739
FBgn0033663	15	0.381799	3.2028	ERp60
FBgn0033656	15	0.843697	3.21958	S2P
FBgn0021795	15	0.24485	3.16616	Tapdelta
FBgn0027619	15	0.685239	2.98012	eIF3j
FBgn0033339	15	0.508075	3.04237	Sec31
FBgn0027607	15	0.584058	3.12907	CG8230
FBgn0023213	15	0.779496	2.93165	eIF4G1
FBgn0038535	15	0.501412	3.1257	alt
FBgn0034277	15	0.352566	3.21536	OstDelta
FBgn0027588	15	0.120766	3.32021	GCS2alpha
FBgn0025700	15	0.218624	3.15627	CG5885
FBgn0052576	15	-0.0639473	2.74397	CG32576
FBgn0038950	15	0.0208845	2.79511	CG5382
FBgn0024983	15	0.23527	3.15422	CG4293
FBgn0086357	15	0.315684	3.19412	Sec61alpha
FBgn0250820	15	0.428986	3.20274	meigo
FBgn0259238	15	0.35414	3.12159	CG42336
FBgn0260855	15	0.436527	3.18728	Sec22
FBgn0261020	15	0.282529	3.12477	wol
FBgn0261955	15	0.841477	3.02889	kdn
FBgn0262125	15	0.502751	3.17899	Sec23
FBgn0262126	15	0.6443	3.15862	Sec24CD
FBgn0262801	15	0.252264	3.15372	twr
FBgn0263260	15	0.323585	3.20539	sel
FBgn0034753	15	0.123254	3.14592	CG2852
FBgn0034931	15	0.193392	2.93277	CG2812
FBgn0035121	15	0.671903	2.97699	Tudor-SN
FBgn0264560	15	0.563976	3.19265	garz
FBgn0264561	15	0.000554707	3.18605	Glg1
FBgn0266464	15	0.391186	3.23712	Nsf2
FBgn0267330	15	0.326842	3.12533	KdelR
FBgn0267378	15	0.990289	2.9518	sau
FBgn0283438	15	0.373144	3.17513	CG46280
FBgn0283500	15	0.620326	3.19596	Sac1
FBgn0025725	15	0.436764	3.12816	alphaCOP
FBgn0035401	15	0.288544	3.17769	Alg2
FBgn0047135	15	0.399516	3.10414	CG32276
FBgn0035400	15	-0.401373	2.16587	CG11537
FBgn0010391	15	0.524735	3.23708	SrpRalpha
FBgn0030305	15	0.275889	3.15101	Uba5
FBgn0030306	15	0.26333	3.12471	Spase25
FBgn0030341	15	0.287281	3.16073	p24-1
FBgn0001218	15	0.465472	3.2235	Hsc70-3
FBgn0030734	15	0.507568	3.20317	CG9911
FBgn0008635	15	0.501193	3.19685	betaCOP
FBgn0030990	15	0.332052	3.33762	CG7556
FBgn0031049	15	0.270092	3.14883	Sec61gamma
FBgn0036919	15	0.368138	3.20966	Grasp65
FBgn0014075	15	0.376505	3.21656	Uggt
FBgn0052190	15	0.482282	3.24471	NUCB1
FBgn0036662	15	0.498006	3.21216	CG9706
FBgn0040512	15	0.261116	3.07198	zetaCOP
FBgn0011016	15	0.251553	3.15973	SsRbeta
FBgn0036489	15	0.251196	3.14134	CG7011
FBgn0014002	15	0.531734	3.23389	Pdi
FBgn0036300	15	0.241364	3.00645	Pmm2
FBgn0035944	15	-0.54646	2.64869	CG5021
FBgn0011509	15	0.167754	2.87902	SrpRbeta
FBgn0035909	15	0.466615	3.2144	ergic53
FBgn0035771	15	0.677223	3.14619	Sec63
FBgn0061492	15	0.441353	3.11878	loj
FBgn0035622	15	0.309836	3.10428	TM9SF3
FBgn0010747	15	0.510171	3.20138	Srp54k
FBgn0031174	15	0.552746	3.16399	CG1486
FBgn0025684	15	0.466595	3.02741	MFS18
FBgn0031453	15	0.0465862	1.86933	Bacc
